# An amplicon panel for high-throughput and low-cost genotyping of Pacific oyster

**DOI:** 10.1101/2023.08.26.554329

**Authors:** Ben J. G. Sutherland, Neil F. Thompson, Liam B. Surry, Krishna Reddy Gujjula, Claudio D. Carrasco, Srinivas Chadaram, Spencer L. Lunda, Christopher J. Langdon, Amy M. Chan, Curtis A. Suttle, Timothy J. Green

**Affiliations:** Sutherland Bioinformatics, Lantzville, BC, Canada V0R 2H0; Faculty of Science and Technology, Vancouver Island University, Nanaimo, BC, Canada V9R 5S5; Pacific Shellfish Research Unit, Agricultural Research Service, United States Department of Agriculture, Hatfield Marine Science Center, Newport, OR 97365 USA; ThermoFisher Scientific, 2130 Woodward Street, Austin, TX 78744 USA; Oregon State University, Department of Microbiology, 226 Nash Hall, Corvallis, OR 97331; Oregon State University, Coastal Oregon Marine Experiment Station, Hatfield Marine Science Center, 2030 SE Marine Science Dr., Newport, OR 97365; Department of Earth, Ocean and Atmospheric Sciences, The University of British Columbia, Vancouver, BC, Canada V6T 1Z4; Department of Microbiology and Immunology, The University of British Columbia, Vancouver, BC, Canada V6T 1Z3; Department of Botany, The University of British Columbia, Vancouver, BC, Canada V6T 1Z4; Institute for the Oceans and Fisheries, The University of British Columbia, Vancouver, BC, Canada, V6T 1Z4

**Keywords:** amplicon panel, aquaculture, *Crassostrea* (*Magallana*) *gigas*, genetic diversity, Pacific oyster, parentage assignment

## Abstract

Maintaining genetic diversity in cultured shellfish can be challenging due to high variance in individual reproductive success, founder effects, and rapid genetic drift, but is important to retain adaptive potential and avoid inbreeding depression. To support broodstock management and selective breeding in cultured Pacific oysters (*Crassostrea* (*Magallana*) *gigas*), we developed an amplicon panel targeting 592 genomic regions and SNP variants with an average of 50 amplicons per chromosome. Target SNPs were selected based on elevated observed heterozygosity or differentiation in Pacific oyster populations in British Columbia (BC), Canada. The use of the panel for parentage applications was evaluated by genotyping three generations of oysters from a breeding program in BC (n = 181) and a set of families that were selected for Ostreid herpesvirus-1 (OSHV-1) resistance from the Molluscan Broodstock Program, a Pacific oyster breeding program in Oregon, USA (n = 136). Population characterization was evaluated using collections of wild, naturalized, farmed, or hatchery oysters sampled throughout the Northern Hemisphere (n = 190). Technical replicate samples showed high genotype concordance (97.5%; n = 68 replicates). Initial parentage analysis found instances of suspected pedigree and sample handling errors, demonstrating the panel’s value for quality control in breeding programs. Suspected null alleles were identified in parentage datasets and were found to reduce assignment success. Null alleles were largely population dependent, suggesting population-specific variation impacts target amplification. By taking an iterative approach, null alleles were identified using existing data without the need for pedigree information, and once null alleles were removed, assignments increased to 93.0% and 86.0% of possible assignments in the two breeding program datasets. A pipeline for analyzing the amplicon sequence data from sequencer output, *amplitools*, is also provided.
