## Additional File S2 for "An amplicon panel for high-throughput and low-cost genotyping of Pacific oyster"

### Sheet: additional_file_Sreason_RADseq_
marker name (RAD-seq)	reason for inclusion	mname in panel
504898_23_C	top_FST	504898
375205_31_T	top_FST	375205
563276_7_A	top_FST	563276
355586_10_A	top_FST	355586
34300_31_G	top_FST	34300
312829_7_T	top_FST	312829
34280_15_A	top_FST	34280
572738_12_G	top_FST	572738
259115_36_A	top_FST	259115
1341_6_T	top_FST	1341
368187_9_A	top_FST	368187
346509_5_A	top_FST	346509
439497_9_T	top_FST	439497
136533_7_C	top_FST	136533
205085_53_C	top_FST	205085
37573_10_T	top_FST	37573
63566_59_A	top_FST	63566
21638_11_A	top_FST	21638
540093_15_A	top_FST	540093
518596_9_A	top_FST	518596
607051_25_C	top_FST	607051
451785_37_A	top_FST	451785
22347_16_A	top_FST	22347
355483_24_C	top_FST	355483
362519_30_A	top_FST	362519
503657_10_C	top_FST	503657
496041_39_G	top_FST	496041
400646_22_A	top_FST	400646
57819_21_A	top_FST	57819
544848_14_A	top_FST	544848
618462_6_T	top_FST	618462
159602_40_T	top_FST	159602
322907_7_A	top_FST	322907
85604_16_T	top_FST	85604
40661_9_T	top_FST	40661
585541_17_C	top_FST	585541
613795_72_A	top_FST	613795
175552_18_A	top_FST	175552
421666_16_G	top_FST	421666
324242_12_A	top_FST	324242
484669_54_T	top_FST	484669
597064_28_G	top_FST	597064
355648_8_T	top_FST	355648
114069_13_T	top_FST	114069
535505_50_G	top_FST	535505
191796_47_C	top_FST	191796
131968_12_T	top_FST	131968
499237_46_G	top_FST	499237
75523_11_C	top_FST	75523
594041_75_T	top_FST	594041
262413_12_A	top_FST	262413
330242_6_G	top_FST	330242
101622_12_T	top_FST	101622
498768_10_C	top_FST	498768
294912_8_A	top_FST	294912
291137_28_A	top_FST	291137
223892_11_G	top_FST	223892
613773_50_A	top_FST	613773
491223_28_T	top_FST	491223
356980_11_G	top_FST	356980
417319_7_T	top_FST	417319
539503_18_T	top_FST	539503
434487_15_A	top_FST	434487
249095_16_G	top_FST	249095
526255_13_A	top_FST	526255
66881_33_A	top_FST	66881
676471_7_A	top_FST	676471
347344_65_T	top_FST	347344
308185_6_C	top_FST	308185
711898_10_T	top_FST	711898
54977_6_A	top_FST	54977
561976_7_A	top_FST	561976
265893_33_T	top_FST	265893
470013_5_A	top_FST	470013
181344_50_T	top_FST	181344
562612_33_A	top_FST	562612
443209_45_G	top_FST	443209
526925_37_G	top_FST	526925
273877_6_T	top_FST	273877
226798_8_A	top_FST	226798
560208_24_T	top_FST	560208
265979_6_A	top_FST	265979
8182_20_T	top_FST	8182
406807_62_A	top_FST	406807
201012_36_C	top_FST	201012
520778_5_T	top_FST	520778
665784_5_T	top_FST	665784
62853_7_C	top_FST	62853
49798_8_G	top_FST	49798
268230_13_T	top_FST	268230
545703_26_A	top_FST	545703
207560_10_G	top_FST	207560
104020_7_G	top_FST	104020
658714_50_T	top_FST	658714
689619_6_A	top_FST	689619
69891_29_G	top_FST	69891
143567_5_G	top_FST	143567
388370_45_A	top_FST	388370
421064_48_A	top_FST	421064
53102_43_C	top_FST	53102
38036_27_A	top_FST	38036
698030_33_T	top_FST	698030
604871_14_A	top_FST	604871
673099_5_A	top_FST	673099
613920_18_C	top_FST	613920
320433_15_A	top_FST	320433
700488_23_G	top_FST	700488
417353_6_T	top_FST	417353
279109_42_G	top_FST	279109
528985_12_T	top_FST	528985
691920_61_A	top_FST	691920
294869_28_A	top_FST	294869
443924_20_A	top_FST	443924
650597_8_T	top_FST	650597
659764_28_C	top_FST	659764
431100_36_T	top_FST	431100
52103_52_C	top_FST	52103
406048_5_T	top_FST	406048
618271_8_T	top_FST	618271
258604_5_A	top_FST	258604
542041_34_T	top_FST	542041
390848_7_A	top_FST	390848
102618_27_G	top_FST	102618
77182_6_A	top_FST	77182
279995_9_A	top_FST	279995
438094_44_A	top_FST	438094
176799_12_T	top_FST	176799
216864_17_G	top_FST	216864
682828_7_C	top_FST	682828
378184_15_G	top_FST	378184
190789_10_G	top_FST	190789
136860_16_A	top_FST	136860
522478_8_T	top_FST	522478
432438_11_T	top_FST	432438
209458_11_T	top_FST	209458
515093_9_A	top_FST	515093
660603_10_T	top_FST	660603
468143_6_T	top_FST	468143
163092_15_A	top_FST	163092
337973_8_T	top_FST	337973
204353_14_T	top_FST	204353
82901_47_A	top_FST	82901
245587_5_T	top_FST	245587
369983_5_A	top_FST	369983
12467_6_C	top_FST	12467
590965_5_A	top_FST	590965
96509_9_C	top_FST	96509
581999_10_G	top_FST	581999
364228_47_A	top_FST	364228
635248_32_C	top_FST	635248
71097_12_A	top_FST	71097
192780_12_C	top_FST	192780
633489_8_A	top_FST	633489
334944_25_C	top_FST	334944
344878_14_T	top_FST	344878
231859_44_C	top_FST	231859
382211_12_A	top_FST	382211
375054_7_C	top_FST	375054
651218_16_C	top_FST	651218
446950_9_C	top_FST	446950
273128_5_A	top_FST	273128
719828_46_T	top_FST	719828
14176_16_C	top_FST	14176
151550_33_A	top_FST	151550
397371_6_G	top_FST	397371
94071_9_T	top_FST	94071
2584_13_G	top_FST	2584
256266_37_A	top_FST	256266
58899_30_A	top_FST	58899
615709_12_C	top_FST	615709
667488_9_C	top_FST	667488
680621_11_T	top_FST	680621
69591_17_T	top_FST	69591
708050_32_A	top_FST	708050
240343_19_A	top_FST	240343
697757_9_T	top_FST	697757
291093_13_T	top_FST	291093
712752_14_T	top_FST	712752
41744_9_T	top_FST	41744
605715_14_A	top_FST	605715
397027_13_A	top_FST	397027
284835_44_T	top_FST	284835
627458_14_T	top_FST	627458
69383_8_C	top_FST	69383
370039_8_A	top_FST	370039
36818_17_A	top_FST	36818
513126_10_G	top_FST	513126
382890_18_A	top_FST	382890
50698_7_A	top_FST	50698
637606_55_A	top_FST	637606
171990_7_T	top_FST	171990
167686_14_G	top_FST	167686
314822_29_T	top_FST	314822
203800_42_G	top_FST	203800
535435_17_C	top_FST	535435
66813_54_G	top_FST	66813
656973_10_C	top_FST	656973
309344_21_T	top_FST	309344
693516_24_C	top_FST	693516
642659_34_T	top_FST	642659
596795_6_C	top_FST	596795
274016_29_C	top_FST	274016
270344_5_T	top_FST	270344
83293_16_T	top_FST	83293
136957_17_T	top_FST	136957
200741_9_G	top_FST	200741
23378_11_G	top_FST	23378
584165_16_G	top_FST	584165
395592_15_T	top_FST	395592
550263_5_A	top_FST	550263
407638_70_C	top_FST	407638
713137_5_T	top_FST	713137
54465_13_C	top_FST	54465
612568_25_A	top_FST	612568
282718_18_G	top_FST	282718
700435_24_T	top_FST	700435
100388_25_T	top_FST	100388
291426_23_A	top_FST	291426
437400_23_A	top_FST	437400
366155_24_G	top_FST	366155
232610_31_G	top_FST	232610
92747_26_A	top_FST	92747
75380_32_C	top_FST	75380
602396_69_C	top_FST	602396
541541_7_A	top_FST	541541
221605_61_T	top_FST	221605
383339_15_G	top_FST	383339
544921_27_T	top_FST	544921
125357_43_A	top_FST	125357
680433_32_A	top_FST	680433
229260_17_C	top_FST	229260
335848_12_A	top_FST	335848
96990_54_G	top_FST	96990
194454_5_A	top_FST	194454
581370_12_T	top_FST	581370
132822_5_A	top_FST	132822
89735_6_A	top_FST	89735
39570_17_T	top_FST	39570
273023_15_A	top_FST	273023
523815_9_C	top_FST	523815
495647_24_C	top_FST	495647
86221_6_T	top_FST	86221
417097_52_C	top_FST	417097
216163_39_A	top_FST	216163
355700_8_C	top_FST	355700
518666_42_G	top_FST	518666
552329_5_T	top_FST	552329
439734_7_T	top_FST	439734
290740_14_T	top_FST	290740
298265_9_C	top_FST	298265
229691_31_G	top_FST	229691
40341_13_A	top_FST	40341
584171_52_T	top_FST	584171
629816_26_C	top_FST	629816
315100_4_A	top_FST	315100
405179_9_G	top_FST	405179
576388_7_C	top_FST	576388
442043_32_C	top_FST	442043
93417_9_C	top_FST	93417
194147_61_T	top_FST	194147
115606_5_T	top_FST	115606
644282_18_T	top_FST	644282
643293_29_C	top_FST	643293
180049_22_T	top_FST	180049
84723_21_A	top_FST	84723
246147_11_C	top_FST	246147
366938_27_C	top_FST	366938
201929_9_G	top_FST	201929
74524_14_T	top_FST	74524
383999_25_T	top_FST	383999
105579_10_T	top_FST	105579
23523_67_T	top_FST	23523
463421_20_G	top_FST	463421
119849_20_T	top_FST	119849
722411_8_A	top_FST	722411
305944_7_T	top_FST	305944
121244_17_A	top_FST	121244
276402_10_T	top_FST	276402
381232_7_G	top_FST	381232
657826_10_T	top_FST	657826
564407_22_C	top_FST	564407
718314_14_C	top_FST	718314
198439_20_T	top_FST	198439
358997_8_T	top_FST	358997
191005_6_C	top_FST	191005
547198_15_C	top_FST	547198
196851_8_C	top_FST	196851
118134_49_A	top_FST	118134
9444_12_G	top_FST	9444
701909_8_T	top_FST	701909
25893_18_T	top_FST	25893
243041_79_G	top_FST	243041
185269_19_C	top_FST	185269
635939_13_A	top_FST	635939
442122_20_C	top_FST	442122
269821_10_T	top_FST	269821
251844_17_G	top_FST	251844
444331_23_G	top_FST	444331
63397_20_T	top_FST	63397
141588_11_T	top_FST	141588
92947_23_A	top Hobs	92947
6615_7_T	top Hobs	6615
622189_42_C	top Hobs	622189
610853_11_T	top Hobs	610853
159604_34_G	top Hobs	159604
140059_31_C	top Hobs	140059
207422_50_A	top Hobs	207422
38695_5_A	top Hobs	38695
625476_10_T	top Hobs	625476
581960_14_T	top Hobs	581960
434351_11_T	top Hobs	434351
447621_31_T	top Hobs	447621
231185_6_C	top Hobs	231185
699195_14_A	top Hobs	699195
168676_28_C	top Hobs	168676
479648_18_C	top Hobs	479648
344688_16_G	top Hobs	344688
717219_29_A	top Hobs	717219
695212_22_C	top Hobs	695212
8189_8_T	top Hobs	8189
586629_49_C	top Hobs	586629
217605_43_A	top Hobs	217605
3268_10_T	top Hobs	3268
655631_29_C	top Hobs	655631
174990_21_G	top Hobs	174990
417728_6_C	top Hobs	417728
416594_62_T	top Hobs	416594
316878_44_A	top Hobs	316878
69600_16_A	top Hobs	69600
54868_23_A	top Hobs	54868
542041_34_T	top Hobs	542041
131031_15_A	top Hobs	131031
102265_6_G	top Hobs	102265
543249_30_C	top Hobs	543249
104405_10_A	top Hobs	104405
243686_13_A	top Hobs	243686
606725_74_T	top Hobs	606725
595337_65_A	top Hobs	595337
190459_12_T	top Hobs	190459
240343_19_A	top Hobs	240343
147536_15_G	top Hobs	147536
532369_17_A	top Hobs	532369
469315_8_T	top Hobs	469315
391729_9_T	top Hobs	391729
264711_5_G	top Hobs	264711
710712_10_A	top Hobs	710712
572249_8_A	top Hobs	572249
674967_30_T	top Hobs	674967
241979_16_A	top Hobs	241979
700446_32_C	top Hobs	700446
702960_47_T	top Hobs	702960
597277_11_A	top Hobs	597277
180214_14_T	top Hobs	180214
451981_24_C	top Hobs	451981
299619_22_C	top Hobs	299619
181514_10_G	top Hobs	181514
159680_29_T	top Hobs	159680
485128_8_G	top Hobs	485128
224399_18_C	top Hobs	224399
487181_5_A	top Hobs	487181
392924_56_T	top Hobs	392924
341063_40_G	top Hobs	341063
643859_10_G	top Hobs	643859
544887_74_A	top Hobs	544887
502485_16_C	top Hobs	502485
405959_6_G	top Hobs	405959
189607_6_T	top Hobs	189607
66741_23_A	top Hobs	66741
513787_47_T	top Hobs	513787
408407_10_T	top Hobs	408407
167008_7_G	top Hobs	167008
588217_19_T	top Hobs	588217
70986_30_T	top Hobs	70986
299545_5_A	top Hobs	299545
4186_7_T	top Hobs	4186
305944_7_T	top Hobs	305944
359672_33_C	top Hobs	359672
556336_11_G	top Hobs	556336
582467_9_A	top Hobs	582467
574645_18_G	top Hobs	574645
648908_11_T	top Hobs	648908
557864_52_A	top Hobs	557864
497003_11_A	top Hobs	497003
469149_8_G	top Hobs	469149
719633_51_T	top Hobs	719633
448334_49_G	top Hobs	448334
411010_17_A	top Hobs	411010
647129_37_A	top Hobs	647129
283313_5_A	top Hobs	283313
119514_22_T	top Hobs	119514
492250_40_C	top Hobs	492250
284057_13_T	top Hobs	284057
139828_11_A	top Hobs	139828
584820_9_A	top Hobs	584820
409923_19_C	top Hobs	409923
345781_7_A	top Hobs	345781
111324_9_C	top Hobs	111324
642931_13_A	top Hobs	642931
343053_14_C	top Hobs	343053
26151_8_T	top Hobs	26151
714071_31_G	top Hobs	714071
326336_17_T	top Hobs	326336
89923_14_T	top Hobs	89923
72183_7_T	top Hobs	72183
607695_9_A	top Hobs	607695
272309_7_A	top Hobs	272309
202571_18_T	top Hobs	202571
198439_20_T	top Hobs	198439
842_15_G	top Hobs	842
617098_8_T	top Hobs	617098
664335_6_T	top Hobs	664335
399998_16_T	top Hobs	399998
601036_6_T	top Hobs	601036
392137_21_C	top Hobs	392137
293695_11_G	top Hobs	293695
89735_6_A	top Hobs	89735
49719_9_A	top Hobs	49719
412332_7_G	top Hobs	412332
202484_12_A	top Hobs	202484
246161_21_A	top Hobs	246161
680372_13_G	top Hobs	680372
16239_6_A	top Hobs	16239
159432_25_G	top Hobs	159432
604944_6_A	top Hobs	604944
413937_12_G	top Hobs	413937
559222_15_T	top Hobs	559222
464822_31_C	top Hobs	464822
625182_29_A	top Hobs	625182
552852_7_A	top Hobs	552852
158015_6_A	top Hobs	158015
713778_42_C	top Hobs	713778
211776_10_T	top Hobs	211776
346493_35_A	top Hobs	346493
21776_24_T	top Hobs	21776
202315_39_A	top Hobs	202315
633477_38_G	top Hobs	633477
29259_67_T	top Hobs	29259
710369_30_A	top Hobs	710369
119427_27_C	top Hobs	119427
356321_45_T	top Hobs	356321
214053_7_T	top Hobs	214053
102505_33_T	top Hobs	102505
75542_22_T	top Hobs	75542
66535_10_T	top Hobs	66535
21000_23_C	top Hobs	21000
289999_16_C	top Hobs	289999
643764_15_G	top Hobs	643764
431744_31_G	top Hobs	431744
659500_7_A	top Hobs	659500
596795_6_C	top Hobs	596795
507883_15_G	top Hobs	507883
341011_24_C	top Hobs	341011
196177_11_A	top Hobs	196177
138601_35_A	top Hobs	138601
114046_21_T	top Hobs	114046
90207_20_C	top Hobs	90207
576314_34_C	top Hobs	576314
384584_31_C	top Hobs	384584
238919_51_C	top Hobs	238919
112724_4_A	top Hobs	112724
277578_13_G	top Hobs	277578
255749_7_G	top Hobs	255749
441809_53_C	top Hobs	441809
592990_27_T	top Hobs	592990
555893_77_T	top Hobs	555893
247721_17_C	top Hobs	247721
77367_8_C	top Hobs	77367
446175_5_A	top Hobs	446175
426979_10_A	top Hobs	426979
169784_12_C	top Hobs	169784
159346_20_G	top Hobs	159346
208328_6_C	top Hobs	208328
148053_50_A	top Hobs	148053
604937_10_T	top Hobs	604937
27449_33_G	top Hobs	27449
302631_70_A	top Hobs	302631
93365_8_A	top Hobs	93365
646854_5_G	top Hobs	646854
624434_12_C	top Hobs	624434
58678_12_T	top Hobs	58678
296317_6_T	top Hobs	296317
548693_6_G	top Hobs	548693
390375_57_T	top Hobs	390375
197217_11_G	top Hobs	197217
421383_9_G	top Hobs	421383
357890_48_G	top Hobs	357890
375842_21_C	top Hobs	375842
214058_20_C	top Hobs	214058
227087_9_G	top Hobs	227087
77182_6_A	top Hobs	77182
431686_11_C	top Hobs	431686
322096_7_G	top Hobs	322096
223559_5_G	top Hobs	223559
249654_32_T	top Hobs	249654
556038_5_A	top Hobs	556038
393393_18_A	top Hobs	393393
57929_5_C	top Hobs	57929
457859_13_A	top Hobs	457859
439309_8_C	top Hobs	439309
391745_11_A	top Hobs	391745
377709_66_G	top Hobs	377709
245889_16_G	top Hobs	245889
63462_20_T	top Hobs	63462
580054_42_A	top Hobs	580054
196565_9_A	top Hobs	196565
194668_22_A	top Hobs	194668
174438_9_A	top Hobs	174438
111201_7_A	top Hobs	111201
99759_8_T	top Hobs	99759
607934_14_A	top Hobs	607934
563735_11_C	top Hobs	563735
38028_9_C	top Hobs	38028
138464_23_A	top Hobs	138464
282021_28_C	top Hobs	282021
429881_13_G	top Hobs	429881
82318_21_A	top Hobs	82318
79587_13_T	top Hobs	79587
595250_9_A	top Hobs	595250
584179_37_A	top Hobs	584179
683808_16_A	top Hobs	683808
716063_30_T	top Hobs	716063
66916_31_A	top Hobs	66916
545443_8_T	top Hobs	545443
372980_6_T	top Hobs	372980
138860_49_A	top Hobs	138860
374421_11_T	top Hobs	374421
553651_7_G	top Hobs	553651
382579_15_T	top Hobs	382579
111882_17_C	top Hobs	111882
539840_13_C	top Hobs	539840
73733_8_A	top Hobs	73733
493891_31_T	top Hobs	493891
74560_21_C	top Hobs	74560
706522_53_G	top Hobs	706522
222491_12_G	top Hobs	222491
492940_20_G	top Hobs	492940
606086_20_T	top Hobs	606086
188337_8_C	top Hobs	188337
168382_9_T	top Hobs	168382
622900_18_A	top Hobs	622900
678752_8_T	top Hobs	678752
607136_14_T	top Hobs	607136
524140_11_G	top Hobs	524140
490695_27_G	top Hobs	490695
308258_9_G	top Hobs	308258
19270_32_T	top Hobs	19270
550763_31_C	top Hobs	550763
256857_19_G	top Hobs	256857
640970_11_G	top Hobs	640970
372919_8_G	top Hobs	372919
292816_15_G	top Hobs	292816
168143_20_G	top Hobs	168143
375487_5_A	top Hobs	375487
157852_16_A	top Hobs	157852
25087_45_T	top Hobs	25087
656881_11_A	top Hobs	656881
360114_28_G	top Hobs	360114
290537_10_T	top Hobs	290537
224979_16_A	top Hobs	224979
620537_32_A	top Hobs	620537
366276_29_A	top Hobs	366276
327042_19_T	top Hobs	327042
299098_66_T	top Hobs	299098
177635_7_C	top Hobs	177635
169469_8_C	top Hobs	169469
116788_7_T	top Hobs	116788
645898_8_A	top Hobs	645898
314324_6_A	top Hobs	314324
119428_72_T	top Hobs	119428
87275_12_G	top Hobs	87275
559731_16_C	top Hobs	559731
426591_20_T	top Hobs	426591
583837_26_A	top Hobs	583837
422318_5_T	top Hobs	422318
272996_36_A	top Hobs	272996
133927_15_A	top Hobs	133927
410782_8_A	top Hobs	410782
573616_34_C	top Hobs	573616
533166_32_C	top Hobs	533166
410860_31_A	top Hobs	410860
150752_35_A	top Hobs	150752
544848_14_A	top Hobs	544848
648669_42_T	top Hobs	648669
553519_12_A	top Hobs	553519
258662_32_A	top Hobs	258662
154736_9_A	top Hobs	154736
506776_31_G	top Hobs	506776
399098_6_T	top Hobs	399098
670048_14_A	top Hobs	670048
529693_54_T	top Hobs	529693
224828_7_G	top Hobs	224828
173090_9_A	top Hobs	173090
544315_7_G	top Hobs	544315
640787_7_A	top Hobs	640787
355638_5_A	top Hobs	355638
469595_5_A	top Hobs	469595
410807_23_T	top Hobs	410807
274016_29_C	top Hobs	274016
219265_25_T	top Hobs	219265
140533_15_T	top Hobs	140533
487051_6_T	CUSTOM	487051
97537_15_G	CUSTOM	97537
515749_8_A	CUSTOM	515749
90322_15_A	CUSTOM	90322
136856_40_C	CUSTOM	136856
691067_16_G	CUSTOM	691067
554571_13_G	CUSTOM	554571
693788_13_T	CUSTOM	693788
39139_56_A	CUSTOM	39139
538043_24_A	CUSTOM	538043
395635_15_G	CUSTOM	395635
420972_58_T	CUSTOM	420972
707910_5_T	CUSTOM	707910
604733_20_C	CUSTOM	604733
649124_10_A	CUSTOM	649124
80325_5_A	CUSTOM	80325
183000_16_C	CUSTOM	183000
336452_32_G	CUSTOM	336452
379858_14_C	CUSTOM	379858
633251_11_G	CUSTOM	633251
