## Additional File S3 for "An amplicon panel for high-throughput and low-cost genotyping of Pacific oyster"

track type=bedDetail name="hotspot" allowBlockSubstitutions=true
JH816256.1	99459	99460	100388	0	+	REF=G;OBS=A;ANCHOR=T	HOTSPOT
JH816262.1	69965	69966	101622	0	+	REF=G;OBS=T;ANCHOR=C	HOTSPOT
JH816265.1	142573	142574	102265	0	+	REF=T;OBS=C;ANCHOR=G	HOTSPOT
JH816265.1	320444	320445	102505	0	+	REF=C;OBS=T;ANCHOR=A	HOTSPOT
JH816265.1	385639	385640	102618	0	+	REF=T;OBS=C;ANCHOR=T	HOTSPOT
JH816268.1	69079	69080	104020	0	+	REF=A;OBS=G;ANCHOR=T	HOTSPOT
JH816269.1	326495	326496	104405	0	+	REF=A;OBS=G;ANCHOR=C	HOTSPOT
JH816275.1	91309	91310	105579	0	+	REF=C;OBS=T;ANCHOR=A	HOTSPOT
JH816288.1	25303	25304	111201	0	+	REF=G;OBS=T;ANCHOR=C	HOTSPOT
JH816288.1	108585	108586	111324	0	+	REF=T;OBS=C;ANCHOR=A	HOTSPOT
JH816290.1	291953	291954	111882	0	+	REF=A;OBS=G;ANCHOR=A	HOTSPOT
JH816300.1	109299	109300	114046	0	+	REF=A;OBS=G;ANCHOR=T	HOTSPOT
JH816300.1	156528	156529	114069	0	+	REF=C;OBS=T;ANCHOR=T	HOTSPOT
JH816312.1	162980	162981	115606	0	+	REF=T;OBS=A;ANCHOR=A	HOTSPOT
JH816320.1	269570	269571	116788	0	+	REF=A;OBS=G;ANCHOR=T	HOTSPOT
JH816328.1	221284	221285	118134	0	+	REF=C;OBS=A;ANCHOR=A	HOTSPOT
JH816339.1	186662	186663	119427	0	+	REF=C;OBS=A;ANCHOR=T	HOTSPOT
JH816339.1	186566	186567	119428	0	+	REF=A;OBS=T;ANCHOR=A	HOTSPOT
JH816339.1	267346	267347	119514	0	+	REF=A;OBS=T;ANCHOR=G	HOTSPOT
JH816341.1	67407	67408	119849	0	+	REF=A;OBS=G;ANCHOR=T	HOTSPOT
JH816345.1	548179	548180	121244	0	+	REF=A;OBS=T;ANCHOR=G	HOTSPOT
JH815769.1	162315	162316	12467	0	+	REF=T;OBS=G;ANCHOR=T	HOTSPOT
JH816359.1	1280	1281	125357	0	+	REF=C;OBS=A;ANCHOR=T	HOTSPOT
JH816368.1	625871	625872	131031	0	+	REF=T;OBS=C;ANCHOR=A	HOTSPOT
JH816369.1	121434	121435	131968	0	+	REF=A;OBS=T;ANCHOR=T	HOTSPOT
JH816376.1	55175	55176	132822	0	+	REF=C;OBS=T;ANCHOR=A	HOTSPOT
JH816385.1	130337	130338	133927	0	+	REF=A;OBS=T;ANCHOR=G	HOTSPOT
JH815662.1	39746	39747	1341	0	+	REF=C;OBS=T;ANCHOR=A	HOTSPOT
JH816387.1	1051301	1051302	136533	0	+	REF=A;OBS=G;ANCHOR=A	HOTSPOT
JH816387.1	1257928	1257929	136856	0	+	REF=T;OBS=G;ANCHOR=T	HOTSPOT
JH816388.1	53624	53625	136957	0	+	REF=G;OBS=A;ANCHOR=A	HOTSPOT
JH816392.1	432659	432660	138464	0	+	REF=T;OBS=A;ANCHOR=A	HOTSPOT
JH816392.1	511315	511316	138601	0	+	REF=A;OBS=T;ANCHOR=T	HOTSPOT
JH816394.1	144212	144213	138860	0	+	REF=T;OBS=A;ANCHOR=T	HOTSPOT
JH816397.1	549976	549977	139828	0	+	REF=G;OBS=A;ANCHOR=T	HOTSPOT
JH816397.1	795464	795465	140059	0	+	REF=A;OBS=G;ANCHOR=T	HOTSPOT
JH816401.1	224625	224626	140533	0	+	REF=G;OBS=A;ANCHOR=G	HOTSPOT
JH816405.1	90595	90596	141588	0	+	REF=T;OBS=A;ANCHOR=T	HOTSPOT
JH815782.1	37645	37646	14176	0	+	REF=C;OBS=T;ANCHOR=A	HOTSPOT
JH816416.1	39792	39793	143567	0	+	REF=T;OBS=C;ANCHOR=A	HOTSPOT
JH816435.1	339504	339505	147536	0	+	REF=A;OBS=G;ANCHOR=T	HOTSPOT
JH816435.1	616958	616959	148053	0	+	REF=A;OBS=T;ANCHOR=A	HOTSPOT
JH816443.1	445167	445168	150752	0	+	REF=T;OBS=G;ANCHOR=T	HOTSPOT
JH816447.1	337865	337866	151550	0	+	REF=G;OBS=A;ANCHOR=G	HOTSPOT
JH816453.1	485024	485025	154736	0	+	REF=T;OBS=A;ANCHOR=A	HOTSPOT
JH816462.1	137650	137651	157852	0	+	REF=T;OBS=C;ANCHOR=G	HOTSPOT
JH816466.1	30017	30018	158015	0	+	REF=C;OBS=A;ANCHOR=G	HOTSPOT
JH816470.1	321467	321468	159346	0	+	REF=G;OBS=C;ANCHOR=A	HOTSPOT
JH816470.1	410042	410043	159432	0	+	REF=G;OBS=T;ANCHOR=T	HOTSPOT
JH816470.1	565933	565934	159602	0	+	REF=C;OBS=A;ANCHOR=T	HOTSPOT
JH816470.1	566101	566102	159604	0	+	REF=A;OBS=G;ANCHOR=A	HOTSPOT
JH816470.1	636607	636608	159680	0	+	REF=C;OBS=T;ANCHOR=A	HOTSPOT
JH815804.1	9795	9796	16239	0	+	REF=G;OBS=A;ANCHOR=T	HOTSPOT
JH816529.1	6308	6309	163092	0	+	REF=G;OBS=A;ANCHOR=A	HOTSPOT
JH816564.1	74171	74172	167008	0	+	REF=C;OBS=T;ANCHOR=C	HOTSPOT
JH816567.1	99848	99849	167686	0	+	REF=A;OBS=G;ANCHOR=C	HOTSPOT
JH816571.1	250839	250840	168143	0	+	REF=T;OBS=C;ANCHOR=A	HOTSPOT
JH816573.1	22526	22527	168382	0	+	REF=C;OBS=A;ANCHOR=G	HOTSPOT
JH816574.1	96250	96251	168676	0	+	REF=A;OBS=G;ANCHOR=T	HOTSPOT
JH816580.1	89710	89711	169469	0	+	REF=T;OBS=C;ANCHOR=C	HOTSPOT
JH816584.1	181001	181002	169784	0	+	REF=G;OBS=T;ANCHOR=A	HOTSPOT
JH816592.1	124209	124210	171990	0	+	REF=C;OBS=T;ANCHOR=T	HOTSPOT
JH816600.1	375922	375923	173090	0	+	REF=A;OBS=T;ANCHOR=A	HOTSPOT
JH816614.1	36475	36476	174438	0	+	REF=T;OBS=A;ANCHOR=T	HOTSPOT
JH816622.1	39937	39938	174990	0	+	REF=G;OBS=A;ANCHOR=T	HOTSPOT
JH816623.1	443126	443127	175552	0	+	REF=A;OBS=T;ANCHOR=T	HOTSPOT
JH816628.1	101149	101150	176799	0	+	REF=C;OBS=T;ANCHOR=C	HOTSPOT
JH816631.1	14566	14567	177635	0	+	REF=T;OBS=C;ANCHOR=C	HOTSPOT
JH816637.1	78567	78568	180049	0	+	REF=A;OBS=T;ANCHOR=A	HOTSPOT
JH816639.1	76151	76152	180214	0	+	REF=T;OBS=C;ANCHOR=C	HOTSPOT
JH816646.1	94265	94266	181344	0	+	REF=T;OBS=G;ANCHOR=G	HOTSPOT
JH816647.1	20732	20733	181514	0	+	REF=G;OBS=A;ANCHOR=C	HOTSPOT
JH816656.1	65922	65923	183000	0	+	REF=T;OBS=C;ANCHOR=A	HOTSPOT
JH816674.1	160057	160058	185269	0	+	REF=A;OBS=G;ANCHOR=G	HOTSPOT
JH816688.1	56797	56798	188337	0	+	REF=A;OBS=C;ANCHOR=C	HOTSPOT
JH816692.1	553712	553713	189607	0	+	REF=G;OBS=T;ANCHOR=T	HOTSPOT
JH816693.1	190660	190661	190459	0	+	REF=T;OBS=A;ANCHOR=T	HOTSPOT
JH816694.1	134037	134038	190789	0	+	REF=T;OBS=C;ANCHOR=A	HOTSPOT
JH816695.1	170573	170574	191005	0	+	REF=A;OBS=C;ANCHOR=T	HOTSPOT
JH816696.1	508153	508154	191796	0	+	REF=A;OBS=C;ANCHOR=A	HOTSPOT
JH815821.1	32430	32431	19270	0	+	REF=T;OBS=G;ANCHOR=C	HOTSPOT
JH816704.1	21058	21059	192780	0	+	REF=G;OBS=A;ANCHOR=A	HOTSPOT
JH816714.1	144803	144804	194147	0	+	REF=G;OBS=A;ANCHOR=T	HOTSPOT
JH816714.1	364441	364442	194454	0	+	REF=T;OBS=A;ANCHOR=T	HOTSPOT
JH816714.1	518530	518531	194668	0	+	REF=A;OBS=T;ANCHOR=T	HOTSPOT
JH816729.1	22645	22646	196177	0	+	REF=A;OBS=T;ANCHOR=T	HOTSPOT
JH816729.1	256665	256666	196565	0	+	REF=C;OBS=T;ANCHOR=T	HOTSPOT
JH816729.1	438324	438325	196851	0	+	REF=T;OBS=C;ANCHOR=A	HOTSPOT
JH816729.1	681563	681564	197217	0	+	REF=A;OBS=G;ANCHOR=G	HOTSPOT
JH816732.1	123979	123980	198439	0	+	REF=T;OBS=G;ANCHOR=T	HOTSPOT
JH816737.1	133074	133075	200741	0	+	REF=C;OBS=T;ANCHOR=G	HOTSPOT
JH816737.1	338539	338540	201012	0	+	REF=T;OBS=C;ANCHOR=T	HOTSPOT
JH816740.1	309699	309700	201929	0	+	REF=G;OBS=C;ANCHOR=T	HOTSPOT
JH816740.1	572611	572612	202315	0	+	REF=A;OBS=T;ANCHOR=C	HOTSPOT
JH816740.1	688789	688790	202484	0	+	REF=A;OBS=T;ANCHOR=A	HOTSPOT
JH816741.1	50708	50709	202571	0	+	REF=A;OBS=C;ANCHOR=T	HOTSPOT
JH816753.1	41106	41107	203800	0	+	REF=T;OBS=C;ANCHOR=C	HOTSPOT
JH816755.1	568937	568938	205085	0	+	REF=C;OBS=G;ANCHOR=T	HOTSPOT
JH816758.1	364498	364499	207422	0	+	REF=T;OBS=C;ANCHOR=C	HOTSPOT
JH816758.1	448562	448563	207560	0	+	REF=T;OBS=G;ANCHOR=A	HOTSPOT
JH816760.1	222975	222976	208328	0	+	REF=T;OBS=G;ANCHOR=G	HOTSPOT
JH816764.1	253191	253192	209458	0	+	REF=C;OBS=T;ANCHOR=A	HOTSPOT
JH816771.1	28361	28362	211776	0	+	REF=C;OBS=T;ANCHOR=C	HOTSPOT
JH816790.1	219168	219169	214053	0	+	REF=T;OBS=C;ANCHOR=C	HOTSPOT
JH816790.1	222185	222186	214058	0	+	REF=C;OBS=G;ANCHOR=T	HOTSPOT
JH816822.1	222363	222364	216163	0	+	REF=C;OBS=T;ANCHOR=G	HOTSPOT
JH815840.1	232563	232564	21638	0	+	REF=G;OBS=T;ANCHOR=G	HOTSPOT
JH816827.1	42529	42530	216864	0	+	REF=A;OBS=C;ANCHOR=A	HOTSPOT
JH816833.1	23292	23293	217605	0	+	REF=C;OBS=A;ANCHOR=T	HOTSPOT
JH815840.1	329311	329312	21776	0	+	REF=A;OBS=T;ANCHOR=C	HOTSPOT
JH816839.1	94633	94634	219265	0	+	REF=G;OBS=T;ANCHOR=T	HOTSPOT
JH816847.1	80857	80858	221605	0	+	REF=T;OBS=A;ANCHOR=A	HOTSPOT
JH816849.1	186003	186004	222491	0	+	REF=C;OBS=G;ANCHOR=T	HOTSPOT
JH815846.1	21250	21251	22347	0	+	REF=C;OBS=T;ANCHOR=T	HOTSPOT
JH816850.1	792448	792449	223559	0	+	REF=A;OBS=G;ANCHOR=T	HOTSPOT
JH816850.1	1032206	1032207	223892	0	+	REF=T;OBS=C;ANCHOR=C	HOTSPOT
JH816852.1	238459	238460	224399	0	+	REF=A;OBS=G;ANCHOR=C	HOTSPOT
JH816852.1	524992	524993	224828	0	+	REF=A;OBS=G;ANCHOR=A	HOTSPOT
JH816853.1	40874	40875	224979	0	+	REF=T;OBS=G;ANCHOR=A	HOTSPOT
JH816863.1	214177	214178	226798	0	+	REF=C;OBS=A;ANCHOR=C	HOTSPOT
JH816864.1	154503	154504	227087	0	+	REF=T;OBS=C;ANCHOR=G	HOTSPOT
JH816866.1	867586	867587	229260	0	+	REF=A;OBS=G;ANCHOR=T	HOTSPOT
JH816866.1	1192647	1192648	229691	0	+	REF=T;OBS=C;ANCHOR=T	HOTSPOT
JH816872.1	2308	2309	231185	0	+	REF=A;OBS=G;ANCHOR=A	HOTSPOT
JH816882.1	186378	186379	231859	0	+	REF=A;OBS=G;ANCHOR=G	HOTSPOT
JH816887.1	179415	179416	232610	0	+	REF=T;OBS=C;ANCHOR=A	HOTSPOT
JH815848.1	258938	258939	23378	0	+	REF=A;OBS=G;ANCHOR=T	HOTSPOT
JH815848.1	391223	391224	23523	0	+	REF=A;OBS=T;ANCHOR=C	HOTSPOT
JH816902.1	2342	2343	238919	0	+	REF=T;OBS=G;ANCHOR=G	HOTSPOT
JH816910.1	10919	10920	240343	0	+	REF=G;OBS=T;ANCHOR=A	HOTSPOT
JH816920.1	52835	52836	241979	0	+	REF=A;OBS=G;ANCHOR=C	HOTSPOT
JH816921.1	101572	101573	243041	0	+	REF=T;OBS=G;ANCHOR=T	HOTSPOT
JH816924.1	66222	66223	243686	0	+	REF=A;OBS=G;ANCHOR=A	HOTSPOT
JH816940.1	134115	134116	245587	0	+	REF=G;OBS=A;ANCHOR=C	HOTSPOT
JH816941.1	147157	147158	245889	0	+	REF=A;OBS=C;ANCHOR=T	HOTSPOT
JH816944.1	29765	29766	246147	0	+	REF=A;OBS=C;ANCHOR=T	HOTSPOT
JH816944.1	34247	34248	246161	0	+	REF=A;OBS=T;ANCHOR=A	HOTSPOT
JH816953.1	55648	55649	247721	0	+	REF=G;OBS=C;ANCHOR=G	HOTSPOT
JH816960.1	143755	143756	249095	0	+	REF=G;OBS=C;ANCHOR=A	HOTSPOT
JH816961.1	398856	398857	249654	0	+	REF=C;OBS=T;ANCHOR=A	HOTSPOT
JH815863.1	90256	90257	25087	0	+	REF=T;OBS=A;ANCHOR=T	HOTSPOT
JH816972.1	445814	445815	251844	0	+	REF=T;OBS=C;ANCHOR=A	HOTSPOT
JH816986.1	23630	23631	255749	0	+	REF=A;OBS=G;ANCHOR=T	HOTSPOT
JH816988.1	53652	53653	256266	0	+	REF=T;OBS=A;ANCHOR=T	HOTSPOT
JH816990.1	101468	101469	256857	0	+	REF=T;OBS=C;ANCHOR=C	HOTSPOT
JH816998.1	192666	192667	258604	0	+	REF=T;OBS=C;ANCHOR=A	HOTSPOT
JH816998.1	224971	224972	258662	0	+	REF=C;OBS=T;ANCHOR=A	HOTSPOT
JH815866.1	234768	234769	25893	0	+	REF=G;OBS=T;ANCHOR=T	HOTSPOT
JH816999.1	16814	16815	259115	0	+	REF=A;OBS=T;ANCHOR=A	HOTSPOT
JH815866.1	390547	390548	26151	0	+	REF=G;OBS=A;ANCHOR=A	HOTSPOT
JH817012.1	1074281	1074282	262413	0	+	REF=C;OBS=T;ANCHOR=T	HOTSPOT
JH817028.1	16226	16227	265979	0	+	REF=C;OBS=T;ANCHOR=T	HOTSPOT
JH817038.1	87246	87247	268230	0	+	REF=C;OBS=T;ANCHOR=T	HOTSPOT
JH817040.1	147470	147471	269821	0	+	REF=T;OBS=A;ANCHOR=A	HOTSPOT
JH817043.1	157864	157865	270344	0	+	REF=T;OBS=A;ANCHOR=A	HOTSPOT
JH817056.1	81098	81099	272309	0	+	REF=T;OBS=C;ANCHOR=T	HOTSPOT
JH817063.1	14336	14337	272996	0	+	REF=T;OBS=G;ANCHOR=A	HOTSPOT
JH817064.1	934	935	273023	0	+	REF=T;OBS=A;ANCHOR=G	HOTSPOT
JH817064.1	97078	97079	273128	0	+	REF=G;OBS=A;ANCHOR=T	HOTSPOT
JH817066.1	123046	123047	273877	0	+	REF=A;OBS=T;ANCHOR=T	HOTSPOT
JH817066.1	275310	275311	274016	0	+	REF=C;OBS=T;ANCHOR=T	HOTSPOT
JH815874.1	62815	62816	27449	0	+	REF=T;OBS=C;ANCHOR=G	HOTSPOT
JH817073.1	65121	65122	276402	0	+	REF=G;OBS=T;ANCHOR=T	HOTSPOT
JH817078.1	279253	279254	277578	0	+	REF=A;OBS=C;ANCHOR=A	HOTSPOT
JH817080.1	333219	333220	279109	0	+	REF=G;OBS=A;ANCHOR=G	HOTSPOT
JH817084.1	18591	18592	279995	0	+	REF=T;OBS=A;ANCHOR=T	HOTSPOT
JH817090.1	966300	966301	282021	0	+	REF=T;OBS=G;ANCHOR=T	HOTSPOT
JH817097.1	184603	184604	282718	0	+	REF=T;OBS=C;ANCHOR=G	HOTSPOT
JH817098.1	133741	133742	283313	0	+	REF=A;OBS=G;ANCHOR=T	HOTSPOT
JH817099.1	432817	432818	284057	0	+	REF=T;OBS=A;ANCHOR=G	HOTSPOT
JH817099.1	1024447	1024448	284835	0	+	REF=C;OBS=T;ANCHOR=C	HOTSPOT
JH817125.1	228403	228404	289999	0	+	REF=A;OBS=G;ANCHOR=C	HOTSPOT
JH817133.1	101080	101081	290537	0	+	REF=A;OBS=G;ANCHOR=C	HOTSPOT
JH817133.1	283964	283965	290740	0	+	REF=T;OBS=A;ANCHOR=A	HOTSPOT
JH817145.1	24609	24610	291093	0	+	REF=A;OBS=G;ANCHOR=T	HOTSPOT
JH817145.1	59034	59035	291137	0	+	REF=C;OBS=T;ANCHOR=T	HOTSPOT
JH817145.1	391164	391165	291426	0	+	REF=G;OBS=A;ANCHOR=C	HOTSPOT
JH815876.1	735242	735243	29259	0	+	REF=T;OBS=A;ANCHOR=A	HOTSPOT
JH817156.1	676437	676438	292816	0	+	REF=A;OBS=G;ANCHOR=A	HOTSPOT
JH817161.1	506880	506881	293695	0	+	REF=A;OBS=G;ANCHOR=T	HOTSPOT
JH817182.1	35523	35524	294869	0	+	REF=C;OBS=T;ANCHOR=T	HOTSPOT
JH817182.1	79395	79396	294912	0	+	REF=G;OBS=A;ANCHOR=T	HOTSPOT
JH817190.1	56397	56398	296317	0	+	REF=T;OBS=A;ANCHOR=A	HOTSPOT
JH817195.1	69646	69647	298265	0	+	REF=T;OBS=G;ANCHOR=T	HOTSPOT
JH817198.1	113149	113150	299098	0	+	REF=G;OBS=A;ANCHOR=C	HOTSPOT
JH817199.1	35187	35188	299545	0	+	REF=A;OBS=T;ANCHOR=T	HOTSPOT
JH817199.1	91890	91891	299619	0	+	REF=T;OBS=G;ANCHOR=G	HOTSPOT
JH817210.1	295023	295024	302631	0	+	REF=G;OBS=A;ANCHOR=A	HOTSPOT
JH817220.1	336820	336821	305944	0	+	REF=T;OBS=A;ANCHOR=G	HOTSPOT
JH817223.1	625284	625285	308185	0	+	REF=C;OBS=T;ANCHOR=T	HOTSPOT
JH817223.1	679864	679865	308258	0	+	REF=C;OBS=G;ANCHOR=T	HOTSPOT
JH817227.1	397544	397545	309344	0	+	REF=G;OBS=T;ANCHOR=T	HOTSPOT
JH817248.1	59543	59544	312829	0	+	REF=C;OBS=A;ANCHOR=A	HOTSPOT
JH817258.1	218353	218354	314324	0	+	REF=A;OBS=T;ANCHOR=G	HOTSPOT
JH817258.1	605549	605550	314822	0	+	REF=T;OBS=A;ANCHOR=T	HOTSPOT
JH817261.1	20040	20041	315100	0	+	REF=T;OBS=A;ANCHOR=C	HOTSPOT
JH817275.1	78613	78614	316878	0	+	REF=A;OBS=C;ANCHOR=G	HOTSPOT
JH817295.1	52009	52010	320433	0	+	REF=G;OBS=A;ANCHOR=T	HOTSPOT
JH817298.1	424629	424630	322096	0	+	REF=C;OBS=T;ANCHOR=T	HOTSPOT
JH817308.1	48209	48210	322907	0	+	REF=A;OBS=T;ANCHOR=T	HOTSPOT
JH817310.1	612386	612387	324242	0	+	REF=G;OBS=A;ANCHOR=C	HOTSPOT
JH817320.1	108717	108718	326336	0	+	REF=A;OBS=T;ANCHOR=A	HOTSPOT
JH815698.1	170402	170403	3268	0	+	REF=C;OBS=A;ANCHOR=A	HOTSPOT
JH817326.1	199086	199087	327042	0	+	REF=A;OBS=C;ANCHOR=T	HOTSPOT
JH817335.1	19476	19477	330242	0	+	REF=T;OBS=C;ANCHOR=A	HOTSPOT
JH817369.1	260974	260975	334944	0	+	REF=A;OBS=G;ANCHOR=T	HOTSPOT
JH817374.1	140747	140748	335848	0	+	REF=G;OBS=A;ANCHOR=A	HOTSPOT
JH817378.1	93051	93052	336452	0	+	REF=T;OBS=G;ANCHOR=T	HOTSPOT
JH817380.1	935893	935894	337973	0	+	REF=A;OBS=T;ANCHOR=G	HOTSPOT
JH817391.1	615833	615834	341011	0	+	REF=A;OBS=G;ANCHOR=T	HOTSPOT
JH817391.1	645923	645924	341063	0	+	REF=G;OBS=A;ANCHOR=A	HOTSPOT
JH815900.1	73353	73354	34280	0	+	REF=A;OBS=T;ANCHOR=A	HOTSPOT
JH815900.1	80587	80588	34300	0	+	REF=C;OBS=T;ANCHOR=C	HOTSPOT
JH817402.1	711174	711175	343053	0	+	REF=T;OBS=C;ANCHOR=A	HOTSPOT
JH817423.1	73409	73410	344688	0	+	REF=A;OBS=C;ANCHOR=T	HOTSPOT
JH817423.1	221565	221566	344878	0	+	REF=G;OBS=A;ANCHOR=C	HOTSPOT
JH817454.1	47141	47142	345781	0	+	REF=A;OBS=T;ANCHOR=A	HOTSPOT
JH817458.1	221292	221293	346493	0	+	REF=C;OBS=A;ANCHOR=C	HOTSPOT
JH817458.1	236475	236476	346509	0	+	REF=A;OBS=G;ANCHOR=T	HOTSPOT
JH817465.1	134269	134270	347344	0	+	REF=A;OBS=T;ANCHOR=T	HOTSPOT
JH817490.1	39263	39264	355483	0	+	REF=A;OBS=G;ANCHOR=C	HOTSPOT
JH817490.1	113827	113828	355586	0	+	REF=C;OBS=A;ANCHOR=A	HOTSPOT
JH817490.1	153303	153304	355638	0	+	REF=G;OBS=T;ANCHOR=A	HOTSPOT
JH817490.1	169132	169133	355648	0	+	REF=C;OBS=T;ANCHOR=T	HOTSPOT
JH817490.1	214119	214120	355700	0	+	REF=C;OBS=T;ANCHOR=C	HOTSPOT
JH817492.1	134415	134416	356321	0	+	REF=T;OBS=C;ANCHOR=T	HOTSPOT
JH817498.1	201230	201231	356980	0	+	REF=A;OBS=C;ANCHOR=T	HOTSPOT
JH817502.1	333736	333737	357890	0	+	REF=C;OBS=G;ANCHOR=C	HOTSPOT
JH817503.1	586492	586493	358997	0	+	REF=C;OBS=A;ANCHOR=T	HOTSPOT
JH817508.1	107333	107334	359672	0	+	REF=G;OBS=A;ANCHOR=A	HOTSPOT
JH817517.1	112797	112798	360114	0	+	REF=G;OBS=A;ANCHOR=G	HOTSPOT
JH817528.1	405022	405023	362519	0	+	REF=T;OBS=A;ANCHOR=T	HOTSPOT
JH817539.1	205286	205287	364228	0	+	REF=A;OBS=T;ANCHOR=A	HOTSPOT
JH817540.1	719607	719608	366155	0	+	REF=C;OBS=T;ANCHOR=C	HOTSPOT
JH817540.1	761807	761808	366276	0	+	REF=C;OBS=T;ANCHOR=C	HOTSPOT
JH817541.1	150035	150036	366938	0	+	REF=A;OBS=G;ANCHOR=A	HOTSPOT
JH815911.1	28107	28108	36818	0	+	REF=C;OBS=A;ANCHOR=A	HOTSPOT
JH817548.1	581611	581612	368187	0	+	REF=C;OBS=A;ANCHOR=A	HOTSPOT
JH817550.1	269519	269520	369983	0	+	REF=G;OBS=A;ANCHOR=T	HOTSPOT
JH817550.1	306849	306850	370039	0	+	REF=T;OBS=C;ANCHOR=T	HOTSPOT
JH817566.1	412643	412644	372919	0	+	REF=T;OBS=C;ANCHOR=A	HOTSPOT
JH817566.1	464531	464532	372980	0	+	REF=T;OBS=A;ANCHOR=T	HOTSPOT
JH817575.1	7514	7515	374421	0	+	REF=A;OBS=G;ANCHOR=T	HOTSPOT
JH817581.1	46418	46419	375054	0	+	REF=T;OBS=G;ANCHOR=T	HOTSPOT
JH817581.1	150837	150838	375205	0	+	REF=C;OBS=A;ANCHOR=C	HOTSPOT
JH817581.1	333189	333190	375487	0	+	REF=A;OBS=G;ANCHOR=T	HOTSPOT
JH815916.1	409227	409228	37573	0	+	REF=A;OBS=T;ANCHOR=A	HOTSPOT
JH817581.1	609090	609091	375842	0	+	REF=T;OBS=C;ANCHOR=A	HOTSPOT
JH817585.1	10916	10917	377709	0	+	REF=A;OBS=C;ANCHOR=G	HOTSPOT
JH817588.1	217999	218000	378184	0	+	REF=G;OBS=A;ANCHOR=T	HOTSPOT
JH817604.1	83732	83733	379858	0	+	REF=G;OBS=C;ANCHOR=T	HOTSPOT
JH815916.1	645646	645647	38028	0	+	REF=G;OBS=A;ANCHOR=C	HOTSPOT
JH815916.1	652049	652050	38036	0	+	REF=A;OBS=T;ANCHOR=A	HOTSPOT
JH817610.1	88787	88788	381232	0	+	REF=A;OBS=G;ANCHOR=A	HOTSPOT
JH817625.1	114062	114063	382211	0	+	REF=C;OBS=T;ANCHOR=A	HOTSPOT
JH817628.1	26250	26251	382579	0	+	REF=C;OBS=T;ANCHOR=A	HOTSPOT
JH817628.1	220308	220309	382890	0	+	REF=C;OBS=T;ANCHOR=G	HOTSPOT
JH817628.1	530143	530144	383339	0	+	REF=A;OBS=G;ANCHOR=T	HOTSPOT
JH817634.1	20259	20260	383999	0	+	REF=G;OBS=T;ANCHOR=T	HOTSPOT
JH817637.1	366666	366667	384584	0	+	REF=A;OBS=G;ANCHOR=C	HOTSPOT
JH815921.1	149995	149996	38695	0	+	REF=T;OBS=A;ANCHOR=A	HOTSPOT
JH817657.1	914308	914309	388370	0	+	REF=T;OBS=A;ANCHOR=A	HOTSPOT
JH817665.1	283588	283589	390375	0	+	REF=T;OBS=G;ANCHOR=A	HOTSPOT
JH817665.1	713331	713332	390848	0	+	REF=T;OBS=A;ANCHOR=A	HOTSPOT
JH815923.1	92253	92254	39139	0	+	REF=G;OBS=T;ANCHOR=C	HOTSPOT
JH817670.1	13144	13145	391729	0	+	REF=T;OBS=C;ANCHOR=T	HOTSPOT
JH817670.1	16255	16256	391745	0	+	REF=C;OBS=A;ANCHOR=T	HOTSPOT
JH817672.1	71424	71425	392137	0	+	REF=G;OBS=C;ANCHOR=A	HOTSPOT
JH817673.1	455451	455452	392924	0	+	REF=T;OBS=C;ANCHOR=A	HOTSPOT
JH817677.1	33999	34000	393393	0	+	REF=A;OBS=T;ANCHOR=G	HOTSPOT
JH817690.1	64809	64810	395592	0	+	REF=G;OBS=A;ANCHOR=T	HOTSPOT
JH817690.1	109769	109770	395635	0	+	REF=T;OBS=G;ANCHOR=T	HOTSPOT
JH815925.1	122241	122242	39570	0	+	REF=C;OBS=T;ANCHOR=C	HOTSPOT
JH817692.1	106892	106893	397027	0	+	REF=T;OBS=A;ANCHOR=T	HOTSPOT
JH817696.1	222768	222769	397371	0	+	REF=A;OBS=G;ANCHOR=T	HOTSPOT
JH817704.1	456554	456555	399098	0	+	REF=A;OBS=T;ANCHOR=A	HOTSPOT
JH817706.1	391455	391456	399998	0	+	REF=C;OBS=A;ANCHOR=C	HOTSPOT
JH817706.1	803805	803806	400646	0	+	REF=G;OBS=A;ANCHOR=T	HOTSPOT
JH815931.1	94206	94207	40341	0	+	REF=A;OBS=T;ANCHOR=A	HOTSPOT
JH817736.1	42966	42967	405179	0	+	REF=T;OBS=C;ANCHOR=T	HOTSPOT
JH817736.1	672793	672794	405959	0	+	REF=C;OBS=T;ANCHOR=G	HOTSPOT
JH817736.1	759922	759923	406048	0	+	REF=T;OBS=A;ANCHOR=C	HOTSPOT
JH815933.1	43846	43847	40661	0	+	REF=A;OBS=T;ANCHOR=A	HOTSPOT
JH817738.1	207380	207381	406807	0	+	REF=T;OBS=A;ANCHOR=C	HOTSPOT
JH817743.1	5269	5270	408407	0	+	REF=T;OBS=G;ANCHOR=T	HOTSPOT
JH817760.1	92826	92827	409923	0	+	REF=A;OBS=G;ANCHOR=C	HOTSPOT
JH817764.1	135521	135522	410782	0	+	REF=C;OBS=T;ANCHOR=A	HOTSPOT
JH817764.1	147894	147895	410807	0	+	REF=T;OBS=A;ANCHOR=T	HOTSPOT
JH817764.1	179242	179243	410860	0	+	REF=G;OBS=T;ANCHOR=T	HOTSPOT
JH817764.1	276293	276294	411010	0	+	REF=T;OBS=C;ANCHOR=A	HOTSPOT
JH817773.1	468	469	412332	0	+	REF=G;OBS=A;ANCHOR=C	HOTSPOT
JH817782.1	484745	484746	413937	0	+	REF=C;OBS=A;ANCHOR=A	HOTSPOT
JH817802.1	64129	64130	416594	0	+	REF=G;OBS=T;ANCHOR=T	HOTSPOT
JH817813.1	8079	8080	417097	0	+	REF=A;OBS=G;ANCHOR=T	HOTSPOT
JH817820.1	15184	15185	417319	0	+	REF=C;OBS=A;ANCHOR=T	HOTSPOT
JH817821.1	14166	14167	417353	0	+	REF=A;OBS=T;ANCHOR=T	HOTSPOT
JH815935.1	9477	9478	41744	0	+	REF=G;OBS=T;ANCHOR=T	HOTSPOT
JH817826.1	134108	134109	417728	0	+	REF=A;OBS=C;ANCHOR=A	HOTSPOT
JH815712.1	20653	20654	4186	0	+	REF=G;OBS=A;ANCHOR=A	HOTSPOT
JH817837.1	147496	147497	420972	0	+	REF=G;OBS=A;ANCHOR=A	HOTSPOT
JH817837.1	195023	195024	421064	0	+	REF=A;OBS=G;ANCHOR=C	HOTSPOT
JH817838.1	49535	49536	421383	0	+	REF=G;OBS=A;ANCHOR=C	HOTSPOT
JH817839.1	226581	226582	421666	0	+	REF=A;OBS=G;ANCHOR=T	HOTSPOT
JH817845.1	15934	15935	422318	0	+	REF=C;OBS=T;ANCHOR=T	HOTSPOT
JH817875.1	438836	438837	426591	0	+	REF=T;OBS=C;ANCHOR=C	HOTSPOT
JH817876.1	264864	264865	426979	0	+	REF=T;OBS=A;ANCHOR=G	HOTSPOT
JH817884.1	380297	380298	429881	0	+	REF=A;OBS=C;ANCHOR=A	HOTSPOT
JH817887.1	373177	373178	431100	0	+	REF=G;OBS=A;ANCHOR=T	HOTSPOT
JH817887.1	851488	851489	431686	0	+	REF=C;OBS=A;ANCHOR=T	HOTSPOT
JH817887.1	884793	884794	431744	0	+	REF=T;OBS=C;ANCHOR=T	HOTSPOT
JH817889.1	278331	278332	432438	0	+	REF=C;OBS=T;ANCHOR=T	HOTSPOT
JH817898.1	25946	25947	434351	0	+	REF=G;OBS=A;ANCHOR=A	HOTSPOT
JH817899.1	69101	69102	434487	0	+	REF=C;OBS=A;ANCHOR=A	HOTSPOT
JH817914.1	65702	65703	437400	0	+	REF=C;OBS=T;ANCHOR=G	HOTSPOT
JH817916.1	81495	81496	438094	0	+	REF=G;OBS=A;ANCHOR=T	HOTSPOT
JH817924.1	230985	230986	439309	0	+	REF=T;OBS=C;ANCHOR=T	HOTSPOT
JH817924.1	371892	371893	439497	0	+	REF=A;OBS=T;ANCHOR=T	HOTSPOT
JH817926.1	175944	175945	439734	0	+	REF=G;OBS=A;ANCHOR=A	HOTSPOT
JH817957.1	40583	40584	441809	0	+	REF=T;OBS=C;ANCHOR=A	HOTSPOT
JH817970.1	48911	48912	442043	0	+	REF=A;OBS=C;ANCHOR=T	HOTSPOT
JH817970.1	90955	90956	442122	0	+	REF=T;OBS=C;ANCHOR=G	HOTSPOT
JH817983.1	33431	33432	443209	0	+	REF=A;OBS=G;ANCHOR=A	HOTSPOT
JH817988.1	255928	255929	443924	0	+	REF=T;OBS=A;ANCHOR=T	HOTSPOT
JH817990.1	234817	234818	444331	0	+	REF=C;OBS=T;ANCHOR=T	HOTSPOT
JH818005.1	89431	89432	446175	0	+	REF=T;OBS=A;ANCHOR=T	HOTSPOT
JH818010.1	28462	28463	446950	0	+	REF=G;OBS=C;ANCHOR=T	HOTSPOT
JH818015.1	30878	30879	447621	0	+	REF=T;OBS=A;ANCHOR=C	HOTSPOT
JH818017.1	141132	141133	448334	0	+	REF=C;OBS=A;ANCHOR=T	HOTSPOT
JH818024.1	843118	843119	451785	0	+	REF=A;OBS=C;ANCHOR=A	HOTSPOT
JH818024.1	982738	982739	451981	0	+	REF=A;OBS=G;ANCHOR=G	HOTSPOT
JH818049.1	539442	539443	457859	0	+	REF=A;OBS=G;ANCHOR=C	HOTSPOT
JH818088.1	4972	4973	463421	0	+	REF=T;OBS=C;ANCHOR=T	HOTSPOT
JH818091.1	439555	439556	464822	0	+	REF=T;OBS=C;ANCHOR=G	HOTSPOT
JH818104.1	36813	36814	468143	0	+	REF=C;OBS=A;ANCHOR=C	HOTSPOT
JH818105.1	660920	660921	469149	0	+	REF=T;OBS=C;ANCHOR=A	HOTSPOT
JH818105.1	754702	754703	469315	0	+	REF=G;OBS=A;ANCHOR=T	HOTSPOT
JH818105.1	1010401	1010402	469595	0	+	REF=T;OBS=G;ANCHOR=G	HOTSPOT
JH818108.1	125992	125993	470013	0	+	REF=G;OBS=A;ANCHOR=T	HOTSPOT
JH818173.1	1000861	1000862	479648	0	+	REF=A;OBS=G;ANCHOR=T	HOTSPOT
JH818189.1	44748	44749	484669	0	+	REF=G;OBS=A;ANCHOR=C	HOTSPOT
JH818189.1	363843	363844	485128	0	+	REF=G;OBS=C;ANCHOR=A	HOTSPOT
JH818208.1	114513	114514	487051	0	+	REF=A;OBS=T;ANCHOR=T	HOTSPOT
JH818211.1	58979	58980	487181	0	+	REF=T;OBS=A;ANCHOR=T	HOTSPOT
JH818227.1	376566	376567	490695	0	+	REF=G;OBS=C;ANCHOR=G	HOTSPOT
JH818228.1	243112	243113	491223	0	+	REF=T;OBS=A;ANCHOR=G	HOTSPOT
JH818230.1	181613	181614	492250	0	+	REF=C;OBS=T;ANCHOR=C	HOTSPOT
JH818237.1	260959	260960	492940	0	+	REF=T;OBS=G;ANCHOR=T	HOTSPOT
JH818245.1	14451	14452	493891	0	+	REF=T;OBS=A;ANCHOR=G	HOTSPOT
JH818252.1	7643	7644	495647	0	+	REF=A;OBS=C;ANCHOR=C	HOTSPOT
JH818254.1	241770	241771	496041	0	+	REF=G;OBS=C;ANCHOR=A	HOTSPOT
JH818257.1	190037	190038	497003	0	+	REF=C;OBS=T;ANCHOR=T	HOTSPOT
JH815978.1	364700	364701	49719	0	+	REF=T;OBS=A;ANCHOR=G	HOTSPOT
JH815978.1	407039	407040	49798	0	+	REF=A;OBS=G;ANCHOR=G	HOTSPOT
JH818263.1	294780	294781	499237	0	+	REF=A;OBS=C;ANCHOR=T	HOTSPOT
JH818278.1	607667	607668	502485	0	+	REF=G;OBS=C;ANCHOR=T	HOTSPOT
JH818281.1	39534	39535	503657	0	+	REF=A;OBS=G;ANCHOR=C	HOTSPOT
JH818284.1	446039	446040	504898	0	+	REF=G;OBS=T;ANCHOR=A	HOTSPOT
JH818298.1	166535	166536	506776	0	+	REF=G;OBS=A;ANCHOR=T	HOTSPOT
JH815980.1	449663	449664	50698	0	+	REF=T;OBS=A;ANCHOR=A	HOTSPOT
JH818302.1	104498	104499	507883	0	+	REF=G;OBS=T;ANCHOR=T	HOTSPOT
JH818314.1	403815	403816	513126	0	+	REF=G;OBS=C;ANCHOR=T	HOTSPOT
JH818317.1	28975	28976	513787	0	+	REF=G;OBS=A;ANCHOR=T	HOTSPOT
JH818336.1	163917	163918	515093	0	+	REF=G;OBS=T;ANCHOR=T	HOTSPOT
JH818341.1	8969	8970	515749	0	+	REF=T;OBS=A;ANCHOR=A	HOTSPOT
JH818368.1	301088	301089	518596	0	+	REF=G;OBS=T;ANCHOR=A	HOTSPOT
JH818368.1	340923	340924	518666	0	+	REF=A;OBS=G;ANCHOR=G	HOTSPOT
JH818379.1	76415	76416	520778	0	+	REF=C;OBS=T;ANCHOR=T	HOTSPOT
JH818386.1	79376	79377	522478	0	+	REF=T;OBS=C;ANCHOR=T	HOTSPOT
JH818386.1	1105759	1105760	523815	0	+	REF=A;OBS=G;ANCHOR=A	HOTSPOT
JH818386.1	1373210	1373211	524140	0	+	REF=C;OBS=T;ANCHOR=A	HOTSPOT
JH818394.1	25140	25141	526255	0	+	REF=T;OBS=A;ANCHOR=G	HOTSPOT
JH818396.1	101394	101395	526925	0	+	REF=T;OBS=C;ANCHOR=A	HOTSPOT
JH818405.1	38489	38490	528985	0	+	REF=G;OBS=A;ANCHOR=T	HOTSPOT
JH818407.1	297310	297311	529693	0	+	REF=A;OBS=T;ANCHOR=G	HOTSPOT
JH815993.1	366547	366548	53102	0	+	REF=A;OBS=C;ANCHOR=C	HOTSPOT
JH818432.1	175022	175023	532369	0	+	REF=T;OBS=A;ANCHOR=T	HOTSPOT
JH818436.1	29457	29458	533166	0	+	REF=T;OBS=C;ANCHOR=C	HOTSPOT
JH818444.1	1243597	1243598	535435	0	+	REF=A;OBS=C;ANCHOR=G	HOTSPOT
JH818444.1	1280871	1280872	535505	0	+	REF=C;OBS=G;ANCHOR=T	HOTSPOT
JH818457.1	103040	103041	538043	0	+	REF=C;OBS=A;ANCHOR=A	HOTSPOT
JH818466.1	467810	467811	539503	0	+	REF=G;OBS=T;ANCHOR=T	HOTSPOT
JH818466.1	728906	728907	539840	0	+	REF=T;OBS=C;ANCHOR=G	HOTSPOT
JH818469.1	43747	43748	540093	0	+	REF=C;OBS=T;ANCHOR=C	HOTSPOT
JH818480.1	22463	22464	541541	0	+	REF=C;OBS=T;ANCHOR=G	HOTSPOT
JH818482.1	252316	252317	542041	0	+	REF=C;OBS=T;ANCHOR=A	HOTSPOT
JH818491.1	126998	126999	543249	0	+	REF=C;OBS=T;ANCHOR=C	HOTSPOT
JH818502.1	1768	1769	544315	0	+	REF=T;OBS=C;ANCHOR=G	HOTSPOT
JH815997.1	30490	30491	54465	0	+	REF=G;OBS=C;ANCHOR=A	HOTSPOT
JH818503.1	144504	144505	544848	0	+	REF=T;OBS=A;ANCHOR=T	HOTSPOT
JH818503.1	155547	155548	544887	0	+	REF=A;OBS=G;ANCHOR=T	HOTSPOT
JH818504.1	3514	3515	544921	0	+	REF=A;OBS=T;ANCHOR=T	HOTSPOT
JH818505.1	199455	199456	545443	0	+	REF=A;OBS=T;ANCHOR=T	HOTSPOT
JH818506.1	12762	12763	545703	0	+	REF=C;OBS=T;ANCHOR=A	HOTSPOT
JH818523.1	150510	150511	547198	0	+	REF=T;OBS=C;ANCHOR=A	HOTSPOT
JH815999.1	147159	147160	54868	0	+	REF=T;OBS=A;ANCHOR=C	HOTSPOT
JH818546.1	20464	20465	548693	0	+	REF=G;OBS=A;ANCHOR=C	HOTSPOT
JH815999.1	197386	197387	54977	0	+	REF=T;OBS=A;ANCHOR=A	HOTSPOT
JH818560.1	18521	18522	550263	0	+	REF=A;OBS=G;ANCHOR=C	HOTSPOT
JH818567.1	56734	56735	550763	0	+	REF=A;OBS=G;ANCHOR=C	HOTSPOT
JH818576.1	256285	256286	552329	0	+	REF=A;OBS=T;ANCHOR=T	HOTSPOT
JH818576.1	617891	617892	552852	0	+	REF=A;OBS=G;ANCHOR=T	HOTSPOT
JH818577.1	554251	554252	553519	0	+	REF=G;OBS=A;ANCHOR=T	HOTSPOT
JH818578.1	17381	17382	553651	0	+	REF=G;OBS=A;ANCHOR=C	HOTSPOT
JH818580.1	516067	516068	554571	0	+	REF=C;OBS=G;ANCHOR=T	HOTSPOT
JH818586.1	110221	110222	555893	0	+	REF=G;OBS=A;ANCHOR=C	HOTSPOT
JH818586.1	205772	205773	556038	0	+	REF=T;OBS=C;ANCHOR=C	HOTSPOT
JH818588.1	31429	31430	556336	0	+	REF=C;OBS=T;ANCHOR=T	HOTSPOT
JH818602.1	108034	108035	559222	0	+	REF=C;OBS=T;ANCHOR=T	HOTSPOT
JH818604.1	149497	149498	559731	0	+	REF=C;OBS=A;ANCHOR=T	HOTSPOT
JH818608.1	20422	20423	560208	0	+	REF=C;OBS=A;ANCHOR=T	HOTSPOT
JH818619.1	113211	113212	561976	0	+	REF=G;OBS=T;ANCHOR=T	HOTSPOT
JH818621.1	305283	305284	562612	0	+	REF=G;OBS=A;ANCHOR=A	HOTSPOT
JH818625.1	21542	21543	563276	0	+	REF=A;OBS=T;ANCHOR=T	HOTSPOT
JH818628.1	121241	121242	563735	0	+	REF=G;OBS=A;ANCHOR=G	HOTSPOT
JH818671.1	14642	14643	572249	0	+	REF=C;OBS=T;ANCHOR=T	HOTSPOT
JH818671.1	382703	382704	572738	0	+	REF=A;OBS=G;ANCHOR=T	HOTSPOT
JH818671.1	1013430	1013431	573616	0	+	REF=A;OBS=G;ANCHOR=C	HOTSPOT
JH818674.1	332927	332928	574645	0	+	REF=A;OBS=C;ANCHOR=A	HOTSPOT
JH818677.1	462924	462925	576314	0	+	REF=T;OBS=C;ANCHOR=G	HOTSPOT
JH818678.1	62291	62292	576388	0	+	REF=T;OBS=G;ANCHOR=A	HOTSPOT
JH816014.1	241872	241873	57819	0	+	REF=G;OBS=A;ANCHOR=T	HOTSPOT
JH816014.1	311028	311029	57929	0	+	REF=G;OBS=A;ANCHOR=C	HOTSPOT
JH818702.1	465146	465147	580054	0	+	REF=A;OBS=T;ANCHOR=G	HOTSPOT
JH818707.1	14986	14987	581370	0	+	REF=T;OBS=A;ANCHOR=T	HOTSPOT
JH818707.1	407536	407537	581960	0	+	REF=C;OBS=T;ANCHOR=T	HOTSPOT
JH818707.1	440242	440243	581999	0	+	REF=T;OBS=C;ANCHOR=G	HOTSPOT
JH818711.1	38754	38755	582467	0	+	REF=A;OBS=C;ANCHOR=A	HOTSPOT
JH818716.1	186834	186835	583837	0	+	REF=T;OBS=A;ANCHOR=A	HOTSPOT
JH818716.1	430880	430881	584165	0	+	REF=A;OBS=G;ANCHOR=C	HOTSPOT
JH818716.1	433378	433379	584171	0	+	REF=A;OBS=T;ANCHOR=T	HOTSPOT
JH818718.1	48488	48489	584820	0	+	REF=A;OBS=T;ANCHOR=A	HOTSPOT
JH818721.1	336157	336158	585541	0	+	REF=C;OBS=G;ANCHOR=A	HOTSPOT
JH818727.1	63979	63980	586629	0	+	REF=T;OBS=C;ANCHOR=C	HOTSPOT
JH816018.1	43870	43871	58678	0	+	REF=G;OBS=T;ANCHOR=A	HOTSPOT
JH818733.1	122912	122913	588217	0	+	REF=T;OBS=C;ANCHOR=T	HOTSPOT
JH816018.1	236612	236613	58899	0	+	REF=C;OBS=T;ANCHOR=T	HOTSPOT
JH818749.1	316604	316605	590965	0	+	REF=C;OBS=T;ANCHOR=G	HOTSPOT
JH818761.1	156762	156763	592990	0	+	REF=G;OBS=A;ANCHOR=T	HOTSPOT
JH818770.1	285099	285100	594041	0	+	REF=G;OBS=A;ANCHOR=T	HOTSPOT
JH818775.1	104639	104640	595250	0	+	REF=T;OBS=C;ANCHOR=C	HOTSPOT
JH818775.1	180456	180457	595337	0	+	REF=T;OBS=A;ANCHOR=T	HOTSPOT
JH818799.1	88066	88067	596795	0	+	REF=T;OBS=C;ANCHOR=G	HOTSPOT
JH818799.1	264769	264770	597064	0	+	REF=A;OBS=G;ANCHOR=A	HOTSPOT
JH818803.1	27214	27215	597277	0	+	REF=G;OBS=A;ANCHOR=T	HOTSPOT
JH818819.1	20035	20036	601036	0	+	REF=C;OBS=T;ANCHOR=C	HOTSPOT
JH818839.1	435894	435895	604733	0	+	REF=A;OBS=G;ANCHOR=T	HOTSPOT
JH818840.1	75219	75220	604871	0	+	REF=T;OBS=A;ANCHOR=A	HOTSPOT
JH818840.1	126219	126220	604937	0	+	REF=T;OBS=A;ANCHOR=T	HOTSPOT
JH818840.1	128124	128125	604944	0	+	REF=T;OBS=A;ANCHOR=T	HOTSPOT
JH818843.1	64792	64793	605715	0	+	REF=A;OBS=T;ANCHOR=A	HOTSPOT
JH818844.1	143197	143198	606086	0	+	REF=C;OBS=A;ANCHOR=A	HOTSPOT
JH818849.1	253356	253357	606725	0	+	REF=G;OBS=T;ANCHOR=A	HOTSPOT
JH818849.1	508121	508122	607051	0	+	REF=T;OBS=C;ANCHOR=G	HOTSPOT
JH818849.1	547635	547636	607136	0	+	REF=G;OBS=A;ANCHOR=T	HOTSPOT
JH818854.1	42514	42515	607695	0	+	REF=G;OBS=A;ANCHOR=C	HOTSPOT
JH818855.1	51776	51777	607934	0	+	REF=G;OBS=A;ANCHOR=T	HOTSPOT
JH818863.1	370273	370274	610853	0	+	REF=T;OBS=C;ANCHOR=A	HOTSPOT
JH818869.1	93537	93538	612568	0	+	REF=T;OBS=A;ANCHOR=A	HOTSPOT
JH818873.1	499658	499659	613773	0	+	REF=C;OBS=A;ANCHOR=T	HOTSPOT
JH818873.1	511903	511904	613795	0	+	REF=G;OBS=A;ANCHOR=A	HOTSPOT
JH818873.1	605398	605399	613920	0	+	REF=G;OBS=C;ANCHOR=G	HOTSPOT
JH818877.1	408196	408197	615709	0	+	REF=A;OBS=G;ANCHOR=A	HOTSPOT
JH818884.1	152246	152247	617098	0	+	REF=G;OBS=T;ANCHOR=T	HOTSPOT
JH818890.1	49658	49659	618271	0	+	REF=C;OBS=A;ANCHOR=G	HOTSPOT
JH818891.1	62416	62417	618462	0	+	REF=T;OBS=G;ANCHOR=T	HOTSPOT
JH818905.1	345929	345930	620537	0	+	REF=C;OBS=T;ANCHOR=A	HOTSPOT
JH818914.1	778557	778558	622189	0	+	REF=G;OBS=C;ANCHOR=T	HOTSPOT
JH818915.1	255649	255650	622900	0	+	REF=C;OBS=T;ANCHOR=A	HOTSPOT
JH818918.1	139614	139615	624434	0	+	REF=C;OBS=T;ANCHOR=A	HOTSPOT
JH818921.1	11442	11443	625476	0	+	REF=T;OBS=A;ANCHOR=T	HOTSPOT
JH818926.1	667452	667453	627458	0	+	REF=C;OBS=T;ANCHOR=C	HOTSPOT
JH816055.1	429827	429828	62853	0	+	REF=T;OBS=C;ANCHOR=T	HOTSPOT
JH818934.1	658803	658804	629816	0	+	REF=A;OBS=G;ANCHOR=T	HOTSPOT
JH818965.1	339323	339324	633251	0	+	REF=T;OBS=C;ANCHOR=G	HOTSPOT
JH818965.1	495099	495100	633477	0	+	REF=T;OBS=G;ANCHOR=C	HOTSPOT
JH818965.1	509705	509706	633489	0	+	REF=A;OBS=T;ANCHOR=A	HOTSPOT
JH816069.1	23151	23152	63397	0	+	REF=G;OBS=T;ANCHOR=T	HOTSPOT
JH816071.1	12882	12883	63462	0	+	REF=G;OBS=A;ANCHOR=A	HOTSPOT
JH818976.1	112524	112525	635248	0	+	REF=C;OBS=T;ANCHOR=T	HOTSPOT
JH816071.1	84777	84778	63566	0	+	REF=T;OBS=G;ANCHOR=A	HOTSPOT
JH818978.1	15750	15751	635939	0	+	REF=C;OBS=A;ANCHOR=G	HOTSPOT
JH818992.1	84918	84919	637606	0	+	REF=A;OBS=T;ANCHOR=C	HOTSPOT
JH819020.1	588971	588972	640787	0	+	REF=C;OBS=T;ANCHOR=T	HOTSPOT
JH819020.1	695511	695512	640970	0	+	REF=A;OBS=G;ANCHOR=A	HOTSPOT
JH819021.1	962492	962493	642659	0	+	REF=C;OBS=A;ANCHOR=A	HOTSPOT
JH819023.1	3190	3191	642931	0	+	REF=T;OBS=C;ANCHOR=C	HOTSPOT
JH819023.1	330842	330843	643293	0	+	REF=A;OBS=C;ANCHOR=A	HOTSPOT
JH819024.1	372599	372600	643764	0	+	REF=T;OBS=C;ANCHOR=G	HOTSPOT
JH819024.1	440528	440529	643859	0	+	REF=C;OBS=G;ANCHOR=C	HOTSPOT
JH819028.1	35484	35485	644282	0	+	REF=G;OBS=A;ANCHOR=C	HOTSPOT
JH819050.1	320285	320286	645898	0	+	REF=C;OBS=T;ANCHOR=T	HOTSPOT
JH819050.1	852242	852243	646854	0	+	REF=G;OBS=C;ANCHOR=T	HOTSPOT
JH819053.1	14999	15000	647129	0	+	REF=C;OBS=T;ANCHOR=T	HOTSPOT
JH819065.1	95879	95880	648669	0	+	REF=A;OBS=G;ANCHOR=A	HOTSPOT
JH819065.1	267085	267086	648908	0	+	REF=T;OBS=A;ANCHOR=A	HOTSPOT
JH819067.1	36337	36338	649124	0	+	REF=C;OBS=A;ANCHOR=C	HOTSPOT
JH819071.1	62301	62302	650597	0	+	REF=A;OBS=C;ANCHOR=A	HOTSPOT
JH819075.1	21969	21970	651218	0	+	REF=A;OBS=G;ANCHOR=C	HOTSPOT
JH819089.1	57785	57786	655631	0	+	REF=T;OBS=C;ANCHOR=T	HOTSPOT
JH819090.1	276990	276991	656881	0	+	REF=A;OBS=T;ANCHOR=T	HOTSPOT
JH819090.1	365125	365126	656973	0	+	REF=T;OBS=G;ANCHOR=A	HOTSPOT
JH819095.1	159460	159461	657826	0	+	REF=G;OBS=A;ANCHOR=A	HOTSPOT
JH819097.1	41199	41200	658714	0	+	REF=G;OBS=A;ANCHOR=C	HOTSPOT
JH819107.1	167498	167499	659500	0	+	REF=C;OBS=T;ANCHOR=T	HOTSPOT
JH819116.1	411599	411600	660603	0	+	REF=T;OBS=A;ANCHOR=A	HOTSPOT
JH815731.1	37282	37283	6615	0	+	REF=A;OBS=G;ANCHOR=A	HOTSPOT
JH819154.1	89952	89953	664335	0	+	REF=T;OBS=C;ANCHOR=A	HOTSPOT
JH816088.1	145172	145173	66535	0	+	REF=T;OBS=C;ANCHOR=C	HOTSPOT
JH819164.1	70571	70572	665784	0	+	REF=C;OBS=T;ANCHOR=T	HOTSPOT
JH816088.1	305285	305286	66741	0	+	REF=T;OBS=C;ANCHOR=G	HOTSPOT
JH819170.1	7770	7771	667488	0	+	REF=A;OBS=C;ANCHOR=A	HOTSPOT
JH816090.1	16772	16773	66813	0	+	REF=A;OBS=G;ANCHOR=T	HOTSPOT
JH816090.1	52536	52537	66881	0	+	REF=C;OBS=T;ANCHOR=T	HOTSPOT
JH816090.1	70285	70286	66916	0	+	REF=G;OBS=A;ANCHOR=C	HOTSPOT
JH819181.1	707095	707096	670048	0	+	REF=C;OBS=T;ANCHOR=T	HOTSPOT
JH819191.1	86071	86072	673099	0	+	REF=G;OBS=A;ANCHOR=T	HOTSPOT
JH819194.1	1031616	1031617	674967	0	+	REF=A;OBS=G;ANCHOR=T	HOTSPOT
JH820877.1	777	778	676471	0	+	REF=C;OBS=T;ANCHOR=A	HOTSPOT
JH821690.1	831	832	678752	0	+	REF=A;OBS=T;ANCHOR=T	HOTSPOT
JH821903.1	8626	8627	680372	0	+	REF=T;OBS=G;ANCHOR=T	HOTSPOT
JH821903.1	45091	45092	680433	0	+	REF=C;OBS=T;ANCHOR=C	HOTSPOT
JH821903.1	142038	142039	680621	0	+	REF=A;OBS=T;ANCHOR=T	HOTSPOT
JH822382.1	1450	1451	683808	0	+	REF=T;OBS=A;ANCHOR=T	HOTSPOT
JH822950.1	4842	4843	689619	0	+	REF=G;OBS=T;ANCHOR=G	HOTSPOT
JH823024.1	8425	8426	691067	0	+	REF=A;OBS=C;ANCHOR=A	HOTSPOT
JH823135.1	7958	7959	693516	0	+	REF=C;OBS=G;ANCHOR=A	HOTSPOT
JH823144.1	14598	14599	693788	0	+	REF=A;OBS=T;ANCHOR=T	HOTSPOT
JH816099.1	199373	199374	69383	0	+	REF=A;OBS=G;ANCHOR=T	HOTSPOT
JH823187.1	17049	17050	695212	0	+	REF=G;OBS=A;ANCHOR=C	HOTSPOT
JH816099.1	390566	390567	69591	0	+	REF=G;OBS=T;ANCHOR=T	HOTSPOT
JH816099.1	398939	398940	69600	0	+	REF=T;OBS=A;ANCHOR=C	HOTSPOT
JH823218.1	680872	680873	697757	0	+	REF=T;OBS=A;ANCHOR=G	HOTSPOT
JH823218.1	913726	913727	698030	0	+	REF=T;OBS=A;ANCHOR=A	HOTSPOT
JH816101.1	22539	22540	69891	0	+	REF=A;OBS=C;ANCHOR=G	HOTSPOT
JH823219.1	642917	642918	699195	0	+	REF=C;OBS=T;ANCHOR=A	HOTSPOT
JH823220.1	986309	986310	700435	0	+	REF=T;OBS=A;ANCHOR=G	HOTSPOT
JH823220.1	999302	999303	700446	0	+	REF=G;OBS=T;ANCHOR=A	HOTSPOT
JH823220.1	1022752	1022753	700488	0	+	REF=G;OBS=C;ANCHOR=C	HOTSPOT
JH823227.1	189101	189102	702960	0	+	REF=G;OBS=A;ANCHOR=T	HOTSPOT
JH823231.1	730422	730423	706522	0	+	REF=C;OBS=T;ANCHOR=G	HOTSPOT
JH823233.1	177003	177004	707910	0	+	REF=C;OBS=T;ANCHOR=T	HOTSPOT
JH823233.1	263488	263489	708050	0	+	REF=G;OBS=T;ANCHOR=T	HOTSPOT
JH816102.1	248485	248486	70986	0	+	REF=T;OBS=A;ANCHOR=G	HOTSPOT
JH823235.1	300423	300424	710369	0	+	REF=C;OBS=T;ANCHOR=A	HOTSPOT
JH823235.1	577555	577556	710712	0	+	REF=G;OBS=A;ANCHOR=A	HOTSPOT
JH816104.1	27751	27752	71097	0	+	REF=G;OBS=T;ANCHOR=A	HOTSPOT
JH823235.1	1629848	1629849	711898	0	+	REF=C;OBS=T;ANCHOR=C	HOTSPOT
JH823237.1	123984	123985	712752	0	+	REF=A;OBS=T;ANCHOR=A	HOTSPOT
JH823238.1	215311	215312	713137	0	+	REF=C;OBS=T;ANCHOR=T	HOTSPOT
JH823239.1	178254	178255	713778	0	+	REF=A;OBS=G;ANCHOR=G	HOTSPOT
JH823239.1	426390	426391	714071	0	+	REF=G;OBS=A;ANCHOR=C	HOTSPOT
JH823243.1	221951	221952	716063	0	+	REF=A;OBS=T;ANCHOR=G	HOTSPOT
JH823244.1	738990	738991	717219	0	+	REF=A;OBS=G;ANCHOR=T	HOTSPOT
JH823244.1	1673264	1673265	718314	0	+	REF=A;OBS=G;ANCHOR=G	HOTSPOT
JH823246.1	257801	257802	719633	0	+	REF=T;OBS=C;ANCHOR=T	HOTSPOT
JH823248.1	34466	34467	719828	0	+	REF=G;OBS=T;ANCHOR=T	HOTSPOT
JH816106.1	128987	128988	72183	0	+	REF=C;OBS=T;ANCHOR=C	HOTSPOT
JH823254.1	33276	33277	722411	0	+	REF=T;OBS=G;ANCHOR=T	HOTSPOT
JH816117.1	272305	272306	73733	0	+	REF=T;OBS=G;ANCHOR=T	HOTSPOT
JH816125.1	98741	98742	74524	0	+	REF=C;OBS=T;ANCHOR=C	HOTSPOT
JH816125.1	119043	119044	74560	0	+	REF=T;OBS=G;ANCHOR=T	HOTSPOT
JH816130.1	209423	209424	75380	0	+	REF=A;OBS=C;ANCHOR=G	HOTSPOT
JH816130.1	344621	344622	75523	0	+	REF=T;OBS=C;ANCHOR=T	HOTSPOT
JH816130.1	357024	357025	75542	0	+	REF=A;OBS=C;ANCHOR=T	HOTSPOT
JH816140.1	97450	97451	77182	0	+	REF=T;OBS=C;ANCHOR=T	HOTSPOT
JH816140.1	208957	208958	77367	0	+	REF=C;OBS=A;ANCHOR=A	HOTSPOT
JH816153.1	11020	11021	79587	0	+	REF=G;OBS=T;ANCHOR=T	HOTSPOT
JH816155.1	251119	251120	80325	0	+	REF=T;OBS=A;ANCHOR=T	HOTSPOT
JH815744.1	325139	325140	8182	0	+	REF=A;OBS=T;ANCHOR=C	HOTSPOT
JH815744.1	326438	326439	8189	0	+	REF=G;OBS=A;ANCHOR=T	HOTSPOT
JH816162.1	25617	25618	82318	0	+	REF=A;OBS=G;ANCHOR=A	HOTSPOT
JH816162.1	448961	448962	82901	0	+	REF=T;OBS=A;ANCHOR=T	HOTSPOT
JH816163.1	256704	256705	83293	0	+	REF=T;OBS=A;ANCHOR=A	HOTSPOT
JH815651.1	5318	5319	842	0	+	REF=G;OBS=A;ANCHOR=G	HOTSPOT
JH816167.1	306019	306020	84723	0	+	REF=G;OBS=A;ANCHOR=C	HOTSPOT
JH816168.1	24101	24102	85604	0	+	REF=C;OBS=T;ANCHOR=G	HOTSPOT
JH816168.1	403502	403503	86221	0	+	REF=T;OBS=A;ANCHOR=T	HOTSPOT
JH816169.1	104180	104181	87275	0	+	REF=G;OBS=A;ANCHOR=C	HOTSPOT
JH816185.1	511348	511349	89735	0	+	REF=A;OBS=T;ANCHOR=A	HOTSPOT
JH816186.1	76953	76954	89923	0	+	REF=G;OBS=A;ANCHOR=T	HOTSPOT
JH816189.1	55254	55255	90207	0	+	REF=G;OBS=A;ANCHOR=T	HOTSPOT
JH816189.1	190042	190043	90322	0	+	REF=G;OBS=A;ANCHOR=T	HOTSPOT
JH816194.1	73570	73571	92747	0	+	REF=C;OBS=A;ANCHOR=A	HOTSPOT
JH816199.1	30521	30522	92947	0	+	REF=C;OBS=T;ANCHOR=A	HOTSPOT
JH816201.1	66455	66456	93365	0	+	REF=A;OBS=T;ANCHOR=T	HOTSPOT
JH816201.1	135465	135466	93417	0	+	REF=A;OBS=G;ANCHOR=A	HOTSPOT
JH816207.1	271563	271564	94071	0	+	REF=C;OBS=T;ANCHOR=C	HOTSPOT
JH815751.1	180914	180915	9444	0	+	REF=C;OBS=T;ANCHOR=T	HOTSPOT
JH816219.1	36429	36430	96509	0	+	REF=A;OBS=G;ANCHOR=G	HOTSPOT
JH816222.1	267	268	96990	0	+	REF=T;OBS=C;ANCHOR=T	HOTSPOT
JH816228.1	5678	5679	97537	0	+	REF=T;OBS=C;ANCHOR=T	HOTSPOT
JH816252.1	527330	527331	99759	0	+	REF=A;OBS=C;ANCHOR=T	HOTSPOT
