## Additional File S4 for "An amplicon panel for high-throughput and low-cost genotyping of Pacific oyster"

### Sheet: bowtie2_alignments
Marker ID	Number alignments in genome
83293	6
75380	6
701909	6
699195	6
693516	6
691920	6
682828	6
680621	6
629816	6
564407	6
557864	6
469595	6
421383	6
416594	6
408407	6
29259	6
2584	6
21000	6
191796	6
190789	6
167686	6
495647	4
362519	4
256266	4
251844	4
221605	4
204353	4
637606	3
633477	3
438094	3
231185	3
21776	3
159432	3
101622	3
702960	2
676471	2
66813	2
649124	2
633489	2
62853	2
618271	2
520778	2
499237	2
49719	2
492940	2
356980	2
355648	2
337973	2
322096	2
299545	2
283313	2
203800	2
177635	2
136860	2
136856	2

### Sheet: bwa_alignments
Marker ID	Number alignments in genome
74524	5
151550	3
85604	2
77182	2
713137	2
712752	2
71097	2
659764	2
607695	2
607051	2
563735	2
552329	2
542041	2
413937	2
405179	2
375842	2
291093	2
262413	2
217605	2
21638	2
191005	2
183000	2
140059	2
1341	2
119849	2
