## Additional File S5 for "An amplicon panel for high-throughput and low-cost genotyping of Pacific oyster"

### Sheet: per_locus_stats_2024-04-04
mname	Fit	Fst	Fis	Hobs	Hexp
100388	-0.0816	0.0153	-0.0984	0.1581	0.1456
102265	0.1177	0.0355	0.0853	0.4419	0.4972
102505	-0.0035	0.0242	-0.0284	0.4704	0.4662
104020	0.2785	-0.0015	0.2796	0.1036	0.1433
104405	0.021	0.0971	-0.0844	0.4091	0.4109
105579	-0.0004	-0.0027	0.0023	0.0032	0.0032
111201	0.048	0.0119	0.0365	0.4708	0.4928
111324	-0.0318	0.0107	-0.043	0.5147	0.4972
111882	0.0301	0.0429	-0.0134	0.4362	0.4459
114046	0.1881	0.1393	0.0567	0.38	0.457
115606	0.1774	0.0071	0.1715	0.0751	0.091
116788	-0.2003	0.0002	-0.2005	0.4448	0.3701
118134	0.0696	0.0099	0.0603	0.0965	0.1033
119427	-0.1517	0.0016	-0.1536	0.474	0.4109
119428	-0.1237	0.0059	-0.1304	0.4045	0.3592
119514	0.0658	0.0094	0.0569	0.4286	0.4573
119849	0.3064	0.1817	0.1524	0.0903	0.1263
125357	0.1694	0.0649	0.1117	0.1307	0.1555
131031	0.031	0.0294	0.0017	0.4787	0.491
136533	0.0283	0.0061	0.0223	0.2197	0.2255
138464	0.2308	0.0036	0.228	0.1056	0.137
138601	-0.0533	0.0087	-0.0626	0.5066	0.4796
138860	-0.0257	0.0522	-0.0822	0.4838	0.4671
139828	0.1403	0.0623	0.0832	0.4291	0.4932
140533	0.1412	0.0459	0.0999	0.3265	0.3767
147536	0.075	0.0601	0.0158	0.429	0.4588
148053	-0.0654	0.0453	-0.116	0.5032	0.4683
150752	0.2156	0.0761	0.151	0.3459	0.4349
154736	-0.0148	0.0121	-0.0272	0.4935	0.4846
157852	-0.007	0.0244	-0.0322	0.4	0.3951
158015	0.3869	-0.0017	0.3879	0.1792	0.2914
159346	0.1104	0.0504	0.0632	0.411	0.4576
159602	0.3056	0.0539	0.2661	0.1365	0.1946
159604	-0.1614	0.0122	-0.1757	0.526	0.4514
159680	0.3509	0.1131	0.2682	0.1962	0.2966
163092	0.1757	0.0068	0.17	0.0518	0.0626
167008	0.0218	0.0184	0.0035	0.4771	0.4856
168143	0.2022	0.1895	0.0157	0.4116	0.5
168382	0.1348	0.0417	0.0972	0.4244	0.4866
168676	0.0635	0.0582	0.0056	0.4719	0.4986
169469	0.0966	0.077	0.0212	0.2899	0.3165
173090	-0.198	0.0362	-0.2429	0.5806	0.4813
174438	0.0363	0.011	0.0256	0.3986	0.4123
174990	0.1209	0.021	0.1021	0.4355	0.4929
176799	0.1026	0.0582	0.0471	0.0482	0.0532
180049	0.1292	0.0263	0.1057	0.2492	0.2845
180214	-0.0216	0.0222	-0.0448	0.4933	0.4804
181344	-0.0732	0.0056	-0.0793	0.4935	0.4588
181514	-0.0947	0.0315	-0.1303	0.5307	0.4818
188337	-0.0209	0.0116	-0.033	0.3887	0.3794
190459	-0.0345	0.0462	-0.0846	0.513	0.4916
191005	-0.0015	0.0127	-0.0145	0.0109	0.0108
19270	0.0268	0.0777	-0.0553	0.3929	0.3982
192780	0.2025	0.006	0.1977	0.318	0.3976
194147	-0.013	0.0322	-0.0467	0.0385	0.0377
196177	0.4313	0.0311	0.4131	0.137	0.2392
196565	0.1043	0.0111	0.0942	0.4167	0.4636
196851	0.4703	0.0141	0.4627	0.1636	0.3073
197217	-0.099	0.0721	-0.1845	0.5325	0.4784
200741	0.0539	0.0028	0.0513	0.0675	0.0712
201012	0.2135	0.1647	0.0584	0.3983	0.4928
202315	-0.063	0.0887	-0.1664	0.5098	0.4723
202484	0.4278	0.0345	0.4074	0.2625	0.4553
202571	0.1566	-0.016	0.1699	0.394	0.4675
207422	0.2833	0.0397	0.2536	0.2962	0.4097
207560	-0.0055	0.0165	-0.0223	0.1169	0.1158
209458	0.3975	0.015	0.3883	0.0107	0.0177
211776	0.0314	0.0587	-0.0289	0.4448	0.4544
214053	0.3891	0.0223	0.3752	0.2096	0.3412
214058	0.2682	0.0522	0.2279	0.3007	0.4071
216163	0.3211	0.0702	0.2698	0.0764	0.1111
216864	-0.0052	-0.0093	0.0041	0.0113	0.0113
217605	-0.0004	-0.0028	0.0023	0.0032	0.0032
219265	0.3346	0.0633	0.2897	0.1842	0.2736
222491	0.0972	0.0902	0.0076	0.4466	0.4862
223559	0.298	0.0871	0.231	0.3555	0.4983
223892	0.0518	0.0267	0.0259	0.1401	0.1469
224399	-0.1762	-0.0014	-0.1745	0.5858	0.4975
224828	0.0113	0.0556	-0.047	0.4984	0.499
227087	0.0117	0.0056	0.0061	0.4919	0.4964
229691	0.0509	0.0196	0.0319	0.071	0.0744
231859	0.0562	0.0251	0.0319	0.1075	0.1133
232610	0.1397	0.1127	0.0304	0.1336	0.1523
23378	0.0669	0.0378	0.0302	0.2316	0.2463
23523	0.4675	0.0388	0.446	0.0695	0.1293
238919	0.0803	-0.0024	0.0825	0.4477	0.4861
240343	0.219	0.0176	0.2051	0.3746	0.4773
241979	0.0358	0.1475	-0.1309	0.4656	0.4714
243041	0.0645	0.0108	0.0542	0.1	0.1065
243686	0.1543	0.0198	0.1373	0.4226	0.4972
245889	0.0692	0.0034	0.066	0.4086	0.438
246161	0.3363	0.1975	0.173	0.2922	0.4282
247721	0.0942	0.0192	0.0764	0.3605	0.3961
249654	0.0249	0.0132	0.0119	0.4787	0.4891
25087	-0.0041	-0.0055	0.0013	0.0098	0.0098
255749	0.0922	0.0576	0.0367	0.4581	0.4993
256857	0.4995	0.0211	0.4887	0.0073	0.0145
258662	0.0092	-0.0026	0.0118	0.3097	0.3122
259115	-0.0231	0.0104	-0.0338	0.0513	0.05
26151	0.0531	0.0283	0.0255	0.4373	0.4591
265979	1	-0.0055	1	0	0.0077
268230	-0.0604	0.0089	-0.0698	0.1195	0.1123
269821	0.413	0.0929	0.3529	0.1822	0.3053
272309	-0.036	0.0011	-0.0371	0.5189	0.5
272996	0.0773	0.0372	0.0416	0.4641	0.4992
273128	-0.0036	0.0082	-0.0119	0.0129	0.0128
273877	-0.1003	0.0015	-0.102	0.1856	0.1683
27449	0.2894	0.085	0.2235	0.3452	0.4787
279109	0.009	0.0361	-0.0281	0.4156	0.4163
282021	0.0332	0.0085	0.025	0.4416	0.4554
282718	-0.0401	0.0463	-0.0906	0.2492	0.2375
284057	-0.0181	0.0158	-0.0344	0.4226	0.4134
284835	-0.0777	0.1168	-0.2203	0.2244	0.2041
289999	0.3097	0.0439	0.2781	0.1575	0.2261
290537	-0.0748	0.0065	-0.0819	0.371	0.3443
291093	0.0109	0.0032	0.0078	0.329	0.3319
291137	0.3968	0.0646	0.3551	0.0212	0.0347
291426	0.1507	0.0731	0.0837	0.1711	0.1987
292816	0.2036	0.0466	0.1647	0.3746	0.466
293695	0.0792	0.02	0.0604	0.2815	0.3042
294869	0.147	0.0254	0.1247	0.0864	0.1007
299098	0.0095	0.0307	-0.0219	0.3698	0.3709
299619	0.0102	0.0499	-0.0419	0.495	0.4954
302631	0.2672	0.2112	0.0709	0.3094	0.4076
305944	0.0997	0.0402	0.0619	0.392	0.432
308185	0.0966	0.0091	0.0883	0.1833	0.2022
308258	0.0109	0.0494	-0.0406	0.4968	0.4977
312829	0.386	0.0327	0.3652	0.1767	0.2857
315100	0.224	0.0465	0.1862	0.0632	0.0807
316878	-0.0588	0.0781	-0.1486	0.5309	0.4946
320433	-0.0287	0.0182	-0.0478	0.0644	0.0623
324242	0.0501	0.0485	0.0017	0.0742	0.0774
326336	-0.1578	0.0293	-0.1927	0.5209	0.4473
3268	0.1703	0.1007	0.0774	0.3642	0.4312
327042	-0.0017	0.0623	-0.0682	0.4548	0.449
330242	0.665	0.025	0.6564	0.0079	0.0233
335848	0.6102	0.0605	0.5851	0.0198	0.0501
336452	0.2462	0.312	-0.0956	0.0241	0.0304
341011	-0.0895	0.0158	-0.1071	0.5467	0.4998
341063	0.0035	0.0141	-0.0107	0.5	0.4999
34280	-0.0435	0.0473	-0.0953	0.1656	0.1573
34300	0.3496	0.0272	0.3314	0.3053	0.4663
343053	-0.3409	0.0183	-0.3659	0.526	0.3907
344688	-0.1677	0.027	-0.2001	0.5811	0.4949
344878	-0.0007	-0.0052	0.0044	0.0043	0.0043
345781	0.2271	0.0102	0.2192	0.3432	0.4424
346493	-0.096	0.0262	-0.1255	0.4408	0.3999
346509	0.324	0.027	0.3053	0.2037	0.2994
347344	-0.0027	0.0076	-0.0104	0.0111	0.011
355700	0.1117	0.0103	0.1025	0.3582	0.4018
356321	0.1287	0.0549	0.0781	0.4381	0.4978
357890	0.1528	0.0264	0.1298	0.3533	0.4146
359672	-0.1116	0.0316	-0.1478	0.5528	0.4935
364228	0.1804	0.0369	0.149	0.1082	0.131
366276	-0.0567	0.0499	-0.1122	0.4452	0.4174
366938	-0.0179	0.0115	-0.0298	0.0418	0.0409
36818	0.2638	0.1554	0.1283	0.1165	0.1541
368187	0.2957	-0.0007	0.2962	0.0417	0.059
372919	-0.027	0.0466	-0.0772	0.446	0.4305
372980	0.187	0.0486	0.1454	0.4033	0.4914
374421	0.3271	0.0532	0.2893	0.3356	0.4935
375054	0.0854	0.007	0.079	0.2705	0.2949
375842	0.0842	-0.001	0.0851	0.4114	0.4485
377709	0.2793	0.1184	0.1825	0.3569	0.4853
378184	0.203	0.0399	0.1698	0.3767	0.4688
379858	0.0186	0.2343	-0.2817	0.0385	0.0377
38028	0.0362	0.0123	0.0242	0.4751	0.4912
38036	0.1725	0.0491	0.1297	0.0967	0.1157
381232	-0.06	0.0218	-0.0836	0.2181	0.2047
382211	0.1805	0.0409	0.1456	0.2326	0.2815
382579	0.018	0.0104	0.0076	0.4323	0.4388
382890	0.0628	0.0283	0.0355	0.1403	0.1488
383999	0.0018	0.0225	-0.0211	0.0064	0.0064
384584	0.1024	0.151	-0.0573	0.4167	0.4527
390375	0.063	0.0599	0.0033	0.4164	0.4396
39139	0.0073	0.1203	-0.1285	0.0256	0.0253
391729	0.2186	0.0526	0.1752	0.3901	0.4943
391745	0.3451	0.0798	0.2882	0.2973	0.4474
392137	0.1854	0.0344	0.1564	0.129	0.1572
392924	-0.0055	0.0565	-0.0657	0.4935	0.4857
393393	0.2505	0.0364	0.2222	0.3345	0.4429
395592	0.0635	0.0305	0.0341	0.0645	0.0684
397371	-0.0459	-0.0033	-0.0425	0.0897	0.0857
399998	0.1843	0.0028	0.1821	0.4008	0.49
400646	-0.0141	0.018	-0.0326	0.0364	0.0358
405179	0.3835	0.0291	0.365	0.0954	0.1537
405959	-0.1279	0.0126	-0.1422	0.5227	0.4619
406048	0.0879	0.0091	0.0795	0.1377	0.1505
40661	-0.0111	0.0125	-0.0239	0.0288	0.0284
406807	0.012	0.0989	-0.0965	0.0097	0.0096
409923	0.1081	0.0026	0.1058	0.4083	0.4567
410782	-0.1029	0.0129	-0.1173	0.5415	0.4893
410807	0.24	0.0251	0.2204	0.3718	0.4862
410860	-0.167	0.0029	-0.1705	0.5385	0.4605
411010	0.0608	0.0325	0.0292	0.4725	0.4997
417097	0.0003	0.0017	-0.0015	0.0033	0.0033
417353	0.2139	0.0303	0.1893	0.0784	0.0991
417728	0.1128	0.0016	0.1114	0.4342	0.4883
4186	0.2212	0.0181	0.2069	0.3754	0.4797
421064	0.0759	0.0255	0.0517	0.1222	0.1315
422318	-0.0508	0.0323	-0.0858	0.4751	0.4491
426591	-0.1425	-0.0001	-0.1424	0.4452	0.3891
426979	0.0707	0.0372	0.0348	0.3696	0.3948
429881	-0.1281	0.0133	-0.1433	0.4902	0.433
431100	-0.0247	0.025	-0.0509	0.1774	0.1722
431686	0.2168	0.0984	0.1314	0.3913	0.4911
431744	-0.0384	0.1003	-0.1541	0.5081	0.4811
432438	0.5003	0.0328	0.4834	0.0068	0.0135
434351	-0.0879	0.022	-0.1124	0.5215	0.477
437400	-0.0007	-0.0059	0.0051	0.0044	0.0044
439309	0.3624	-0.0032	0.3644	0.105	0.1644
439497	0.209	0.008	0.2027	0.0318	0.0401
441809	0.1132	0.0867	0.029	0.4361	0.4843
442043	1	-0.0065	1	0	0.0073
442122	0.3268	0.0063	0.3225	0.0819	0.1213
443924	-0.0263	0.0045	-0.031	0.0557	0.0542
444331	-0.2068	0.0209	-0.2325	0.4901	0.4043
446175	0.0101	0.0905	-0.0884	0.4144	0.4125
447621	-0.0924	0.0005	-0.0929	0.5407	0.4942
448334	-0.0895	0.0372	-0.1316	0.5084	0.4633
451785	-0.0653	0.0208	-0.0879	0.4455	0.4163
451981	-0.0626	0.0111	-0.0746	0.4871	0.4569
457859	0.1067	0.0519	0.0578	0.4351	0.4823
463421	0.008	0.015	-0.007	0.1099	0.1103
464822	0.1187	-0.0089	0.1265	0.4408	0.4999
469149	-0.1553	0.0306	-0.1917	0.5307	0.4566
469315	0.3457	0.0771	0.2911	0.2762	0.4163
470013	0.1836	0.0374	0.1519	0.0705	0.0857
479648	0.0076	0.0238	-0.0167	0.4968	0.4979
484669	0.3227	0.0211	0.3081	0.1211	0.1778
485128	0.0642	0.0519	0.013	0.4518	0.4781
487181	0.0035	0.0381	-0.036	0.4742	0.4723
490695	0.0076	0.0991	-0.1016	0.4968	0.4922
492250	0.0097	0.1284	-0.1361	0.5048	0.499
493891	-0.0012	0.0026	-0.0038	0.4935	0.4919
497003	-0.0035	0.0346	-0.0394	0.4887	0.4836
502485	0.0663	0.0102	0.0567	0.4608	0.4919
503657	0.0002	0.0234	-0.0238	0.1531	0.1523
504898	0.1975	0.1351	0.0721	0.4046	0.4926
507883	-0.1658	0.0066	-0.1735	0.5648	0.4833
513787	0.0272	0.0094	0.018	0.4272	0.4378
515749	0.0025	0.0907	-0.0969	0.0272	0.0268
518666	0.1088	0.0731	0.0385	0.1484	0.1643
522478	0.2339	0.088	0.16	0.2532	0.3254
523815	0.0352	0.0139	0.0215	0.2298	0.2372
524140	0.1714	0.0466	0.1309	0.377	0.4509
526255	0.0662	0.0114	0.0554	0.3475	0.3709
526925	0.1108	0.0284	0.0848	0.4243	0.4742
528985	0.2421	0.0725	0.1829	0.1323	0.1722
529693	0.0847	0.0144	0.0714	0.4356	0.4741
533166	0.04	0.0188	0.0216	0.4258	0.4415
535435	0.0134	0.0096	0.0038	0.099	0.1
535505	-0.0623	0.0439	-0.111	0.1329	0.1241
538043	0.0053	0.0866	-0.0889	0.0192	0.019
539840	-0.0422	-0.0081	-0.0338	0.5	0.4796
540093	-0.0121	0.0273	-0.0406	0.0355	0.0349
542041	0.4975	0.0031	0.496	0.0086	0.017
543249	0.0753	0.0406	0.0362	0.4444	0.4767
544315	0.0849	0.0377	0.0491	0.4602	0.4991
54465	0.2675	0.2152	0.0667	0.1557	0.205
544848	0.1969	0.0136	0.1859	0.3529	0.4377
544887	-0.1811	0.004	-0.1859	0.5903	0.4988
545703	-0.0336	0.0133	-0.0476	0.0721	0.0695
547198	0.1	0.0187	0.0829	0.3161	0.3496
54868	-0.0603	-0.0055	-0.0545	0.5249	0.4947
548693	0.17	0.0153	0.1571	0.3049	0.3658
550263	0.155	0.0232	0.135	0.3724	0.4382
550763	0.0708	0.0262	0.0459	0.4566	0.4886
552852	0.0807	-0.0045	0.0848	0.4455	0.4841
553519	0.0263	0.0485	-0.0233	0.4405	0.4483
554571	0.333	0.1913	0.1752	0.089	0.1292
555893	-0.0618	0.0692	-0.1407	0.5178	0.4818
556038	0.1223	0.0027	0.1199	0.4211	0.4786
556336	0.3135	0.1416	0.2003	0.3195	0.4536
559222	-0.129	0.01	-0.1405	0.5294	0.4675
559731	0.0819	0.1089	-0.0303	0.4674	0.4999
560208	0.0022	0.0459	-0.0458	0.0138	0.0137
563276	0.3187	0.0237	0.3021	0.1055	0.1539
572249	0.0922	0.119	-0.0304	0.4542	0.4906
572738	-0.0029	0.0056	-0.0086	0.0112	0.0112
574645	0.2273	0.1359	0.1058	0.3034	0.3835
576314	0.6674	0.0352	0.6553	0.0041	0.0122
576388	-0.0021	0.0284	-0.0313	0.016	0.0159
57929	-0.0518	0.0509	-0.1083	0.4871	0.4588
580054	-0.0633	0.0215	-0.0867	0.5049	0.4725
581999	0.3812	0.0337	0.3596	0.0664	0.1066
582467	-0.0928	0.013	-0.1072	0.5387	0.4913
583837	0.2241	0.0078	0.218	0.2169	0.2786
584165	0.1926	0.0485	0.1514	0.1472	0.1805
584820	-0.0243	0.0362	-0.0628	0.3468	0.3364
585541	0.2786	-0.0018	0.2798	0.0168	0.0233
586629	0.0037	0.0123	-0.0086	0.4885	0.4886
58678	0.237	0.03	0.2134	0.3709	0.4828
588217	-0.0284	0.1013	-0.1443	0.5229	0.4998
58899	-0.0036	0.0313	-0.0361	0.0202	0.02
590965	-0.0105	0.0072	-0.0179	0.0262	0.0259
592990	0.1114	0.0516	0.0631	0.3666	0.4086
595250	0.0134	0.0945	-0.0895	0.4839	0.4825
595337	0.0285	0.0991	-0.0784	0.4816	0.4876
596795	0.0988	-0.009	0.1068	0.4415	0.4897
597064	0.0755	0.0749	0.0007	0.0621	0.0663
597277	0.1296	0.0421	0.0914	0.4078	0.4646
601036	-0.0514	-0.0033	-0.048	0.5243	0.4981
604871	0.3267	0.0476	0.293	0.0256	0.0377
604937	-0.0336	0.0512	-0.0894	0.5216	0.4998
605715	-0.0099	0.0098	-0.0199	0.0256	0.0253
606086	0.0176	0.0236	-0.0062	0.4866	0.4927
606725	-0.025	0.0063	-0.0314	0.4645	0.452
607136	0.2512	-0.0077	0.2569	0.3704	0.4938
607695	-0.0585	0.0068	-0.0657	0.4839	0.456
607934	0.1785	0.0154	0.1656	0.4042	0.4898
610853	-0.1122	0.027	-0.143	0.529	0.473
612568	0.0495	0.0757	-0.0284	0.3227	0.3354
613773	-0.0065	0.0105	-0.0172	0.0192	0.019
613795	0.2705	-0.0024	0.2722	0.0322	0.044
613920	0.4955	0.0128	0.4889	0.0134	0.0264
615709	0.6638	-0.0027	0.6647	0.0073	0.0217
617098	-0.0146	0.0072	-0.022	0.4608	0.4528
620537	-0.0019	-0.0015	-0.0004	0.0067	0.0067
622189	0.114	0.0438	0.0734	0.4444	0.4974
622900	0.5398	0.0252	0.5279	0.0171	0.0368
624434	-0.0158	0.0484	-0.0674	0.5064	0.4941
625476	0.1601	0.0127	0.1493	0.3257	0.3862
627458	0.0555	0.0514	0.0043	0.0712	0.0747
633251	0.014	0.1424	-0.1498	0.0192	0.019
63397	0.1237	0.0276	0.0988	0.1592	0.1806
63462	-0.0134	0.0309	-0.0457	0.4966	0.487
635248	0.1875	-0.008	0.194	0.0256	0.0315
63566	0.321	0.0237	0.3045	0.106	0.1552
635939	0.3169	0.024	0.3002	0.0397	0.0578
640787	-0.0616	0.0381	-0.1037	0.4949	0.4627
640970	-0.0456	0.0132	-0.0596	0.513	0.4888
642931	0.0225	0.0393	-0.0176	0.4872	0.4947
643764	-0.0302	0.0058	-0.0362	0.4207	0.4074
643859	0.1177	0.0276	0.0926	0.4137	0.466
644282	0.5793	0.0745	0.5454	0.029	0.0681
646854	0.1431	0.0036	0.14	0.4158	0.484
647129	0.113	0.0023	0.111	0.4444	0.4999
648669	-0.0154	0.0174	-0.0334	0.4822	0.4729
648908	-0.0439	0.0012	-0.0451	0.5115	0.4891
650597	0.129	0.0414	0.0914	0.1022	0.1164
651218	0.1224	0.0422	0.0837	0.2208	0.2495
655631	-0.1671	0.0539	-0.2336	0.4419	0.375
656881	0.2551	0.0037	0.2523	0.3209	0.4297
656973	-0.0017	0.0003	-0.002	0.007	0.0069
657826	0.1644	0.0195	0.1478	0.1858	0.2213
659500	0.1324	0.0288	0.1066	0.4122	0.472
6615	0.0957	0.0217	0.0756	0.343	0.3774
664335	-0.1319	0.0032	-0.1355	0.4869	0.4294
66535	-0.0329	0.0161	-0.0498	0.5103	0.492
66881	-0.0562	0.0309	-0.09	0.178	0.1675
66916	0.0726	0.0419	0.032	0.4309	0.4609
670048	-0.1649	0.0264	-0.1965	0.52	0.444
673099	0.2865	0.0654	0.2366	0.1546	0.2142
674967	-0.1071	-0.0049	-0.1017	0.5419	0.4888
678752	-0.0389	0.0795	-0.1287	0.4977	0.4734
680372	-0.0098	0.0644	-0.0793	0.4388	0.4295
683808	-0.0948	0.0072	-0.1028	0.4593	0.4184
689619	0.0698	0.0843	-0.0158	0.0673	0.0713
691067	0.2445	0.0252	0.225	0.0197	0.0259
695212	-0.0795	0.0163	-0.0974	0.5405	0.4987
69591	0.3921	0.0204	0.3795	0.0534	0.0874
69600	-0.098	0.0553	-0.1623	0.5469	0.4932
697757	0.0582	0.055	0.0034	0.3129	0.3289
698030	0.0115	0.0111	0.0003	0.0994	0.1002
69891	0.4372	0.0218	0.4247	0.0215	0.0379
700435	0.0675	0.015	0.0533	0.0609	0.065
700446	-0.0666	0.0041	-0.0711	0.5296	0.4954
706522	0.1158	0.0283	0.0901	0.4267	0.4796
707910	0.0091	0.2038	-0.2446	0.0482	0.0471
708050	0.0712	-0.0043	0.0752	0.0577	0.062
70986	0.0113	0.0166	-0.0053	0.4781	0.4816
710369	0.0139	0.0093	0.0047	0.4572	0.4622
710712	0.0804	0.0053	0.0755	0.4521	0.4904
711898	0.7414	0.0658	0.7232	0.0239	0.091
713137	0.0002	0.0016	-0.0013	0.0035	0.0035
713778	-0.0854	0.0169	-0.1041	0.5296	0.4859
714071	0.1126	0.0537	0.0622	0.4393	0.4901
716063	0.2174	0.0335	0.1903	0.3803	0.4825
717219	-0.0461	0.0087	-0.0553	0.3968	0.3782
718314	0.2482	0.1098	0.1555	0.2199	0.2871
719633	0.1236	-0.0032	0.1264	0.4388	0.5
719828	0.1986	0.0164	0.1853	0.0528	0.0656
72183	-0.084	0.0171	-0.1029	0.4361	0.4006
722411	0.3676	0.001	0.367	0.2887	0.4553
73733	0.0753	0.0347	0.0421	0.43	0.4617
74560	0.2562	0.0549	0.2131	0.2908	0.3871
75542	0.1774	0.0185	0.162	0.4014	0.4856
77182	0.3694	0.0368	0.3453	0.3053	0.4803
77367	0.3054	0.0455	0.2723	0.3275	0.467
79587	0.1013	0.0813	0.0217	0.3779	0.4144
8182	0.0007	0.0161	-0.0157	0.0077	0.0077
8189	0.0579	0.0587	-0.0008	0.423	0.4441
82318	0.3346	0.0354	0.3102	0.3269	0.4876
84723	-0.0367	0.0338	-0.073	0.0839	0.0804
86221	0.3982	0.0193	0.3864	0.0099	0.0164
87275	0.0066	0.1015	-0.1056	0.0281	0.0277
89735	0.2636	0.0497	0.2251	0.2438	0.328
89923	0.1487	0.0444	0.1092	0.3946	0.4596
90207	0.0951	0.0082	0.0875	0.3836	0.4226
90322	-0.019	0.0364	-0.0575	0.0513	0.05
92747	0.0004	0.0029	-0.0025	0.0037	0.0037
92947	-0.0195	0.0126	-0.0325	0.4555	0.4452
93365	0.3493	0.1219	0.259	0.1791	0.2694
93417	-0.0006	-0.0038	0.0032	0.0042	0.0042
96509	-0.0028	0.0238	-0.0272	0.016	0.0159
96990	-0.0496	0.0255	-0.0771	0.1049	0.0994
97537	0.4507	0.2462	0.2713	0.0328	0.0573
99759	0.1164	0.0395	0.0801	0.4437	0.4982
