## Additional File S6 for "An amplicon panel for high-throughput and low-cost genotyping of Pacific oyster"

### Sheet: PEN
mname	chi^2	df	Pr(chi^2 >)
100388	0.546328	1	0.459822
102265	0.415453	1	0.519215
102505	0.571429	1	0.449692
104020	0.16568	1	0.68398
104405	1.33022	1	0.248767
105579	0	0	1
111201	7.403e-05	1	0.993135
111324	0.116398	1	0.732974
111882	0.415453	1	0.519215
114046	0.473488	1	0.491387
115606	3.41971	1	0.0644224
116788	1.25868	1	0.261901
118134	0.159122	1	0.689966
119427	0.140711	1	0.707576
119428	0.0369898	1	0.847486
119514	2.26406	1	0.132407
119849	0.086281	1	0.768959
125357	0.816635	1	0.366166
131031	0.919009	1	0.337735
136533	0.944606	1	0.331096
138464	5.9645	1	0.0145968
138601	0.546328	1	0.459822
138860	0.00253968	1	0.959807
139828	0.175296	1	0.675447
140533	1.5	1	0.220671
147536	0.189074	1	0.663688
148053	0.28517	1	0.593333
150752	3.38059	1	0.0659684
154736	1.0546	1	0.304449
157852	5.59073	1	0.0180558
158015	4.95868	1	0.0259601
159346	0.00253968	1	0.959807
159602	3.84	1	0.0500435
159604	0.473488	1	0.491387
159680	1.08915	1	0.296659
163092	0	0	1
167008	2.77834	1	0.0955469
168143	0.0450791	1	0.831859
168382	1.41706	1	0.233887
168676	0.415453	1	0.519215
169469	2.42025	1	0.119776
173090	1.15861	1	0.281753
174438	0.00271242	1	0.958464
174990	0.0322222	1	0.857541
176799	0.0369898	1	0.847486
180049	0.0203952	1	0.886439
180214	0.0399408	1	0.841596
181344	1.09645	1	0.295046
181514	0.619277	1	0.431316
188337	0.428831	1	0.512563
190459	2.09821	1	0.147472
191005	0	0	1
19270	5.32018	1	0.0210798
192780	5.89106	1	0.015218
194147	0.0369898	1	0.847486
196177	0.385988	1	0.534416
196565	1.39463	1	0.237625
196851	15.2955	1	9.19338e-05
197217	5.82759	1	0.0157768
200741	0.00892582	1	0.924731
201012	1.37722	1	0.240575
202315	0.878903	1	0.348502
202484	3.12346	1	0.0771726
202571	0.337266	1	0.561411
207422	4.0958	1	0.0429898
207560	12.1954	1	0.000479063
209458	0	0	1
211776	0.386095	1	0.534359
214053	0.859504	1	0.353877
214058	1.0645	1	0.302191
216163	14.0486	1	0.000178145
216864	0	0	1
217605	0	0	1
219265	0.302222	1	0.582493
222491	2.91713	1	0.0876435
223559	1.08696	1	0.297147
223892	0.159122	1	0.689966
224399	1.88288	1	0.170007
224828	0.000696847	1	0.97894
227087	0	1	1
229691	11.75	1	0.000608429
231859	0.16568	1	0.68398
232610	0.00892582	1	0.924731
23378	0.209945	1	0.646811
23523	0.0554017	1	0.813917
238919	3.91179	1	0.0479485
240343	1.41061	1	0.234955
241979	3.17025	1	0.0749909
243041	0	0	1
243686	0.086281	1	0.768959
245889	1.76877	1	0.183535
246161	1.39552	1	0.237476
247721	0.773254	1	0.379212
249654	3.55503	1	0.0593653
25087	0.00892582	1	0.924731
255749	0.619277	1	0.431316
256857	0	0	1
258662	0.00341566	1	0.953395
259115	0	0	1
26151	0.28517	1	0.593333
265979	0	0	1
268230	0.00999616	1	0.92036
269821	0.3245	1	0.568916
272309	0.337266	1	0.561411
272996	1.24807	1	0.263921
273128	0.0369898	1	0.847486
273877	1.08	1	0.298698
27449	0.4375	1	0.508332
279109	0.426079	1	0.513919
282021	0.426079	1	0.513919
282718	0.159122	1	0.689966
284057	0.214786	1	0.643041
284835	0.00892582	1	0.924731
289999	14.0625	1	0.000176835
290537	2.08264	1	0.148982
291093	0.182666	1	0.669092
291137	24	1	9.63357e-07
291426	0.780612	1	0.376954
292816	1.09645	1	0.295046
293695	0.912124	1	0.339552
294869	1.79698	1	0.180078
299098	0.571429	1	0.449692
299619	0.878903	1	0.348502
302631	1.0546	1	0.304449
305944	0.0271734	1	0.869067
308185	0.0322222	1	0.857541
308258	0.0167576	1	0.897001
312829	4.29942	1	0.0381254
315100	0.308642	1	0.578515
316878	0.00271242	1	0.958464
320433	0.0934256	1	0.759867
324242	0.258099	1	0.611429
326336	2.26406	1	0.132407
3268	0.0190548	1	0.890209
327042	0.116398	1	0.732974
330242	0.0525	1	0.818769
335848	9.64761	1	0.00189598
336452	0	0	1
341011	0.289056	1	0.590826
341063	1.62673	1	0.202156
34280	0.0369898	1	0.847486
34300	9.375	1	0.00219965
343053	4.48	1	0.0342937
344688	2.23056	1	0.135305
344878	0	0	1
345781	0.55102	1	0.457901
346493	1.67309	1	0.195846
346509	1.08915	1	0.296659
347344	0	0	1
355700	1.85435	1	0.173278
356321	0.018493	1	0.89183
357890	1.09645	1	0.295046
359672	0.11	1	0.740144
364228	29	1	7.23783e-08
366276	0.0746167	1	0.78473
366938	0	0	1
36818	6.21571	1	0.0126622
368187	6.21571	1	0.0126622
372919	2.49901	1	0.113918
372980	1.24807	1	0.263921
374421	4.46359	1	0.0346246
375054	0.12	1	0.729034
375842	3.16049	1	0.0754404
377709	0.912124	1	0.339552
378184	0.205651	1	0.650198
379858	0	0	1
38028	0.000736358	1	0.978351
38036	11.4446	1	0.000717017
381232	0.00961196	1	0.9219
382211	1.76573	1	0.183912
382579	0.271056	1	0.602624
382890	10.0975	1	0.00148474
383999	0.0369898	1	0.847486
384584	0.0990471	1	0.752976
390375	0.238033	1	0.62563
39139	0	0	1
391729	0.852245	1	0.355918
391745	1.76877	1	0.183535
392137	5.46181	1	0.0194366
392924	0.0322222	1	0.857541
393393	8.79531	1	0.00302005
395592	0.159122	1	0.689966
397371	0	0	1
399998	3.22156	1	0.0726741
400646	0.0369898	1	0.847486
405179	0.00892582	1	0.924731
405959	0.773254	1	0.379212
406048	0.944606	1	0.331096
40661	0.00892582	1	0.924731
406807	0	0	1
409923	2.24364	1	0.134165
410782	0.0835841	1	0.772498
410807	6.82906	1	0.00896863
410860	0.63889	1	0.424113
411010	0.189074	1	0.663688
417097	0	0	1
417353	12.1954	1	0.000479063
417728	0.221235	1	0.638101
4186	4.79526	1	0.0285382
421064	0.4032	1	0.525441
422318	0.543545	1	0.460967
426591	0.828193	1	0.362796
426979	5.59073	1	0.0180558
429881	0.777778	1	0.377822
431100	0.978342	1	0.322608
431686	0.0383435	1	0.844755
431744	0.855117	1	0.355109
432438	0.00961196	1	0.9219
434351	0.148383	1	0.700085
437400	0	0	1
439309	6.02324	1	0.0141187
439497	0.0108646	1	0.916984
441809	0.855117	1	0.355109
442043	0	0	1
442122	1.6875	1	0.193931
443924	0	0	1
444331	0.386095	1	0.534359
446175	0.336331	1	0.561955
447621	0.0167576	1	0.897001
448334	0.74624	1	0.387669
451785	0.353646	1	0.552056
451981	0.0322222	1	0.857541
457859	0.0167576	1	0.897001
463421	0	0	1
464822	0.0322222	1	0.857541
469149	6.00893	1	0.0142337
469315	0.103842	1	0.747267
470013	0	0	1
479648	4.20862	1	0.0402191
484669	0.4032	1	0.525441
485128	10.7037	1	0.00106921
487181	2.26406	1	0.132407
490695	1.4661	1	0.225962
492250	0.919009	1	0.337735
493891	0.426079	1	0.513919
497003	1.4661	1	0.225962
502485	1.97689	1	0.159719
503657	1.25868	1	0.261901
504898	9.07266	1	0.00259459
507883	2.77778	1	0.0955807
513787	5.14286	1	0.0233422
515749	0.00892582	1	0.924731
518666	0.7424	1	0.388893
522478	4.29942	1	0.0381254
523815	0.258099	1	0.611429
524140	3.77324	1	0.0520786
526255	0.205651	1	0.650198
526925	0.55102	1	0.457901
528985	0.258099	1	0.611429
529693	4.399	1	0.03596
533166	1.82814	1	0.176348
535435	11.75	1	0.000608429
535505	0.086281	1	0.768959
538043	0	0	1
539840	1.62673	1	0.202156
540093	0	0	1
542041	0	0	1
543249	3.90806	1	0.048055
544315	2.3341	1	0.126568
54465	4.35124	1	0.036982
544848	2.53309	1	0.111482
544887	0.37113	1	0.542389
545703	0.0897116	1	0.764544
547198	2.53309	1	0.111482
54868	0.318277	1	0.572645
548693	0.0990471	1	0.752976
550263	0.608541	1	0.435338
550763	3.42368	1	0.0642676
552852	1.63928	1	0.200424
553519	1.78659	1	0.181342
554571	0.0104123	1	0.918724
555893	0.00892582	1	0.924731
556038	0.55102	1	0.457901
556336	0.152778	1	0.695895
559222	1.97689	1	0.159719
559731	0.0675	1	0.795012
560208	0	0	1
563276	9.07542	1	0.00259068
572249	0.000736358	1	0.978351
572738	0	0	1
574645	0.337734	1	0.56114
576314	0	0	1
576388	0.086281	1	0.768959
57929	4.50712	1	0.033754
580054	0.193947	1	0.659652
581999	0	0	1
582467	0.92808	1	0.335362
583837	17.3811	1	3.05855e-05
584165	0.0416	1	0.838384
584820	1.25868	1	0.261901
585541	0.00961196	1	0.9219
586629	1.63928	1	0.200424
58678	0.642792	1	0.422702
588217	0.000696847	1	0.97894
58899	0	0	1
590965	0	0	1
592990	3.12346	1	0.0771726
595250	0.00253968	1	0.959807
595337	0.769607	1	0.380339
596795	6.54646	1	0.0105093
597064	0.00892582	1	0.924731
597277	0.132653	1	0.715697
601036	1.48996	1	0.222223
604871	0.00892582	1	0.924731
604937	0.0450791	1	0.831859
605715	0.00892582	1	0.924731
606086	0.752105	1	0.385811
606725	0.000696847	1	0.97894
607136	6.25	1	0.0124193
607695	0.116398	1	0.732974
607934	3.16049	1	0.0754404
610853	2.53309	1	0.111482
612568	0.258099	1	0.611429
613773	0.00892582	1	0.924731
613795	28	1	1.21315e-07
613920	11.3045	1	0.000773195
615709	28	1	1.21315e-07
617098	2.40901	1	0.120639
620537	0.00961196	1	0.9219
622189	3.66617	1	0.0555275
622900	0	0	1
624434	6.00893	1	0.0142337
625476	2.24364	1	0.134165
627458	0.0384088	1	0.844625
633251	0	0	1
63397	11.3045	1	0.000773195
63462	0.543545	1	0.460967
635248	0.00892582	1	0.924731
63566	0.294251	1	0.587509
635939	0.0416	1	0.838384
640787	6.13388	1	0.0132616
640970	0.000736358	1	0.978351
642931	2.42573	1	0.119358
643764	1.25868	1	0.261901
643859	1.67309	1	0.195846
644282	0.0525	1	0.818769
646854	1.33022	1	0.248767
647129	0	1	1
648669	0.00341566	1	0.953395
648908	1.68966	1	0.193646
650597	0.0399408	1	0.841596
651218	0.7424	1	0.388893
655631	2.93595	1	0.0866277
656881	8.52247	1	0.00350789
656973	0	0	1
657826	2.49901	1	0.113918
659500	2.22748	1	0.135575
6615	0.102847	1	0.74844
664335	0.116398	1	0.732974
66535	0.0597924	1	0.806824
66881	0.00892582	1	0.924731
66916	0.0322222	1	0.857541
670048	2.71514	1	0.0994002
673099	0.0384088	1	0.844625
674967	0.326048	1	0.567996
678752	0.499722	1	0.479622
680372	0.942278	1	0.331693
683808	0.920215	1	0.337419
689619	0.00892582	1	0.924731
691067	0.0369898	1	0.847486
695212	0.0450791	1	0.831859
69591	0	0	1
69600	1.88288	1	0.170007
697757	0.0399408	1	0.841596
698030	0.00892582	1	0.924731
69891	4.20291	1	0.0403547
700435	0.086281	1	0.768959
700446	0.148383	1	0.700085
706522	0.536805	1	0.46376
707910	0.00892582	1	0.924731
708050	6.21571	1	0.0126622
70986	0.0344828	1	0.852684
710369	1.02092	1	0.312301
710712	0.993909	1	0.318789
711898	4.61798	1	0.0316385
713137	0	0	1
713778	0.037037	1	0.84739
714071	2.76571	1	0.0963037
716063	0.086281	1	0.768959
717219	0.00271242	1	0.958464
718314	10.0975	1	0.00148474
719633	0.120222	1	0.728794
719828	0.22	1	0.63904
72183	0.571429	1	0.449692
722411	4.97388	1	0.0257329
73733	0.642792	1	0.422702
74560	0.0322222	1	0.857541
75542	2.31434	1	0.128185
77182	1.7658	1	0.183902
77367	4.04069	1	0.0444157
79587	0.193947	1	0.659652
8182	0	0	1
8189	0.942278	1	0.331693
82318	1.11944	1	0.290038
84723	0	0	1
86221	11.75	1	0.000608429
87275	0	0	1
89735	2.3341	1	0.126568
89923	1.2737	1	0.259074
90207	2.53309	1	0.111482
90322	0	0	1
92747	0.00999616	1	0.92036
92947	0.189074	1	0.663688
93365	2.06838	1	0.150382
93417	0	0	1
96509	0.086281	1	0.768959
96990	0	0	1
97537	0.00961196	1	0.9219
99759	1.24807	1	0.263921

### Sheet: FRA
mname	chi^2	df	Pr(chi^2 >)
100388	0.355867	1	0.55081
102265	0.0344444	1	0.852765
102505	1.44214	1	0.229794
104020	13.0861	1	0.000297492
104405	0.919974	1	0.337482
105579	0	0	1
111201	1.03253	1	0.309564
111324	0.818594	1	0.365592
111882	2.42573	1	0.119358
114046	0.0660355	1	0.797199
115606	0.0092562	1	0.923354
116788	0.593027	1	0.441251
118134	0.0344444	1	0.852765
119427	0.593027	1	0.441251
119428	1.44214	1	0.229794
119514	0.833333	1	0.36131
119849	2.12642	1	0.144779
125357	3.41971	1	0.0644224
131031	2.83709	1	0.092111
136533	0.00271242	1	0.958464
138464	0.0801494	1	0.777095
138601	0.0344444	1	0.852765
138860	5.14539	1	0.0233081
139828	2.01646	1	0.155601
140533	1.3044	1	0.25341
147536	0.284705	1	0.593634
148053	0.110965	1	0.739048
150752	0.733968	1	0.3916
154736	0.627163	1	0.428398
157852	0.185622	1	0.666586
158015	0.442344	1	0.505993
159346	0.041957	1	0.837702
159602	2.01646	1	0.155601
159604	0.949677	1	0.329801
159680	0.101856	1	0.749614
163092	31	1	2.58028e-08
167008	8.69822	1	0.0031852
168143	0.113866	1	0.735785
168382	0.0329943	1	0.855863
168676	0.627163	1	0.428398
169469	0.627163	1	0.428398
173090	0.113311	1	0.736405
174438	0.417808	1	0.518033
174990	0.56032	1	0.454131
176799	1.09873	1	0.294545
180049	2.01646	1	0.155601
180214	0.818594	1	0.365592
181344	0.238535	1	0.625266
181514	0.284705	1	0.593634
188337	1.97353	1	0.160073
190459	1.55107	1	0.212977
191005	0	0	1
19270	0.0231481	1	0.879072
192780	0.700068	1	0.402761
194147	0.00833109	1	0.927274
196177	1.09873	1	0.294545
196565	2.66043	1	0.102873
196851	6.99769	1	0.00816152
197217	1.56937	1	0.210298
200741	0.238535	1	0.625266
201012	3	1	0.0832645
202315	3.03719	1	0.0813767
202484	3.8392	1	0.0500674
202571	0.0680272	1	0.794231
207422	0.525649	1	0.468442
207560	0.147444	1	0.70099
209458	0	0	1
211776	5.18802	1	0.0227432
214053	1.58871	1	0.207511
214058	2.26976	1	0.131921
216163	0.086281	1	0.768959
216864	0	0	1
217605	0	0	1
219265	6.2476	1	0.0124362
222491	3.60618	1	0.0575653
223559	0.00117365	1	0.972671
223892	0.00892582	1	0.924731
224399	0.0994613	1	0.752477
224828	0.000905771	1	0.97599
227087	0.0246755	1	0.875178
229691	0	0	1
231859	1.17642	1	0.278086
232610	0.147444	1	0.70099
23378	0.7424	1	0.388893
23523	15.16	1	9.87722e-05
238919	0.670699	1	0.412808
240343	1.38272	1	0.239639
241979	0.0680272	1	0.794231
243041	0.147444	1	0.70099
243686	0.771777	1	0.379668
245889	0.208823	1	0.647691
246161	2.8125	1	0.0935325
247721	0.6547	1	0.418437
249654	1.33987	1	0.247058
25087	0	0	1
255749	1.3044	1	0.25341
256857	0	0	1
258662	0.185622	1	0.666586
259115	0.0344444	1	0.852765
26151	2.7061	1	0.0999654
265979	0	0	1
268230	0.0399408	1	0.841596
269821	0.642792	1	0.422702
272309	0.0721568	1	0.788222
272996	0.700068	1	0.402761
273128	0	0	1
273877	0.147444	1	0.70099
27449	0.138153	1	0.710124
279109	0.415453	1	0.519215
282021	0.364918	1	0.545788
282718	0.147444	1	0.70099
284057	0.846418	1	0.357568
284835	0.00833109	1	0.927274
289999	0.967517	1	0.3253
290537	0.0344444	1	0.852765
291093	0.140041	1	0.70824
291137	0	0	1
291426	0.787436	1	0.374877
292816	1.09645	1	0.295046
293695	1.0546	1	0.304449
294869	0.0356718	1	0.850195
299098	0.593027	1	0.441251
299619	9.1141	1	0.00253647
302631	2.7061	1	0.0999654
305944	0.412431	1	0.520738
308185	0.25192	1	0.615727
308258	0.670699	1	0.412808
312829	1.08915	1	0.296659
315100	6.46684	1	0.0109906
316878	0.700068	1	0.402761
320433	0.0356718	1	0.850195
324242	0.247934	1	0.618534
326336	2.87131	1	0.0901713
3268	0.571429	1	0.449692
327042	0.0721568	1	0.788222
330242	0	0	1
335848	24	1	9.63357e-07
336452	0	0	1
341011	0.000905771	1	0.97599
341063	0.041957	1	0.837702
34280	0.37037	1	0.542802
34300	4.94363e-05	1	0.99439
343053	4.60854	1	0.0318131
344688	3.91179	1	0.0479485
344878	0	0	1
345781	0.75	1	0.386476
346493	1.05194	1	0.305061
346509	1.02144	1	0.312179
347344	0.00892582	1	0.924731
355700	1.08	1	0.298698
356321	0.37037	1	0.542802
357890	0.110965	1	0.739048
359672	6.58075	1	0.0103088
364228	0.0660355	1	0.797199
366276	0.185622	1	0.666586
366938	0	0	1
36818	0.102847	1	0.74844
368187	6.7179	1	0.00954502
372919	0.0990471	1	0.752976
372980	5.81052	1	0.0159306
374421	9.25851	1	0.00234403
375054	8.78487	1	0.00303739
375842	0.670699	1	0.412808
377709	0.428831	1	0.512563
378184	2.77834	1	0.0955469
379858	0	0	1
38028	1.2	1	0.273322
38036	0.00861821	1	0.926035
381232	0.934256	1	0.333759
382211	0.0660355	1	0.797199
382579	0.126497	1	0.722092
382890	0.0092562	1	0.923354
383999	0	0	1
384584	4.5806	1	0.032336
390375	0.0329943	1	0.855863
39139	0	0	1
391729	6.53333	1	0.0105871
391745	9.72574	1	0.00181705
392137	1.4623	1	0.226564
392924	0.465599	1	0.495019
393393	3.8392	1	0.0500674
395592	0.543639	1	0.460928
397371	0.238535	1	0.625266
399998	0.018493	1	0.89183
400646	0	0	1
405179	0.0344444	1	0.852765
405959	0.502149	1	0.478557
406048	0.0801494	1	0.777095
40661	0.0344444	1	0.852765
406807	0	0	1
409923	0.000696847	1	0.97894
410782	0.0547278	1	0.815032
410807	0.914062	1	0.339039
410860	1.4605	1	0.226851
411010	1.05194	1	0.305061
417097	0.00833109	1	0.927274
417353	0.00833109	1	0.927274
417728	1.2	1	0.273322
4186	3.12346	1	0.0771726
421064	13.0861	1	0.000297492
422318	2.55557	1	0.109906
426591	0.997135	1	0.318005
426979	0.725926	1	0.394207
429881	1.01506	1	0.313694
431100	0.680384	1	0.409454
431686	2.26976	1	0.131921
431744	2.4011	1	0.12125
432438	0.00833109	1	0.927274
434351	0.543466	1	0.461
437400	0	0	1
439309	3.09876	1	0.078352
439497	0.011358	1	0.915127
441809	1.38272	1	0.239639
442043	0	0	1
442122	3.58017	1	0.0584733
443924	0.0344444	1	0.852765
444331	2.60864	1	0.106283
446175	7.62015	1	0.00577196
447621	0.502149	1	0.478557
448334	3.17025	1	0.0749909
451785	1.2	1	0.273322
451981	2.63715	1	0.10439
457859	2.60864	1	0.106283
463421	0.1728	1	0.677635
464822	1.68966	1	0.193646
469149	0.919974	1	0.337482
469315	7.12032	1	0.00762153
470013	0.0344444	1	0.852765
479648	0.949677	1	0.329801
484669	1.90664	1	0.167337
485128	0.135762	1	0.712531
487181	0.0244898	1	0.875645
490695	0.0344444	1	0.852765
492250	0.412431	1	0.520738
493891	0.318479	1	0.572523
497003	0.208823	1	0.647691
502485	2.4011	1	0.12125
503657	0.0344444	1	0.852765
504898	0.846418	1	0.357568
507883	0.0450791	1	0.831859
513787	2.87131	1	0.0901713
515749	0	0	1
518666	0.154706	1	0.694078
522478	3.11542	1	0.0775543
523815	0.355867	1	0.55081
524140	1.23614	1	0.266217
526255	1.55765	1	0.21201
526925	0.543466	1	0.461
528985	0.597994	1	0.439344
529693	0.0244898	1	0.875645
533166	1.01506	1	0.313694
535435	0.153061	1	0.695627
535505	0	0	1
538043	0	0	1
539840	0.56032	1	0.454131
540093	0.0344444	1	0.852765
542041	25	1	5.73303e-07
543249	8.71786	1	0.00315108
544315	0.205651	1	0.650198
54465	11.0842	1	0.000870665
544848	0.770056	1	0.3802
544887	0.0344444	1	0.852765
545703	0.147444	1	0.70099
547198	0.770056	1	0.3802
54868	0.133333	1	0.715001
548693	1.34778	1	0.245667
550263	0.0545196	1	0.815378
550763	0.318479	1	0.572523
552852	0.000686797	1	0.979092
553519	0.000103263	1	0.991892
554571	0	0	1
555893	0.771777	1	0.379668
556038	4.10741	1	0.0426957
556336	7.53846	1	0.00603956
559222	0.364918	1	0.545788
559731	2.22748	1	0.135575
560208	0.0092562	1	0.923354
563276	0.944606	1	0.331096
572249	0.180556	1	0.670896
572738	0	0	1
574645	4.00666	1	0.0453207
576314	9.96741	1	0.00159336
576388	0.0344444	1	0.852765
57929	1.78096	1	0.182032
580054	3.88845	1	0.0486191
581999	31	1	2.58028e-08
582467	0.041957	1	0.837702
583837	0.296296	1	0.586214
584165	0.0801494	1	0.777095
584820	0.576689	1	0.447613
585541	0.00833109	1	0.927274
586629	2.6129	1	0.105998
58678	3.71195e-05	1	0.995139
588217	0.0721568	1	0.788222
58899	0	0	1
590965	0	0	1
592990	0.602917	1	0.437467
595250	3.11542	1	0.0775543
595337	0.134797	1	0.71351
596795	2.80093	1	0.0942099
597064	0.0831025	1	0.773136
597277	0.0450791	1	0.831859
601036	0.117187	1	0.732105
604871	0.0344444	1	0.852765
604937	0.818594	1	0.365592
605715	0.0344444	1	0.852765
606086	0.473684	1	0.491297
606725	0.740413	1	0.389529
607136	1.48439	1	0.223089
607695	0.770056	1	0.3802
607934	0.333333	1	0.563703
610853	1.2	1	0.273322
612568	0.383492	1	0.53574
613773	0.0344444	1	0.852765
613795	0	0	1
613920	0.00892582	1	0.924731
615709	23	1	1.62001e-06
617098	7.403e-05	1	0.993135
620537	0	0	1
622189	1.3044	1	0.25341
622900	17.6949	1	2.59327e-05
624434	0.818594	1	0.365592
625476	0.364918	1	0.545788
627458	0.0356718	1	0.850195
633251	0	0	1
63397	1.09873	1	0.294545
63462	0.426079	1	0.513919
635248	0	0	1
63566	6.7179	1	0.00954502
635939	3.25924	1	0.0710221
640787	1.44214	1	0.229794
640970	3.71195e-05	1	0.995139
642931	0.886532	1	0.346419
643764	0.293443	1	0.588023
643859	3.11542	1	0.0775543
644282	10.5469	1	0.00116385
646854	0.0547278	1	0.815032
647129	1.48996	1	0.222223
648669	0.602917	1	0.437467
648908	0.823837	1	0.364061
650597	0.0831025	1	0.773136
651218	0.147444	1	0.70099
655631	4.00977	1	0.0452373
656881	0.828193	1	0.362796
656973	0	0	1
657826	6.46684	1	0.0109906
659500	1.38272	1	0.239639
6615	2.22957	1	0.135392
664335	0.878903	1	0.348502
66535	0.0322222	1	0.857541
66881	0.355867	1	0.55081
66916	1.60347	1	0.205413
670048	0.07	1	0.791337
673099	2.12642	1	0.144779
674967	2.57895	1	0.108294
678752	1.43081	1	0.231633
680372	3.56933	1	0.0588561
683808	0.593027	1	0.441251
689619	0.00892582	1	0.924731
691067	0	0	1
695212	0.404898	1	0.524571
69591	0.12426	1	0.724459
69600	0.133333	1	0.715001
697757	0.597994	1	0.439344
698030	0.0344444	1	0.852765
69891	0.0108646	1	0.916984
700435	0.00833109	1	0.927274
700446	0.513065	1	0.473815
706522	5.199	1	0.0225999
707910	0	0	1
708050	0.0344444	1	0.852765
70986	0.602917	1	0.437467
710369	0.269127	1	0.603918
710712	0.241349	1	0.623233
711898	10.0975	1	0.00148474
713137	0.00892582	1	0.924731
713778	0.318479	1	0.572523
714071	0.000905771	1	0.97599
716063	1.03253	1	0.309564
717219	0.931378	1	0.334505
718314	0.00892582	1	0.924731
719633	1.56937	1	0.210298
719828	0.0369898	1	0.847486
72183	0.502149	1	0.478557
722411	4.65565	1	0.0309516
73733	0.0344444	1	0.852765
74560	14.1167	1	0.000171813
75542	4.97388	1	0.0257329
77182	0.326048	1	0.567996
77367	0.382883	1	0.536065
79587	0.0721568	1	0.788222
8182	0	0	1
8189	2.7061	1	0.0999654
82318	0.752105	1	0.385811
84723	0	0	1
86221	0	0	1
87275	0.0118983	1	0.913139
89735	0.336331	1	0.561955
89923	1.81127	1	0.178357
90207	0.283011	1	0.594735
90322	0	0	1
92747	0	0	1
92947	0.336331	1	0.561955
93365	4.33007	1	0.0374447
93417	0	0	1
96509	0	0	1
96990	0.00833109	1	0.927274
97537	0	0	1
99759	0.284705	1	0.593634

### Sheet: JPN
mname	chi^2	df	Pr(chi^2 >)
100388	0.583333	1	0.445009
102265	2.05078	1	0.152128
102505	6.48148	1	0.0109004
104020	0	0	1
104405	1.63636	1	0.200825
105579	0	0	1
111201	1.76611	1	0.183864
111324	3.33717	1	0.0677308
111882	0.325822	1	0.56813
114046	4.95429	1	0.0260261
115606	0.0498866	1	0.823261
116788	1.25	1	0.263552
118134	0	0	1
119427	3.58996	1	0.0581297
119428	2.54535	1	0.110619
119514	3.7111	1	0.0540519
119849	0	0	1
125357	0.152778	1	0.695895
131031	0.047619	1	0.827259
136533	0.22	1	0.63904
138464	0.0138787	1	0.90622
138601	0.125911	1	0.72271
138860	7.18367	1	0.00735699
139828	0.191079	1	0.66202
140533	0.292235	1	0.588792
147536	6.62247	1	0.01007
148053	9.43036e-05	1	0.992252
150752	0.047619	1	0.827259
154736	1.3516	1	0.244999
157852	0.398939	1	0.527638
158015	1.49503	1	0.221438
159346	3.36	1	0.0667981
159602	22	1	2.7265e-06
159604	0.152778	1	0.695895
159680	1.03704	1	0.308512
163092	0.0118983	1	0.913139
167008	0.38279	1	0.536114
168143	0.713784	1	0.39819
168382	1.08642	1	0.297266
168676	0.0498866	1	0.823261
169469	0.195629	1	0.658273
173090	0.2484	1	0.618204
174438	0.298936	1	0.58455
174990	3.09375	1	0.0785935
176799	0	0	1
180049	1.87522	1	0.170879
180214	1.3516	1	0.244999
181344	4.79111	1	0.028607
181514	5.59442	1	0.0180178
188337	1.68574	1	0.194163
190459	0.746979	1	0.387434
191005	0.0124926	1	0.911006
19270	2.37595	1	0.123217
192780	1.87522	1	0.170879
194147	0	0	1
196177	0.622837	1	0.429995
196565	0.939719	1	0.33235
196851	0.294145	1	0.587576
197217	2.95444	1	0.0856421
200741	8.62919	1	0.00330818
201012	0.28125	1	0.595883
202315	3.85714	1	0.0495346
202484	2.71937	1	0.0991371
202571	2.38096	1	0.122822
207422	0.00194157	1	0.964854
207560	0	0	1
209458	0.0525	1	0.818769
211776	1.08642	1	0.297266
214053	0.0124918	1	0.911008
214058	0.0453515	1	0.831359
216163	0.231066	1	0.630735
216864	0	0	1
217605	0	0	1
219265	2.55444	1	0.109984
222491	0.416667	1	0.518605
223559	0.64	1	0.423711
223892	0.361604	1	0.547617
224399	0.917443	1	0.338147
224828	9.43036e-05	1	0.992252
227087	0.181818	1	0.669815
229691	0	0	1
231859	0	0	1
232610	0	0	1
23378	4.20291	1	0.0403547
23523	0.0229592	1	0.879563
238919	1.33338	1	0.248205
240343	0.0347222	1	0.852179
241979	0.00663756	1	0.935067
243041	0.0118983	1	0.913139
243686	0.444298	1	0.505055
245889	1.0102	1	0.314854
246161	0.9375	1	0.332922
247721	0.256825	1	0.61231
249654	2.18215	1	0.139619
25087	0	0	1
255749	0.917443	1	0.338147
256857	0	0	1
258662	2.44444	1	0.117942
259115	0	0	1
26151	0.00789806	1	0.929184
265979	0	0	1
268230	0.117787	1	0.731447
269821	0	0	1
272309	1.76611	1	0.183864
272996	0.713784	1	0.39819
273128	0.0118983	1	0.913139
273877	0.117787	1	0.731447
27449	0.0162037	1	0.898708
279109	1.19048	1	0.275234
282021	0.0498866	1	0.823261
282718	0.0498866	1	0.823261
284057	2.64412	1	0.103934
284835	0	0	1
289999	0.00214264	1	0.96308
290537	1.90311	1	0.16773
291093	1.45469	1	0.227776
291137	0.468262	1	0.493788
291426	1.38941	1	0.238504
292816	1.09924	1	0.294433
293695	1.08642	1	0.297266
294869	8.62919	1	0.00330818
299098	0.152778	1	0.695895
299619	0.583333	1	0.445009
302631	2.99022	1	0.0837687
305944	1.16263	1	0.280921
308185	0.0498866	1	0.823261
308258	0.00789806	1	0.929184
312829	0.232687	1	0.629539
315100	0	0	1
316878	2.20016	1	0.137996
320433	0.12426	1	0.724459
324242	0.0118983	1	0.913139
326336	2.18215	1	0.139619
3268	1.90311	1	0.16773
327042	0.917443	1	0.338147
330242	0	0	1
335848	3.19222	1	0.0739894
336452	0	0	1
341011	0.181818	1	0.669815
341063	6.62247	1	0.01007
34280	0.548476	1	0.458941
34300	12.0855	1	0.000508145
343053	1.45469	1	0.227776
344688	0.583333	1	0.445009
344878	0	0	1
345781	0.0124918	1	0.911008
346493	0.43618	1	0.508972
346509	2.32098	1	0.12764
347344	0	0	1
355700	0.00214264	1	0.96308
356321	0.256825	1	0.61231
357890	0.21118	1	0.645844
359672	1.70221	1	0.192
364228	0	0	1
366276	0.032	1	0.858028
366938	0	0	1
36818	1.14435	1	0.284735
368187	0.0118983	1	0.913139
372919	1.60947	1	0.204567
372980	2.87753	1	0.0898239
374421	0.107143	1	0.743421
375054	2.22222	1	0.136037
375842	0.361604	1	0.547617
377709	2.71937	1	0.0991371
378184	0.0933333	1	0.759982
379858	0	0	1
38028	0.22	1	0.63904
38036	0.49883	1	0.480015
381232	0.181818	1	0.669815
382211	0.058642	1	0.808655
382579	0.314101	1	0.575175
382890	0.408163	1	0.522903
383999	0	0	1
384584	3.09375	1	0.0785935
390375	5.59442	1	0.0180178
39139	0	0	1
391729	0.159164	1	0.689927
391745	0.713784	1	0.39819
392137	0.408163	1	0.522903
392924	0.159164	1	0.689927
393393	11.6812	1	0.000631357
395592	0.0498866	1	0.823261
397371	0.0118983	1	0.913139
399998	0.626168	1	0.428764
400646	0	0	1
405179	8.62919	1	0.00330818
405959	4.88595	1	0.0270761
406048	0.899908	1	0.342806
40661	0.0498866	1	0.823261
406807	0	0	1
409923	0.00194157	1	0.964854
410782	1.33338	1	0.248205
410807	1.01787	1	0.313025
410860	3.09375	1	0.0785935
411010	0.176837	1	0.674106
417097	0	0	1
417353	0	0	1
417728	1.125	1	0.288844
4186	0.8	1	0.371093
421064	0.0498866	1	0.823261
422318	2.37595	1	0.123217
426591	0.107143	1	0.743421
426979	0.00214264	1	0.96308
429881	3.86889	1	0.0491891
431100	0.22	1	0.63904
431686	0.576689	1	0.447613
431744	0.888756	1	0.345815
432438	0	0	1
434351	2.20016	1	0.137996
437400	0	0	1
439309	0.262976	1	0.608083
439497	0.0192044	1	0.889782
441809	0.22	1	0.63904
442043	0	0	1
442122	8.18278	1	0.004229
443924	0	0	1
444331	2.00101	1	0.157195
446175	1.68574	1	0.194163
447621	0.0347222	1	0.852179
448334	0.701531	1	0.40227
451785	0.00701531	1	0.933249
451981	0.152778	1	0.695895
457859	2.29633	1	0.12968
463421	0.159209	1	0.689886
464822	5.37426	1	0.0204361
469149	4.79111	1	0.028607
469315	0.000147753	1	0.990302
470013	0	0	1
479648	1.33338	1	0.248205
484669	3.97061	1	0.0463009
485128	3.58996	1	0.0581297
487181	2.38096	1	0.122822
490695	3.09375	1	0.0785935
492250	1.76611	1	0.183864
493891	4.0961	1	0.0429821
497003	0.247237	1	0.619027
502485	0.191079	1	0.66202
503657	0.0498866	1	0.823261
504898	0.107143	1	0.743421
507883	3.09375	1	0.0785935
513787	0.0498866	1	0.823261
515749	0	0	1
518666	0.49883	1	0.480015
522478	0.152778	1	0.695895
523815	0.22	1	0.63904
524140	3.30579	1	0.0690363
526255	0.078125	1	0.779855
526925	0.120222	1	0.728794
528985	12.5472	1	0.000396794
529693	0.8	1	0.371093
533166	0.38279	1	0.536114
535435	0	0	1
535505	0	0	1
538043	0	0	1
539840	11.8125	1	0.000588344
540093	0.0118983	1	0.913139
542041	0.0131492	1	0.908707
543249	0.181818	1	0.669815
544315	0.576689	1	0.447613
54465	0.0124926	1	0.911006
544848	0.314101	1	0.575175
544887	6.62247	1	0.01007
545703	0.0525	1	0.818769
547198	1.09924	1	0.294433
54868	4.54545	1	0.0330063
548693	9.45312	1	0.0021079
550263	1.25245	1	0.263085
550763	0.22	1	0.63904
552852	0.361604	1	0.547617
553519	0.22	1	0.63904
554571	0	0	1
555893	0.0787494	1	0.778999
556038	0.73666	1	0.390733
556336	0.0588235	1	0.808365
559222	0.0498866	1	0.823261
559731	0.583333	1	0.445009
560208	0.12426	1	0.724459
563276	0.0475	1	0.827472
572249	1.35111	1	0.245084
572738	0	0	1
574645	1.68574	1	0.194163
576314	0	0	1
576388	0	0	1
57929	0.0652645	1	0.798361
580054	0.00663756	1	0.935067
581999	0	0	1
582467	5.88585	1	0.015263
583837	4.61798	1	0.0316385
584165	0.0118983	1	0.913139
584820	1.77778	1	0.182422
585541	0.0131492	1	0.908707
586629	2.73843	1	0.0979612
58678	5.97333	1	0.0145238
588217	1.45469	1	0.227776
58899	0	0	1
590965	0	0	1
592990	0.152778	1	0.695895
595250	2.00101	1	0.157195
595337	0.0498866	1	0.823261
596795	2.03116	1	0.154103
597064	0.0108642	1	0.916986
597277	2.24868	1	0.133728
601036	0.181818	1	0.669815
604871	0	0	1
604937	1.3065	1	0.253029
605715	0.0498866	1	0.823261
606086	0.0622222	1	0.803017
606725	5.88585	1	0.015263
607136	1.125	1	0.288844
607695	3.09375	1	0.0785935
607934	5.25	1	0.0219468
610853	5.59442	1	0.0180178
612568	0.139592	1	0.708687
613773	0.0498866	1	0.823261
613795	0	0	1
613920	20	1	7.74422e-06
615709	0.0131492	1	0.908707
617098	0.899908	1	0.342806
620537	0	0	1
622189	1.56444	1	0.211016
622900	0.0118983	1	0.913139
624434	1.33338	1	0.248205
625476	0.787436	1	0.374877
627458	2.13589	1	0.143886
633251	0	0	1
63397	0.117787	1	0.731447
63462	0.939719	1	0.33235
635248	0	0	1
63566	0.0498866	1	0.823261
635939	0.131483	1	0.7169
640787	1.45469	1	0.227776
640970	1.76611	1	0.183864
642931	8.43754	1	0.00367553
643764	1.89	1	0.169202
643859	7.18367	1	0.00735699
644282	0.0664062	1	0.796643
646854	2.79807	1	0.094378
647129	0.444298	1	0.505055
648669	0.0652645	1	0.798361
648908	4.54545	1	0.0330063
650597	0.0118983	1	0.913139
651218	0.0118983	1	0.913139
655631	0.701531	1	0.40227
656881	0.467882	1	0.493963
656973	0.0118983	1	0.913139
657826	0.0525	1	0.818769
659500	0.195629	1	0.658273
6615	3.32716	1	0.0681444
664335	2.17699	1	0.140088
66535	0.917443	1	0.338147
66881	0.43618	1	0.508972
66916	1.33338	1	0.248205
670048	12.4512	1	0.000417713
673099	0	0	1
674967	3.30579	1	0.0690363
678752	0.0902778	1	0.763824
680372	0.836543	1	0.360387
683808	3.58996	1	0.0581297
689619	0.0124926	1	0.911006
691067	0	0	1
695212	1.70221	1	0.192
69591	0	0	1
69600	6.62247	1	0.01007
697757	1.37722	1	0.240575
698030	0.0118983	1	0.913139
69891	0.0166493	1	0.897332
700435	0.117787	1	0.731447
700446	4.54545	1	0.0330063
706522	1.19048	1	0.275234
707910	0	0	1
708050	0.0118983	1	0.913139
70986	0.107143	1	0.743421
710369	0.236463	1	0.626773
710712	0.22	1	0.63904
711898	0	0	1
713137	0	0	1
713778	0.0433884	1	0.834996
714071	0.0933333	1	0.759982
716063	3.26378	1	0.0708259
717219	0.49883	1	0.480015
718314	0.0554017	1	0.813917
719633	0.181818	1	0.669815
719828	0.0118983	1	0.913139
72183	2.44444	1	0.117942
722411	6.34272	1	0.0117864
73733	0.0933333	1	0.759982
74560	0.232687	1	0.629539
75542	0.0433884	1	0.834996
77182	0.0335428	1	0.854683
77367	0.0131492	1	0.908707
79587	0.576689	1	0.447613
8182	0	0	1
8189	2.87753	1	0.0898239
82318	0.0922992	1	0.761274
84723	0	0	1
86221	0	0	1
87275	0	0	1
89735	0.8	1	0.371093
89923	0.22	1	0.63904
90207	1.06752	1	0.301507
90322	0	0	1
92747	0	0	1
92947	0.428571	1	0.512691
93365	1.03704	1	0.308512
93417	0	0	1
96509	0	0	1
96990	0	0	1
97537	0	0	1
99759	0.428571	1	0.512691

### Sheet: CHN
mname	chi^2	df	Pr(chi^2 >)
100388	0	0	1
102265	0.0384771	1	0.844488
102505	0.668299	1	0.413645
104020	1.33282	1	0.248305
104405	0.00781065	1	0.929576
105579	0.00781065	1	0.929576
111201	0.57133	1	0.449731
111324	0.87599	1	0.349302
111882	0.535917	1	0.46413
114046	2.83026	1	0.0925037
115606	0.0332986	1	0.855207
116788	0.085767	1	0.769629
118134	0.0322266	1	0.857531
119427	0.0113169	1	0.91528
119428	0.708754	1	0.399858
119514	0.279698	1	0.596899
119849	1.77231	1	0.183097
125357	0.888889	1	0.345779
131031	1.50049	1	0.220597
136533	0.33	1	0.565659
138464	0.708754	1	0.399858
138601	3.36209	1	0.0667132
138860	0.000623819	1	0.980074
139828	0.63879	1	0.424149
140533	0.235102	1	0.627766
147536	3.18238	1	0.074436
148053	0.165525	1	0.68412
150752	0.140711	1	0.707576
154736	1.09091	1	0.29627
157852	1.37843	1	0.240369
158015	1.71918	1	0.189798
159346	1.87651	1	0.170731
159602	0	0	1
159604	5.31744	1	0.021113
159680	0.048	1	0.826581
163092	0	0	1
167008	1.81406	1	0.178022
168143	0.0113169	1	0.91528
168382	1.28	1	0.257899
168676	0.894236	1	0.344332
169469	4.99074	1	0.0254833
173090	0.101856	1	0.749614
174438	0.0297238	1	0.863118
174990	1.51531	1	0.218331
176799	0.00781065	1	0.929576
180049	0.0951654	1	0.75771
180214	0.00781053	1	0.929577
181344	0.0285467	1	0.86583
181514	4.09337	1	0.0430518
188337	0.0344444	1	0.852765
190459	1.0309	1	0.309947
191005	0.0434028	1	0.834969
19270	2.83026	1	0.0925037
192780	1.77231	1	0.183097
194147	0.00781065	1	0.929576
196177	2.40018	1	0.121322
196565	0.118124	1	0.731078
196851	8.48189	1	0.00358699
197217	0.822715	1	0.364388
200741	0.0322266	1	0.857531
201012	0.255042	1	0.613547
202315	2.34667	1	0.125551
202484	5.59603	1	0.0180012
202571	15.5573	1	8.00426e-05
207422	6.37141	1	0.0115974
207560	0.0748299	1	0.78443
209458	13.9766	1	0.000185103
211776	2.80032	1	0.0942454
214053	9.37006	1	0.00220558
214058	12.6958	1	0.000366486
216163	1.17642	1	0.278086
216864	0.00806248	1	0.928453
217605	0.00781065	1	0.929576
219265	2.93161	1	0.0868611
222491	0.284705	1	0.593634
223559	2.07787	1	0.149448
223892	0	0	1
224399	6.4871	1	0.010866
224828	2.39201	1	0.121957
227087	0.57133	1	0.449731
229691	0	0	1
231859	0	0	1
232610	0	0	1
23378	0.708754	1	0.399858
23523	5.36982	1	0.0204881
238919	0.00781065	1	0.929576
240343	0.518347	1	0.471548
241979	3.97209	1	0.0462602
243041	1.33282	1	0.248305
243686	5.83473	1	0.0157128
245889	0.127504	1	0.721034
246161	2.80001	1	0.094264
247721	0.229167	1	0.632142
249654	0.0384771	1	0.844488
25087	0	0	1
255749	1.09091	1	0.29627
256857	12.1954	1	0.000479063
258662	1.0523	1	0.304979
259115	0.00781065	1	0.929576
26151	1.01063	1	0.314753
265979	0	0	1
268230	0.00781065	1	0.929576
269821	7.36998	1	0.00663216
272309	0.881706	1	0.347735
272996	0.295536	1	0.586695
273128	0.00781065	1	0.929576
273877	0.464522	1	0.495518
27449	0.0748299	1	0.78443
279109	1.09091	1	0.29627
282021	0.00186557	1	0.965548
282718	0.147444	1	0.70099
284057	1.62963	1	0.201754
284835	0.137357	1	0.710923
289999	0.185622	1	0.666586
290537	0.159144	1	0.689946
291093	0.288493	1	0.591188
291137	13.0861	1	0.000297492
291426	0.442344	1	0.505993
292816	1.1541	1	0.282692
293695	0.597994	1	0.439344
294869	0	0	1
299098	0.464522	1	0.495518
299619	0.0384771	1	0.844488
302631	0	1	1
305944	0.168032	1	0.681867
308185	0.0748299	1	0.78443
308258	0.141695	1	0.706601
312829	0.653061	1	0.41902
315100	0.0322266	1	0.857531
316878	1.77231	1	0.183097
320433	0	0	1
324242	0.326152	1	0.567934
326336	0.0383758	1	0.84469
3268	4.26505	1	0.038904
327042	0.708754	1	0.399858
330242	0	0	1
335848	0.00892582	1	0.924731
336452	0	0	1
341011	3.15071	1	0.0758938
341063	0.252989	1	0.614978
34280	2.39201	1	0.121957
34300	3.11157	1	0.0777378
343053	1.0523	1	0.304979
344688	3.81643	1	0.0507523
344878	0.00961196	1	0.9219
345781	0.733968	1	0.3916
346493	0.118124	1	0.731078
346509	1.87661	1	0.17072
347344	0	0	1
355700	1.94553	1	0.16307
356321	1.70455	1	0.191695
357890	0.0293848	1	0.863894
359672	3.90323	1	0.0481935
364228	0.0322266	1	0.857531
366276	1.01063	1	0.314753
366938	0.0322266	1	0.857531
36818	13.2367	1	0.000274526
368187	13.9766	1	0.000185103
372919	2.87131	1	0.0901713
372980	0.252989	1	0.614978
374421	9.06442	1	0.00260632
375054	0.0660355	1	0.797199
375842	1.28	1	0.257899
377709	0.48261	1	0.487242
378184	1.51531	1	0.218331
379858	0	0	1
38028	0.448202	1	0.50319
38036	0.00781065	1	0.929576
381232	0.627824	1	0.428155
382211	0	1	1
382579	1.77231	1	0.183097
382890	0.00781065	1	0.929576
383999	0	0	1
384584	1.13169	1	0.287416
390375	2.49064	1	0.114525
39139	0	0	1
391729	0.0634921	1	0.801059
391745	7.74139	1	0.00539693
392137	0.048	1	0.826581
392924	1.0523	1	0.304979
393393	2.15659	1	0.141959
395592	0.0322266	1	0.857531
397371	0.00781065	1	0.929576
399998	0.140711	1	0.707576
400646	0.0748299	1	0.78443
405179	0.0748299	1	0.78443
405959	1.1577	1	0.281943
406048	0.247934	1	0.618534
40661	0.00781065	1	0.929576
406807	0	0	1
409923	0.118124	1	0.731078
410782	0.272727	1	0.601508
410807	3.55556	1	0.0593464
410860	0.63879	1	0.424149
411010	0.0384771	1	0.844488
417097	0	0	1
417353	0.00781065	1	0.929576
417728	0.290323	1	0.590014
4186	3.7702	1	0.0521735
421064	0.464522	1	0.495518
422318	0.00186557	1	0.965548
426591	0.0384771	1	0.844488
426979	0.464522	1	0.495518
429881	0.395062	1	0.529651
431100	0.0113169	1	0.91528
431686	0.48261	1	0.487242
431744	2.53973	1	0.111014
432438	0	0	1
434351	0.596794	1	0.439804
437400	0.00999616	1	0.92036
439309	0.106667	1	0.743971
439497	0	0	1
441809	0.0506929	1	0.821862
442043	28	1	1.21315e-07
442122	0.326152	1	0.567934
443924	0.00781065	1	0.929576
444331	1.32	1	0.250592
446175	0.180556	1	0.670896
447621	0.578981	1	0.446712
448334	0.255042	1	0.613547
451785	3.27007	1	0.0705546
451981	0.168032	1	0.681867
457859	0.121361	1	0.727563
463421	0.0748299	1	0.78443
464822	0.000492118	1	0.982301
469149	0.792825	1	0.373247
469315	1.01063	1	0.314753
470013	0	0	1
479648	0.57133	1	0.449731
484669	0.0801494	1	0.777095
485128	0.127504	1	0.721034
487181	0.63879	1	0.424149
490695	0.544492	1	0.460577
492250	2.49064	1	0.114525
493891	0.110965	1	0.739048
497003	0.757576	1	0.384088
502485	0.229167	1	0.632142
503657	0.0113169	1	0.91528
504898	1.2774	1	0.258383
507883	0.410547	1	0.521692
513787	0.197456	1	0.656782
515749	0	0	1
518666	4.19934	1	0.0404396
522478	0.255042	1	0.613547
523815	0.464522	1	0.495518
524140	0.374806	1	0.540396
526255	0.113866	1	0.735785
526925	3.16156	1	0.0753909
528985	0.0322266	1	0.857531
529693	9.34893	1	0.00223116
533166	0.00781065	1	0.929576
535435	0.00781065	1	0.929576
535505	0.0748299	1	0.78443
538043	0	0	1
539840	3.11157	1	0.0777378
540093	0.0322266	1	0.857531
542041	0	0	1
543249	0.085767	1	0.769629
544315	4.44137	1	0.0350781
54465	0.00892582	1	0.924731
544848	0.63879	1	0.424149
544887	1.62963	1	0.201754
545703	0	0	1
547198	0.221715	1	0.637737
54868	0.0344444	1	0.852765
548693	1.64886	1	0.199114
550263	0.135762	1	0.712531
550763	0.141695	1	0.706601
552852	0.578981	1	0.446712
553519	0.63879	1	0.424149
554571	0	0	1
555893	1.17226	1	0.278938
556038	0.00186557	1	0.965548
556336	0.571429	1	0.449692
559222	0.429831	1	0.512072
559731	3.05719	1	0.0803806
560208	0	0	1
563276	4.86111	1	0.0274686
572249	1.94839	1	0.162761
572738	0.0104123	1	0.918724
574645	0.159122	1	0.689966
576314	0	0	1
576388	0	0	1
57929	0.721134	1	0.395772
580054	0.5	1	0.4795
581999	0	0	1
582467	0.279698	1	0.596899
583837	1.2	1	0.273322
584165	0.00781065	1	0.929576
584820	1.90664	1	0.167337
585541	13.0861	1	0.000297492
586629	3.36209	1	0.0667132
58678	0.5	1	0.4795
588217	0.326152	1	0.567934
58899	0.0974594	1	0.7549
590965	0	0	1
592990	0.33	1	0.565659
595250	0.295536	1	0.586695
595337	3.37382e-05	1	0.995366
596795	2.80807	1	0.0937909
597064	0.00781065	1	0.929576
597277	1.25868	1	0.261901
601036	0.57133	1	0.449731
604871	7.21982	1	0.00721028
604937	0.113866	1	0.735785
605715	0.00781065	1	0.929576
606086	0.037037	1	0.84739
606725	1.51531	1	0.218331
607136	4.784	1	0.0287254
607695	0.141695	1	0.706601
607934	0.319051	1	0.572179
610853	3.16156	1	0.0753909
612568	2.18201	1	0.139632
613773	0.00781065	1	0.929576
613795	0.137357	1	0.710923
613920	0	0	1
615709	0.00892582	1	0.924731
617098	4.20217	1	0.0403722
620537	0.00781065	1	0.929576
622189	1.8397	1	0.174986
622900	0.0369898	1	0.847486
624434	0.33	1	0.565659
625476	0.577597	1	0.447256
627458	0.137357	1	0.710923
633251	0	0	1
63397	0.0322266	1	0.857531
63462	0.5	1	0.4795
635248	0.00781065	1	0.929576
63566	0.0322266	1	0.857531
635939	6.7179	1	0.00954502
640787	2.17011	1	0.140716
640970	0.0383758	1	0.84469
642931	1.14645	1	0.284294
643764	0.118124	1	0.731078
643859	1.17226	1	0.278938
644282	0	0	1
646854	0.129189	1	0.719274
647129	1.78096	1	0.182032
648669	0.0162963	1	0.89842
648908	0.448202	1	0.50319
650597	0	0	1
651218	0.0113169	1	0.91528
655631	4.64062	1	0.0312236
656881	0.544492	1	0.460577
656973	0.00806248	1	0.928453
657826	8.48189	1	0.00358699
659500	2.05552	1	0.151655
6615	2.12642	1	0.144779
664335	4.36364	1	0.0367139
66535	0.142222	1	0.706082
66881	0.137357	1	0.710923
66916	1.1577	1	0.281943
670048	3.75047	1	0.0527926
673099	0.0773985	1	0.780854
674967	1.98882	1	0.158464
678752	0.777778	1	0.377822
680372	0.899908	1	0.342806
683808	1.09739	1	0.294839
689619	0.107755	1	0.742715
691067	0	0	1
695212	0.749797	1	0.38654
69591	0.00833109	1	0.927274
69600	0.0688187	1	0.793065
697757	1.2	1	0.273322
698030	0.00781065	1	0.929576
69891	13.0861	1	0.000297492
700435	0	0	1
700446	0.252989	1	0.614978
706522	0.00186557	1	0.965548
707910	0	0	1
708050	0.00781065	1	0.929576
70986	0.121361	1	0.727563
710369	0.752105	1	0.385811
710712	1.04021	1	0.307773
711898	26	1	3.41417e-07
713137	0	0	1
713778	0.688519	1	0.406669
714071	2.4011	1	0.12125
716063	7.24194	1	0.00712198
717219	1.1577	1	0.281943
718314	6.7179	1	0.00954502
719633	2.53973	1	0.111014
719828	18.9794	1	1.3214e-05
72183	3.37382e-05	1	0.995366
722411	3.09637	1	0.0784669
73733	0.215828	1	0.642238
74560	0.342449	1	0.558419
75542	5.98614	1	0.0144187
77182	1.03253	1	0.309564
77367	7.11242	1	0.00765516
79587	1.91034	1	0.166926
8182	0	0	1
8189	0.410547	1	0.521692
82318	2.6129	1	0.105998
84723	0.00781065	1	0.929576
86221	0	0	1
87275	0.625	1	0.429195
89735	2.33363	1	0.126606
89923	0.00576446	1	0.93948
90207	4.42768	1	0.0353605
90322	0	0	1
92747	0	0	1
92947	2.5088	1	0.113212
93365	2.79038	1	0.0948319
93417	0	0	1
96509	0.00781065	1	0.929576
96990	0.0773985	1	0.780854
97537	0	0	1
99759	0.0148148	1	0.903124
