## Additional File S7 for "An amplicon panel for high-throughput and low-cost genotyping of Pacific oyster"

### Sheet: pilot_study_before_filters
ind	ind.per.missing	ind.num.typed
F2-03	0.147009	500
F2-08	0.247863	441
F3-111	0.17265	485
F2-16	0.174359	484
F2-32	0.152137	497
F2-37	0.218803	458
F2-40	0.135043	507
F2-47	0.376068	366
F3-07	0.140171	504
F3-11	0.186325	477
F3-14	0.25812	435
F3-17	0.194872	472
F3-19	0.222222	456
F3-22	0.230769	451
F3-42	0.287179	418
F3-47	0.181197	480
F4-03	0.147009	500
F4-08	0.215385	460
F4-10	0.201709	468
F4-13	0.398291	353
F4-22	0.745299	150
F4-29	0.25641	436
F4-35	0.14359	502
F4-46	0.22906	452
F5-01	0.169231	487
F5-07	0.234188	449
F5-23	0.181197	480
F5-29	0.223932	455
F5-32	0.242735	444
F5-35	0.309402	405
F5-40	0.188034	476
F5-44	0.861538	82
F7-04	0.201709	468
F7-07	0.230769	451
F7-10	0.246154	442
F7-12	0.25641	436
F7-18	0.181197	480
F7-26	0.273504	426
F7-30	0.158974	493
F7-41	0.48547	302
F8-05	0.117949	517
F8-08	0.14188	503
F8-11	0.176068	483
F8-15	0.2	469
F8-19	0.203419	467
F8-27	0.184615	478
F8-30	0.206838	465
F8-46	0.377778	365
F9-01	0.135043	507
F9-05	0.160684	492
F9-17	0.728205	160
F9-19	0.162393	491
F9-23	0.179487	481
F9-29	0.225641	454
F9-33	0.129915	510
F9-44	0.206838	465
F9-101	0.133333	508
F10-06	0.206838	465
F10-10	0.169231	487
F10-15	0.278632	423
F10-19	0.234188	449
F10-26	0.208547	464
F10-43	0.167521	488
F10-45	0.218803	458
F12-02	0.205128	466
F12-07	0.17265	485
F12-12	0.189744	475
F12-27	0.239316	446
F12-29	0.2	469
F12-31	0.220513	457
F12-34	0.994872	4
F12-42	0.244444	443
F13-03	0.632479	216
F13-07	0.447863	324
F13-13	0.540171	270
F13-21	0.282051	421
F13-24	0.17094	486
F13-25	0.675214	191
F13-35	0.176068	483
F13-48	0.34359	385
F14-02	0.206838	465
F14-06	0.181197	480
F14-09	0.919658	48
F14-15	0.379487	364
F14-19	0.17094	486
F14-24	0.194872	472
F17-130	0.123077	514
F14-32	0.234188	449
F14-106	0.299145	411
F14-110	0.225641	454
F15-11	0.22906	452
F15-14	0.300855	410
F15-17	0.517949	283
F15-31	0.340171	387
F15-36	0.234188	449
BR1	0.0717949	544
BR2	0.131624	509
BR3	0.145299	501
BR4	0.135043	507
BR5	0.138462	505
BR7	0.14188	503
BR8	0.153846	496
BR9	0.165812	489
BR10	0.0940171	531
BR11	0.0803419	539
BR12	0.152137	497
BR13	0.117949	517
BR14	0.198291	470
BR15	0.131624	509
BR16	0.102564	526
BR17	0.0752137	542
BR18	0.121368	515
BR19	0.105983	524
BR20	0.109402	522
BR21	0.140171	504
BR23	0.100855	527
BR24	0.145299	501
BR25	0.112821	520
BR26	0.0871795	535
BR27	0.0683761	546
BR28	0.117949	517
BR29	0.126496	512
BR30	0.447863	324
BR31	0.116239	518
BR32	0.100855	527
BR33	0.415385	343
BR34	0.335043	390
BR35	0.121368	515
BR36	0.17094	486
BR37	0.123077	514
BR38	0.158974	493
BR39	0.969231	19
BR40	0.562393	257
BR41	0.131624	509
BR42	0.268376	429
BR1.12-A	0.405128	349
BR1.12-B	0.630769	217
BR1.12-C	0.494017	297
BR1.12-D	0.492308	298
BR1.12-E	0.646154	208
BR1.12-F	0.25812	435
BR1.12-G	0.319658	399
BR1.14-A	0.362393	374
BR1.14-B	0.174359	484
BR1.14-C	0.606838	231
BR1.14-D	0.311111	404
BR1.14-E	0.288889	417
BR1.14-F	0.439316	329
BR1.14-G	0.222222	456
BR1.18-A	0.138462	505
BR1.18-B	0.222222	456
BR1.18-C	0.220513	457
BR1.18-D	0.206838	465
BR1.18-E	0.191453	474
BR1.18-F	0.801709	117
BR1.18-G	0.309402	405
BR1.18-H	0.109402	522
BR1.19-A	0.241026	445
BR1.19-B	0.37265	368
BR1.19-C	0.182906	479
BR1.19-D	0.210256	463
BR1.19-E	0.206838	465
BR1.19-F	0.230769	451
BR1.19-G	0.177778	482
F16-08	0.639316	212
F16-17	0.157265	494
F16-22	0.158974	493
F16-26	0.2	469
F16-28	0.174359	484
F16-32	0.189744	475
F16-37	0.105983	524
F16-47	0.0649573	548
F17-02	0.152137	497
F17-08	0.268376	429
F17-17	0.145299	501
F17-20	0.140171	504
F17-25	0.360684	375
F17-26	0.158974	493
F17-37	0.177778	482
F17-39	0.104274	525
F14-143	0.0957265	530
48	0.0820513	538
49	0.112821	520
50	0.0991453	528
51	0.11453	519
52	0.148718	499
53	0.11453	519
54	0.105983	524
55	0.186325	477
56	0.128205	511
57	0.162393	491
58	0.126496	512
59	0.14188	503
60	0.147009	500
61	0.136752	506
62	0.155556	495
63	0.153846	496
64	0.112821	520
65	0.164103	490
66	0.17094	486
67	0.155556	495
68	0.145299	501
69	0.145299	501
70	0.140171	504
71	0.155556	495
72	0.162393	491
73	0.164103	490
74	0.121368	515
75	0.136752	506
76	0.135043	507
77	0.135043	507
78	0.119658	516
79	0.165812	489
729	0.126496	512
735	0.157265	494
741	0.17094	486
718	0.138462	505
724	0.17265	485
730	0.165812	489
736	0.164103	490
742	0.552137	263
748	0.14359	502
706	0.167521	488
713	0.316239	401
725	0.14188	503
743	0.174359	484
708	0.128205	511
714	0.105983	524
732	0.189744	475
738	0.0974359	529
744	0.150427	498
709	0.112821	520
715	0.148718	499
721	0.162393	491
727	0.102564	526
733	0.157265	494
745	0.155556	495
751	0.128205	511
710	0.165812	489
716	0.126496	512
722	0.153846	496
734	0.126496	512
746	0.128205	511
752	0.112821	520
501	0.499145	294
507	0.241026	445
513	0.316239	401
519	0.186325	477
525	0.155556	495
543	0.128205	511
502	0.162393	491
508	0.905983	56
514	0.386325	360
520	0.952137	29
526	0.263248	432
503	0.781197	129
509	0.174359	484
515	0.17265	485
521	0.536752	272
527	0.830769	100
545	0.230769	451
504	0.203419	467
516	0.152137	497
522	0.994872	4
528	0.336752	389
534	0.239316	446
540	0.564103	256
505	0.478632	306
511	0.160684	492
529	0.276923	424
535	0.695726	179
541	0.82735	102
547	0.169231	487
506	0.516239	284
512	0.535043	273
1801	0.176068	483
1802	0.14188	503
1803	0.150427	498
1808	0.124786	513
1810	0.17094	486
1813	0.128205	511
1814	0.210256	463
1815	0.160684	492
1816	0.196581	471
1817	0.217094	459
1818	0.348718	382
1819	0.147009	500
1820	0.217094	459
1822	0.109402	522
1824	0.140171	504
1827	0.117949	517
1829	0.241026	445
1837	0.234188	449
1839	0.164103	490
1840	0.157265	494
1844	0.208547	464
1846	0.123077	514
1847	0.129915	510
1848	0.107692	523
1849	0.109402	522
1852	0.153846	496
1853	0.153846	496
1854	0.140171	504
1855	0.17094	486
1856	0.109402	522
1857	0.124786	513
1860	0.107692	523
101	0.22906	452
102	0.194872	472
103	0.290598	416
104	0.196581	471
105	0.196581	471
106	0.158974	493
107	0.160684	492
108	0.0957265	530
109	0.135043	507
110	0.17265	485
111	0.160684	492
112	0.152137	497
113	0.179487	481
114	0.145299	501
115	0.17094	486
116	0.109402	522
117	0.14188	503
118	0.14359	502
119	0.205128	466
120	0.136752	506
121	0.14359	502
122	0.0940171	531
1501	0.155556	495
1502	0.123077	514
1503	0.162393	491
1504	0.145299	501
1505	0.105983	524
1506	0.14359	502
1507	0.128205	511
1508	0.128205	511
1509	0.138462	505
1551	0.158974	493
1552	0.160684	492
1553	0.17094	486
1554	0.133333	508
1555	0.203419	467
1556	0.0905983	533
1557	0.119658	516
1558	0.0666667	547
1559	0.135043	507
1560	0.17265	485
1561	0.14188	503
1562	0.157265	494
1563	0.230769	451
1564	0.147009	500
1565	0.136752	506
1566	0.0923077	532
1567	0.135043	507
1568	0.148718	499
1569	0.135043	507
1570	0.153846	496
1571	0.145299	501
1572	0.124786	513
1573	0.124786	513
1574	0.0905983	533
1601	0.124786	513
1602	0.138462	505
1603	0.150427	498
1604	0.0991453	528
1605	0.148718	499
1606	0.112821	520
1607	0.126496	512
1608	0.14359	502

### Sheet: VIU_OFR5_328_loc
indiv	num_genos
BR27	324
BR28	322
BR29	323
BR31	322
BR32	324
BR35	323
BR36	320
BR37	320
BR38	319
BR41	320
BR42	286
BR1	326
BR1.12-F	292
BR1.14-B	317
BR1.14-E	278
BR1.14-G	304
BR1.18-A	318
BR1.18-B	298
BR1.18-C	303
BR1.18-D	300
BR1.18-E	303
BR1.18-H	324
BR1.19-A	293
BR1.19-C	309
BR1.19-D	300
BR1.19-E	306
BR1.19-F	293
BR1.19-G	309
BR10	325
BR11	326
BR12	311
BR13	319
BR14	306
BR15	318
BR16	319
BR17	323
BR18	320
BR19	323
BR2	322
BR20	326
BR21	322
BR23	324
BR24	318
BR25	322
BR26	325
BR3	317
BR4	317
BR5	319
BR7	316
BR8	319
BR9	318
F10-06	308
F10-10	310
F10-15	273
F10-19	292
F10-26	306
F10-43	301
F10-45	299
F12-02	307
F12-07	314
F12-12	310
F12-27	298
F12-29	309
F12-31	305
F12-42	293
F13-21	290
F13-24	315
F13-35	296
F14-02	304
F14-06	314
F14-106	275
F14-110	309
F14-143	321
F14-19	308
F14-24	309
F14-32	299
F15-11	292
F15-36	291
F16-17	318
F16-22	319
F16-26	305
F16-28	311
F16-32	312
F16-37	325
F16-47	326
F17-02	316
F17-08	291
F17-130	321
F17-17	320
F17-20	320
F17-26	318
F17-37	311
F17-39	323
F2-03	317
F2-08	294
F2-16	309
F2-32	316
F2-37	303
F2-40	321
F3-07	322
F3-11	314
F3-111	317
F3-14	293
F3-17	313
F3-19	303
F3-22	296
F3-42	274
F3-47	312
F4-03	316
F4-08	299
F4-10	304
F4-29	294
F4-35	322
F4-46	301
F5-01	308
F5-07	300
F5-23	308
F5-29	297
F5-32	293
F5-40	308
F7-04	304
F7-07	302
F7-10	292
F7-12	292
F7-18	312
F7-26	286
F7-30	317
F8-05	321
F8-08	317
F8-11	311
F8-15	304
F8-19	304
F8-27	309
F8-30	307
F9-01	323
F9-05	315
F9-101	323
F9-19	318
F9-23	312
F9-29	296
F9-33	321
F9-44	309

### Sheet: MBP_CHR8_289_loc
indiv	num_genos
108_4	288
113_10	288
110_4	285
112_1	285
117_9	286
108_6	289
112_6	289
112_9	288
109_1	287
112_3	288
116_1	288
111_1	287
112_5	289
117_4	286
102_3	285
113_101	287
115_8	284
114_9	285
113_1	285
116_5	287
114_2	286
105_5	286
109_2	286
117_3	286
102_6	287
115_6	286
110_6	285
116_8	287
110_5	287
106_8	283
111_6	285
103_10	286
114_6	286
112_8	289
108_1	287
106_10	285
107_4	286
115_9	283
108_2	286
103_7	283
115_1	286
110_3	278
114_3	286
117_1	285
111_3	286
103_6	283
115_5	277
108_3	288
107_6	283
111_4	285
113_5	284
105_8	285
110_2	286
111_8	287
106_4	281
113_3	283
107_5	286
102_5	281
116_9	285
106_7	286
101_5	285
107_2	285
115_4	283
111_9	286
105_10	287
107_3	287
113_2	284
114_7	280
109_9	286
105_6	285
106_5	281
112_7	284
102_10	285
109_6	282
110_1	286
109_4	286
117_7	284
103_3	285
108_9	286
110_8	283
107_8	281
106_9	285
109_3	285
101_9	284
102_2	284
103_2	284
116_7	283
114_4	283
107_1	284
105_1	284
101_2	282
115_3	280
102_108	283
108_8	286
117_5	286
105_4	283
116_10	283
101_8	281
116_6	283
101_1	283
113_6	279
106_108	284
103_5	278
109_7	286
114_1	284
101_4	284
111_2	281
117_6	282
103_1	279
102_4	278
101_6	273
58_6M	287
79_1M	284
55_45F	283
55_27F	286
65_3M	286
55_14M	284
65_4F	286
58_29M	287
79_4M	281
58_9F	287
65_11M	286
55_3F	281
55_16M	284
58_33M	287
79_13M	282
58_20M	284
65_19M	282
79_18M	284
55_41F	287
55_5F	286
79_6M	286
65_5M	281
55_17M	285
55_2F	255
