## Additional File S8 for "An amplicon panel for high-throughput and low-cost genotyping of Pacific oyster"

### Sheet: VIU_F2_v_VIU_F1_report_364_loc
indiv	p1	p1_logl	p1_nloc	p2	p2_logl	p2_nloc	other_assigns
F10-06	BR25	22.85	332	NA	NA	NA
F10-10	BR25	26.87	337	BR23	8.32	340
F10-15	BR25	12.88	301	BR1.19-F	10.18	280	BR23(9); BR1.19-D(6.7)
F10-19	BR23	23.6	321	BR25	12.01	318
F10-26	BR25	6.76	330	NA	NA	NA
F10-43	BR25	18.89	328	BR23	14.94	329
F10-45	BR25	17.86	325	BR23	7.47	329
F12-02	BR20	31.68	334	BR14	21.46	322
F12-07	BR20	28.55	344	BR14	23.41	329
F12-12	BR20	32.25	342	BR14	20.62	329
F12-27	BR20	26.28	326	BR14	25.49	314
F12-29	BR20	36.45	339	BR14	25.78	327	BR1.19-A(8.1)
F12-31	BR20	51.28	333	BR14	29.5	321	BR1.19-A(9.1)
F12-42	BR20	35.07	323	BR14	25.37	312	BR1.19-A(11.8)
F13-21	BR26	44.14	318	NA	NA	NA
F13-24	BR26	28.52	348	NA	NA	NA
F13-35	BR26	40.66	325	NA	NA	NA
F14-02	BR24	21.43	332	BR2	19.43	334
F14-06	BR24	28.93	338	NA	NA	NA
F14-106	BR24	39.81	301	BR2	16.49	303
F14-110	BR24	16.68	331	NA	NA	NA
F14-143	BR2	19.3	351	NA	NA	NA
F14-19	BR24	17.55	333	BR2	16.29	337
F14-24	BR26	49.78	341	BR24	36.74	336
F14-32	BR24	24.03	324	NA	NA	NA
F15-11	BR18	38.05	319	BR10	28.96	321
F15-36	BR10	39.74	319	BR18	37.33	317
F16-17	BR2	11.55	347	BR1.18-E	11.04	330
F16-22	NA	NA	NA	NA	NA	NA
F16-26	BR1.18-E	15.24	320	NA	NA	NA
F16-28	BR1.18-E	77.46	329	BR2	12.89	338
F16-32	NA	NA	NA	NA	NA	NA
F16-37	BR1.18-E	18.47	335	BR2	5.74	353
F16-47	BR1.18-E	26.66	336	NA	NA	NA
F17-02	BR21	35.65	346	NA	NA	NA
F17-08	BR21	18.68	313	BR5	6.9	314
F17-130	BR21	20.68	350	NA	NA	NA
F17-17	BR5	14.45	346	NA	NA	NA
F17-20	NA	NA	NA	NA	NA	NA
F17-26	BR5	17.69	343	BR21	14.95	347
F17-37	BR5	5.15	338	NA	NA	NA
F17-39	BR21	25.77	352	NA	NA	NA
F2-03	BR11	30.3	349	NA	NA	NA
F2-08	BR11	36.04	320	BR19	27.48	318
F2-16	BR11	22.75	340	NA	NA	NA
F2-32	BR19	34.96	346	BR11	20.64	348
F2-37	BR11	29.53	331	BR19	13.88	330
F2-40	BR11	37.94	353	BR19	19.96	352
F3-07	BR2	7.71	350	NA	NA	NA
F3-11	BR2	14.95	342	BR14	12.04	328
F3-111	BR14	30.39	331	NA	NA	NA
F3-14	BR14	22.92	310	NA	NA	NA
F3-17	BR14	13.51	326	BR2	11.33	336
F3-19	BR14	13.94	319	NA	NA	NA
F3-22	BR14	12.65	313	BR2	6.42	323
F3-42	NA	NA	NA	NA	NA	NA
F3-47	BR2	11.44	337	NA	NA	NA
F4-03	BR11	25.66	344	BR14	16.33	327
F4-08	BR14	22.13	315	BR11	12.8	326
F4-10	BR14	29.25	319	BR11	26.52	334
F4-29	BR14	20.99	308	BR11	20.95	320
F4-35	BR11	22.28	350	NA	NA	NA
F4-46	BR11	21.42	333	BR14	18.19	320
F5-01	BR3	30.91	331	BR1.18-D	7.01	312
F5-07	BR3	30.63	325	NA	NA	NA
F5-23	BR3	31.55	334	BR10	5.55	336
F5-29	BR10	14.62	325	NA	NA	NA
F5-32	BR3	11.64	317	BR10	5.45	321
F5-40	BR10	15.37	337	NA	NA	NA
F7-04	BR17	37.29	333	BR4	13.8	330
F7-07	BR17	13.23	335	BR4	10.19	331
F7-10	BR17	28.13	321	BR4	14.66	316
F7-12	BR4	26.18	317	BR17	6.04	320
F7-18	BR17	32.04	345	BR4	15.63	338
F7-26	BR17	38.22	311	BR4	12.87	307
F7-30	BR4	20.59	341	NA	NA	NA
F8-05	BR7	32.65	345	NA	NA	NA
F8-08	BR3	17.91	341	BR7	14.72	340
F8-11	BR7	34.06	333	BR3	12.35	337
F8-15	BR7	21.21	328	NA	NA	NA
F8-19	BR7	6.49	326	NA	NA	NA
F8-27	BR7	18.57	334	BR3	14.89	334
F8-30	BR3	6.59	332	NA	NA	NA
F9-01	BR9	39.37	346	NA	NA	NA
F9-05	BR23	28.36	345	BR9	20.47	340
F9-101	BR9	11.63	344	NA	NA	NA
F9-19	BR23	16.52	348	BR9	14.52	341
F9-23	BR9	30.32	336	BR23	18.83	340
F9-29	BR23	16.31	323	BR9	16.03	317
F9-33	BR23	36.77	352	BR9	19.41	345
F9-44	BR9	23.22	331	BR23	8.72	336

### Sheet: VIU_F2_v_VIU_F1_report_328_loc
indiv	p1	p1_logl	p1_nloc	p2	p2_logl	p2_nloc	other_assigns
F10-06	BR25	21.86	303	BR23	13.26	307
F10-10	BR25	19.69	306	BR23	14.17	308
F10-15	BR25	18.24	272	BR1.19-F	9.6	252	BR23(8.3); BR1.19-D(6)
F10-19	BR23	27.37	289	BR25	14.17	288
F10-26	BR23	11.82	303	NA	NA	NA
F10-43	BR23	18.77	298	BR25	14.91	297	BR1.19-D(6.6)
F10-45	BR25	10.39	296	NA	NA	NA
F12-02	BR20	33.69	306	BR14	27.01	294
F12-07	BR14	37.94	297	BR20	33.94	313
F12-12	BR20	43.24	309	BR14	26.28	296
F12-27	BR20	30.69	298	BR14	29.27	287
F12-29	BR20	37.96	308	BR14	30.55	296	BR1.19-A(9.7); BR1.19-G(5.8)
F12-31	BR20	44.96	303	BR14	28.25	292	BR1.19-A(7)
F12-42	BR20	39.03	292	BR14	22.9	281	BR1.19-A(15.6)
F13-21	BR26	38.57	289	NA	NA	NA
F13-24	BR26	26.92	314	NA	NA	NA
F13-35	BR26	37.12	294	NA	NA	NA
F14-02	BR24	26.94	300	BR2	21.67	302
F14-06	BR24	31.26	307	BR2	11.51	312
F14-106	BR24	33.28	272	BR2	22.82	274
F14-110	BR24	15.44	302	BR2	13.98	304
F14-143	BR2	24.33	316	BR24	7.91	312
F14-19	BR2	21.65	304	BR24	20.05	301
F14-24	BR26	43.02	307	BR24	35.2	304
F14-32	BR24	23.3	293	BR2	16.11	296
F15-11	BR10	36.11	289	BR18	34.89	286	BR16(7.5)
F15-36	BR10	37.64	288	BR18	37.26	285
F16-17	BR1.18-E	34.61	295	BR2	19.87	312
F16-22	BR1.18-E	14.96	297	BR2	12.09	315
F16-26	BR1.18-E	21.78	287	NA	NA	NA
F16-28	BR1.18-E	66.87	297	BR2	21.2	306
F16-32	BR1.18-E	16.76	293	NA	NA	NA
F16-37	BR1.18-E	22.66	301	BR2	9.72	319
F16-47	BR1.18-E	38.29	301	NA	NA	NA
F17-02	BR21	39.27	312	NA	NA	NA
F17-08	BR21	15.31	286	BR5	14.85	288
F17-130	BR21	18.95	316	BR5	7.94	313
F17-17	BR5	23.28	313	BR21	9.28	316
F17-20	NA	NA	NA	NA	NA	NA
F17-26	BR5	19.74	310	BR21	17.33	313
F17-37	BR5	13.86	306	NA	NA	NA
F17-39	BR21	33.73	318	BR5	9.72	314
F2-03	BR11	36.64	316	BR19	8.85	313
F2-08	BR11	34.87	292	BR19	34.35	290
F2-16	BR11	23.73	307	BR19	7.24	304
F2-32	BR19	32.64	312	BR11	30.73	314
F2-37	BR11	28.41	301	BR19	25.24	300
F2-40	BR11	33.18	319	BR19	22.87	317
F3-07	BR2	15.39	317	BR14	12.94	304
F3-11	BR14	19.17	298	BR2	16.07	310
F3-111	BR14	30.85	300	BR2	19.22	311
F3-14	BR14	18.18	282	BR2	6.59	289
F3-17	BR14	20.33	299	BR2	14.84	308
F3-19	BR14	23.77	291	BR2	12.24	298
F3-22	BR2	25.84	292	BR14	18.09	284
F3-42	BR14	5.27	261	NA	NA	NA
F3-47	BR2	21.32	306	BR14	18.19	296
F4-03	BR11	20.48	314	BR14	12.5	298
F4-08	BR14	25.56	287	BR11	15.96	297
F4-10	BR14	26.29	288	BR11	25.51	302
F4-29	BR11	22	292	BR14	21.77	281
F4-35	BR11	17.49	320	BR14	5.93	301
F4-46	BR14	26.07	288	BR11	22.27	299
F5-01	BR3	24.28	299	BR1.18-D	9.45	282
F5-07	BR3	26.86	295	BR10	11.45	298
F5-23	BR3	26.7	304	BR10	13.02	305
F5-29	BR10	15.95	295	BR3	7.93	290
F5-32	BR3	15.23	288	BR10	13.72	291
F5-40	BR10	21.24	306	BR3	9.82	303
F7-04	BR17	40.87	301	BR4	29.48	298
F7-07	BR4	26.12	296	BR17	24.49	300
F7-10	BR17	36.42	289	BR4	27.08	284
F7-12	BR4	33.35	286	BR17	15.22	289
F7-18	BR17	48.04	310	BR4	27.86	303
F7-26	BR17	44.35	283	BR4	21.38	279
F7-30	BR4	33.97	310	BR17	16.3	313
F8-05	BR7	31.06	310	BR3	13.76	312
F8-08	BR3	26.51	308	BR7	22.88	308
F8-11	BR7	34.96	300	BR3	24.47	304
F8-15	BR7	27.21	296	NA	NA	NA
F8-19	BR7	18.51	295	BR3	11.45	297
F8-27	BR7	28.21	301	BR3	16.05	301
F8-30	BR7	16.72	296	BR3	13.48	301
F9-01	BR9	36.01	313	BR23	8.9	319
F9-05	BR23	37.15	312	BR9	23.16	307
F9-101	BR23	15.99	319	BR9	12.95	313
F9-19	BR23	26.39	315	BR9	17.64	309
F9-23	BR9	30.75	305	BR23	21.22	309
F9-29	BR23	29.06	294	BR9	17.57	288
F9-33	BR23	32.3	318	BR9	20.69	312
F9-44	BR9	23.42	301	BR23	23.41	306

### Sheet: MBP_CHR8_PO_324_loc
indiv	p1	p1_logl	p1_nloc	p2	p2_logl	p2_nloc	other_assigns
101_1	55_16M	28.65	313	55_3F	17.57	306
101_2	55_3F	26.06	307	55_16M	22.8	310
101_4	55_16M	25.85	308	55_3F	12.56	304
101_5	55_3F	34.58	310	NA	NA	NA
101_6	55_3F	17.21	294	55_16M	12.82	296
101_8	55_16M	23.56	306	55_3F	22.4	304
101_9	55_16M	22.07	312	55_3F	17.66	308	55_45F(7.8)
102_10	55_14M	27.59	316	55_3F	24.66	312
102_108	55_14M	33.06	311	55_3F	21.36	309
102_2	55_14M	25.06	316	55_3F	22.06	311
102_3	55_3F	37.46	310	55_14M	21.37	312
102_4	55_14M	32.52	305	55_3F	27.65	300
102_5	55_14M	25.26	310	55_3F	21.37	304
102_6	55_3F	26.28	312	55_14M	12.39	316
103_1	55_45F	29.03	308	55_17M	20.23	309	55_14M(9.9)
103_10	55_45F	39.67	313	55_17M	18.74	316
103_2	55_17M	34.94	314	55_45F	29.68	312	55_16M(13.5)
103_3	55_17M	27.23	314	55_45F	19.63	313
103_5	55_45F	30.85	308	55_17M	22.66	309
103_6	55_17M	37.79	311	55_45F	29.65	309
103_7	55_17M	50.84	315	55_45F	26.39	311
105_1	55_27F	15.56	311	58_29M	9.22	313
105_10	55_27F	37.21	315	58_29M	16.41	318	58_20M(6.7)
105_4	55_27F	28.14	310	58_29M	12.73	312
105_5	55_27F	23.46	316	58_29M	22.22	319
105_6	55_27F	24.9	313	58_29M	6.46	317
105_8	55_27F	10.69	315	58_29M	7.53	318
106_10	58_20M	26.98	316	55_27F	25.83	315
106_108	58_20M	24.25	312	55_27F	21.55	311
106_4	58_20M	36.71	310	NA	NA	NA
106_5	55_27F	41.03	309	58_20M	11.82	310
106_7	58_20M	40.27	316	55_27F	40.02	315
106_8	58_20M	27.72	314	55_27F	18.54	312
106_9	58_20M	34.71	312	55_27F	14.57	312
107_1	58_6M	15.51	314	NA	NA	NA
107_2	58_6M	28.3	315	NA	NA	NA
107_3	58_6M	16.13	317	NA	NA	NA
107_4	58_6M	28.75	317	NA	NA	NA
107_5	58_6M	30.75	317	NA	NA	NA
107_6	58_6M	21.04	314	NA	NA	NA
107_8	58_29M	14.58	311	58_6M	10.34	311
108_1	65_5M	19.09	310	NA	NA	NA
108_2	65_5M	11.28	310	NA	NA	NA
108_3	65_5M	25.89	311	NA	NA	NA
108_4	65_5M	45.8	311	NA	NA	NA
108_6	65_5M	20.99	313	55_5F	6.23	320
108_8	65_5M	19.62	310	NA	NA	NA
108_9	65_5M	34.13	308	NA	NA	NA
109_1	65_3M	27.96	317	NA	NA	NA
109_2	65_3M	29.71	314	NA	NA	NA
109_3	65_3M	31.19	315	NA	NA	NA
109_4	65_3M	29.34	312	NA	NA	NA
109_6	65_3M	27.62	311	NA	NA	NA
109_7	65_3M	22.11	312	NA	NA	NA
109_9	65_3M	19.76	314	NA	NA	NA
110_1	NA	NA	NA	NA	NA	NA
110_2	65_11M	22.65	317	NA	NA	NA
110_3	65_11M	17.04	310	55_45F	16.33	307
110_4	65_11M	11.66	317	55_45F	11.53	313
110_5	65_11M	10.65	319	NA	NA	NA
110_6	65_11M	25.32	316	NA	NA	NA
110_8	65_11M	25.1	310	NA	NA	NA
111_1	79_6M	15.83	315	55_2F	13.12	279
111_2	79_6M	18.92	307	NA	NA	NA
111_3	79_6M	23.81	315	NA	NA	NA
111_4	55_2F	11.56	277	79_6M	6.13	312
111_6	79_6M	20	312	55_2F	9.58	278
111_8	58_6M	30.71	318	58_29M	10.76	318
111_9	79_6M	23.85	310	55_2F	8.01	277
112_1	79_4M	11.2	311	NA	NA	NA
112_3	79_4M	11.74	312	NA	NA	NA
112_5	55_2F	23.09	280	NA	NA	NA
112_6	55_2F	15.82	280	NA	NA	NA
112_7	79_4M	22.96	307	NA	NA	NA
112_8	79_4M	20	312	NA	NA	NA
112_9	79_4M	24.02	313	55_2F	8.32	280
113_1	79_18M	19.98	312	NA	NA	NA
113_10	79_18M	12.66	317	NA	NA	NA
113_101	79_18M	13.93	313	55_45F	9.91	313
113_2	79_18M	8.7	311	NA	NA	NA
113_3	79_18M	16.73	308	55_45F	11.57	309
113_5	79_18M	17.49	313	55_45F	5.97	314
113_6	79_18M	22.09	306	NA	NA	NA
114_1	58_33M	34.13	313	65_4F	33.33	312
114_2	58_33M	28.79	319	65_4F	5.2	318
114_3	65_4F	23.41	317	58_33M	21.8	318
114_4	65_4F	13.63	315	NA	NA	NA
114_6	58_33M	24.26	317	65_4F	23.12	315
114_7	65_4F	17.28	311	58_33M	16.97	311
114_9	58_33M	19.23	317	65_4F	16.08	317
115_1	79_13M	9.18	314	NA	NA	NA
115_3	79_13M	8.42	306	NA	NA	NA
115_4	79_13M	42.37	311	NA	NA	NA
115_5	79_13M	34.23	305	NA	NA	NA
115_6	79_13M	14.74	315	NA	NA	NA
115_8	79_13M	10.98	313	NA	NA	NA
115_9	79_13M	60.45	312	NA	NA	NA
116_1	NA	NA	NA	NA	NA	NA
116_10	65_19M	21.65	305	NA	NA	NA
116_5	65_19M	22.99	312	NA	NA	NA
116_6	65_19M	25.57	309	NA	NA	NA
116_7	65_19M	29.32	308	NA	NA	NA
116_8	65_19M	17.65	312	55_41F	12.74	317
116_9	65_19M	18.21	307	NA	NA	NA
117_1	58_9F	41.86	317	79_1M	23.24	313
117_3	79_1M	33.25	316	58_9F	7.64	319
117_4	58_9F	41.92	320	NA	NA	NA
117_5	79_1M	24.09	312	58_9F	20.31	315
117_6	58_9F	54.38	314	79_1M	26.84	309
117_7	79_1M	40.78	313	NA	NA	NA
117_9	58_9F	32.22	317	79_1M	26.23	315

### Sheet: MBP_CHR8_PO_289_loc
indiv	p1	p1_logl	p1_nloc	p2	p2_logl	p2_nloc	other_assigns
101_1	55_3F	27.01	275	55_16M	26.55	281
101_2	55_3F	30.16	276	55_16M	25.24	278
101_4	55_16M	26.51	280	55_3F	18.14	277
101_5	55_3F	29.87	277	55_16M	12.14	281
101_6	55_16M	20.37	269	55_3F	15.73	268
101_8	55_16M	28.59	277	55_3F	23.66	276	55_45F(5.5)
101_9	55_16M	33.62	279	55_3F	13.46	276	55_45F(11.9)
102_10	55_14M	30.15	282	55_3F	25.35	278
102_108	55_14M	36.47	280	55_3F	28.66	278
102_2	55_14M	35.1	282	55_3F	30.46	277
102_3	55_3F	34.33	277	55_14M	28.99	280
102_4	55_14M	38.58	276	55_3F	31.5	272
102_5	55_14M	31.67	278	55_3F	25.02	273
102_6	55_3F	33.14	280	55_14M	28.39	283
103_1	55_17M	29.93	277	55_45F	28.78	277	55_14M(18.4)
103_10	55_45F	33.39	282	55_17M	25.79	284	55_16M(13.2)
103_2	55_17M	40.12	282	55_45F	30.47	280	55_16M(16.6)
103_3	55_17M	32.73	283	55_45F	24.37	283
103_5	55_45F	32.75	277	55_17M	29.19	277	55_16M(10.8)
103_6	55_17M	41.41	280	55_45F	29.13	278	55_16M(19.5)
103_7	55_17M	45.49	282	55_45F	30.14	279
105_1	58_29M	21.71	282	55_27F	13.76	281
105_10	55_27F	31.16	284	58_29M	21.72	285	58_20M(7.9)
105_4	55_27F	30.23	280	58_29M	20.03	281
105_5	58_29M	27.26	285	55_27F	23.48	283	55_2F(5.1)
105_6	55_27F	25.98	282	58_29M	14.25	284
105_8	58_29M	15.59	284	55_27F	15.11	282
106_10	58_20M	29.55	281	55_27F	21.58	282
106_108	58_20M	34.92	280	55_27F	23.37	281
106_4	58_20M	37.32	278	55_27F	18.1	278
106_5	55_27F	35.6	278	58_20M	23.83	277
106_7	58_20M	38.36	282	55_27F	32.27	283
106_8	58_20M	26.5	280	55_27F	20.59	280
106_9	58_20M	47.48	280	55_27F	20.37	282
107_1	58_6M	21.43	282	58_29M	9.13	282	58_20M(8.5); 55_45F(6.9)
107_2	58_6M	23.18	283	NA	NA	NA
107_3	58_6M	21.83	285	NA	NA	NA
107_4	58_6M	24.92	284	NA	NA	NA
107_5	58_6M	28.75	284	58_9F	5.58	284
107_6	58_6M	27.59	281	NA	NA	NA
107_8	58_29M	17.44	279	58_6M	13.89	279
108_1	65_5M	16.31	279	NA	NA	NA
108_2	65_5M	9.8	278	NA	NA	NA
108_3	65_5M	18.71	280	55_5F	10.76	285
108_4	65_5M	41.02	280	NA	NA	NA
108_6	65_5M	16.19	281	55_5F	11.61	286
108_8	65_5M	19.22	279	NA	NA	NA
108_9	65_5M	27.23	278	NA	NA	NA
109_1	65_3M	23.41	285	NA	NA	NA
109_2	65_3M	26.87	283	55_5F	8.33	283
109_3	65_3M	29.86	282	NA	NA	NA
109_4	65_3M	30.38	283	55_5F	10.39	283
109_6	65_3M	26.85	280	55_5F	5.92	279
109_7	65_3M	17.86	283	NA	NA	NA
109_9	65_3M	25.46	283	55_5F	5.1	284
110_1	55_45F	9.36	280	NA	NA	NA
110_2	65_11M	28.44	283	NA	NA	NA
110_3	55_45F	19.76	273	65_11M	17.8	275
110_4	65_11M	14.26	282	55_45F	7.91	279
110_5	65_11M	15.25	284	55_45F	11.65	281
110_6	65_11M	28.14	282	55_45F	10.38	279
110_8	65_11M	25.76	280	NA	NA	NA
111_1	79_6M	16.69	284	55_2F	8.53	254
111_2	79_6M	9.82	278	NA	NA	NA
111_3	79_6M	21.64	283	NA	NA	NA
111_4	55_2F	10.2	253	79_6M	7.1	282
111_6	79_6M	23.52	282	55_2F	5.02	253
111_8	58_6M	28.76	285	58_29M	12.2	285
111_9	79_6M	17.58	283	55_2F	7.15	253
112_1	79_4M	23.59	277	NA	NA	NA
112_3	79_4M	25.31	280	NA	NA	NA
112_5	55_2F	19.83	255	NA	NA	NA
112_6	79_4M	15.16	281	55_2F	12.67	255
112_7	79_4M	22.25	277	NA	NA	NA
112_8	79_4M	26.2	281	NA	NA	NA
112_9	79_4M	28.98	280	55_2F	10.26	255
113_1	55_45F	18.86	280	79_18M	17.37	280
113_10	55_45F	15.01	282	79_18M	14.24	284
113_101	79_18M	15.12	282	55_45F	14.3	282
113_2	55_45F	22.09	280	NA	NA	NA
113_3	55_45F	18.78	279	79_18M	9.67	279
113_5	79_18M	18.02	280	55_45F	11.57	281
113_6	79_18M	15.6	276	55_45F	14.75	276
114_1	58_33M	49.71	282	65_4F	37.46	281
114_2	65_4F	28.43	283	58_33M	27.14	284
114_3	65_4F	34.11	283	58_33M	33.94	284
114_4	58_33M	22.92	282	65_4F	14.74	281
114_6	58_33M	43.17	285	65_4F	40.43	283
114_7	58_33M	28.84	278	65_4F	15.01	278
114_9	65_4F	35.58	283	58_33M	32.49	283
115_1	79_13M	11.52	280	NA	NA	NA
115_3	79_13M	17.57	275	NA	NA	NA
115_4	79_13M	42.79	277	NA	NA	NA
115_5	79_13M	37.8	271	NA	NA	NA
115_6	79_13M	7.97	281	NA	NA	NA
115_8	79_13M	14.55	279	65_19M	7.37	280
115_9	79_13M	54.52	277	NA	NA	NA
116_1	55_41F	11.93	286	NA	NA	NA
116_10	65_19M	19.11	277	55_41F	12.64	281
116_5	65_19M	27.54	281	NA	NA	NA
116_6	65_19M	23.6	279	55_41F	7.09	281
116_7	65_19M	28.14	278	55_41F	6.56	281
116_8	65_19M	22.15	281	55_41F	19.35	285
116_9	65_19M	20.33	279	NA	NA	NA
117_1	58_9F	37.18	284	79_1M	27.63	281
117_3	79_1M	35.64	282	58_9F	12.82	284
117_4	58_9F	43.83	285	79_1M	18.08	281
117_5	58_9F	27.34	285	79_1M	26.29	282
117_6	58_9F	50.25	282	79_1M	32.12	278	58_33M(6.4)
117_7	79_1M	42.22	281	58_9F	10.75	282
117_9	58_9F	34.6	284	79_1M	27.16	282
