## Additional File S9 for "An amplicon panel for high-throughput and low-cost genotyping of Pacific oyster"

### Sheet: VIU_OFR5_null_alleles (>=4)
loci_with_more_than_four_incompat
3268
23378
27449
34300
58678
66535
77182
79587
82318
90207
104020
150752
158015
159602
192780
202484
207422
238919
269821
305944
345781
375842
393393
399998
417728
431744
451785
526255
544848
547198
556038
607934
625476
673099
680372
722411

### Sheet: VIU_OFR5_all_loci_incl_incomp
filtered_loci (with incompatibles)
100388
102265
102505
104020
104405
111201
111324
111882
114046
115606
116788
118134
119427
119428
119514
119849
125357
131031
136533
138464
138601
138860
139828
140533
147536
148053
150752
154736
157852
158015
159346
159602
159604
159680
163092
167008
168143
168382
168676
169469
173090
174438
174990
180049
180214
181344
181514
188337
190459
19270
192780
194147
196177
196565
196851
197217
200741
201012
202315
202484
202571
207422
207560
211776
214053
214058
216163
216864
219265
222491
223559
223892
224399
224828
227087
229691
231859
232610
23378
23523
238919
240343
241979
243041
243686
245889
246161
247721
249654
25087
255749
258662
259115
26151
265979
268230
269821
272309
272996
273877
27449
279109
282021
282718
284057
284835
289999
290537
291093
291426
292816
293695
294869
299098
299619
302631
305944
308185
308258
312829
315100
316878
320433
326336
3268
327042
330242
341011
341063
34280
34300
343053
344688
345781
346493
346509
355700
356321
357890
359672
364228
366276
366938
36818
368187
372919
372980
374421
375054
375842
377709
378184
379858
38028
38036
381232
382211
382579
382890
384584
390375
391729
391745
392137
392924
393393
395592
397371
399998
400646
405179
405959
406048
409923
410782
410807
410860
411010
417353
417728
4186
421064
422318
426591
426979
429881
431100
431686
431744
432438
434351
439309
439497
441809
442122
443924
444331
446175
447621
448334
451785
451981
457859
463421
464822
469149
469315
470013
479648
484669
485128
487181
490695
492250
493891
497003
502485
503657
504898
507883
513787
518666
522478
523815
524140
526255
526925
528985
529693
533166
535435
535505
539840
540093
543249
544315
54465
544848
544887
545703
547198
54868
548693
550263
550763
552852
553519
554571
555893
556038
556336
559222
559731
563276
572249
572738
574645
57929
580054
581999
582467
583837
584165
584820
586629
58678
588217
58899
590965
592990
595250
595337
596795
597064
597277
601036
604937
605715
606086
606725
607136
607695
607934
610853
612568
613795
617098
622189
624434
625476
633251
63397
63462
635248
63566
635939
640787
640970
642931
643764
643859
646854
647129
648669
648908
650597
651218
655631
656881
657826
659500
6615
664335
66535
66881
66916
670048
673099
674967
678752
680372
683808
689619
691067
695212
69591
69600
697757
698030
700435
700446
706522
708050
70986
710369
710712
713778
714071
716063
717219
718314
719633
719828
72183
722411
73733
74560
75542
77182
77367
79587
8189
82318
84723
87275
89735
89923
90207
90322
92947
93365
93417
96990
99759

### Sheet: MBP_CHR8_null_alleles (>=4)
loci_with_more_than_four_incompat
27449
34300
38028
41744
63566
66535
75542
77182
87275
90207
93365
139828
140533
159680
192780
194668
201012
216163
232610
243686
289999
291137
355700
409923
410807
412332
485128
491223
524140
526255
545443
550763
647129
710369
711898

### Sheet: MBP_CHR8_all_loci_incl_incomp
filtered_loci (with incompatibles)
100388
102265
102505
104020
104405
111201
111324
111882
114046
115606
116788
118134
119427
119428
119514
119849
125357
131031
132822
136533
136957
138464
138601
138860
139828
140533
147536
148053
150752
154736
157852
158015
159346
159602
159604
159680
167008
168143
168382
168676
169469
174438
174990
180049
180214
181344
181514
188337
190459
19270
192780
194668
196565
196851
197217
200741
201012
202315
202484
202571
207422
209458
211776
214053
214058
216163
219265
222491
223559
223892
224399
224828
224979
227087
229260
232610
238919
240343
241979
243686
245889
246161
247721
249654
25087
255749
258662
26151
268230
269821
272309
272996
273877
27449
279109
282021
284057
289999
290740
291137
292816
293695
294912
299098
299619
302631
305944
308185
308258
312829
316878
326336
3268
327042
341011
341063
34300
343053
344688
345781
346493
346509
355700
356321
357890
359672
366276
372919
372980
374421
375487
37573
375842
377709
378184
38028
381232
382579
382890
384584
390375
391729
391745
392924
393393
399998
405959
40661
409923
410782
410807
410860
411010
412332
41744
417728
4186
421064
422318
426591
426979
429881
431100
431686
431744
434351
439309
441809
442122
444331
446175
447621
448334
451785
451981
457859
463421
464822
468143
469149
469315
479648
484669
485128
487181
490695
491223
492250
497003
502485
504898
506776
507883
513787
518666
522478
523815
524140
526255
526925
529693
533166
535435
535505
539840
543249
544315
544848
544887
544921
545443
545703
547198
54868
548693
54977
550263
550763
552852
553519
553651
555893
556038
556336
559222
559731
572249
573616
574645
576314
576388
57929
580054
582467
583837
584820
586629
58678
588217
592990
595250
595337
596795
597064
597277
601036
604937
605715
606086
606725
607051
607136
607695
607934
610853
612568
617098
622189
622900
624434
625476
63462
63566
640787
640970
642659
642931
643859
646854
647129
648669
648908
650597
651218
655631
656881
657826
659500
6615
664335
66535
66881
66916
670048
673099
674967
678752
680372
683808
695212
69600
697757
700435
700446
706522
708050
70986
710369
710712
711898
713778
714071
716063
717219
718314
719633
719828
72183
722411
73733
74560
75542
77182
77367
79587
8189
82318
842
87275
89923
90207
92947
93365
99759

### Sheet: null_alleles_>=4_in_both
loci_with_more_than_four_incompat_in_both_datasets
27449
34300
66535
77182
90207
192780
526255
